# Targeted CRISPRi screening reveals unexpected resilience across the RNA polymerase III transcriptome

**DOI:** 10.64898/2026.09.24.754042

**Authors:** Boris Simeonov, Zeynep Veryeri, Yvette Faas, Alan Gerber

**Affiliations:** Department of Neurosurgery, Amsterdam UMC, Vrije Universiteit Amsterdam, Amsterdam, The Netherlands; Cancer Center Amsterdam, Cancer Biology and Immunology, Amsterdam UMC, Amsterdam, The Netherlands

**Keywords:** RNA polymerase III (Pol III), tRNA, CRISPR interference (CRISPRi), glioblastoma, non-coding RNA, functional screening

## Abstract

Increased RNA polymerase III (Pol III) activity and tRNA abundance are widely linked to cancer cell growth, yet the functional requirement for individual Pol III genes and core components remains unclear, in part due to the difficulty of achieving gene-specific perturbation of highly conserved loci. Here, we developed an inducible CRISPR interference platform and a custom single-guide RNA (sgRNA) library enabling gene-specific targeting of Pol III-transcribed genes and Pol III machinery. Genome-wide screening identified several Pol III dependencies in diploid fibroblasts and HEK293T cells, including multiple initiator methionine tRNA genes among the strongest fitness dependencies. Unexpectedly, glioblastoma models remained largely insensitive to repression of both individual Pol III genes and core Pol III components, despite efficient target repression. These findings establish a general strategy for gene-specific interrogation of conserved Pol III genes and indicate that glioblastoma models tolerate extensive perturbation of Pol III genes and machinery.

**Highlights:**

- A genome-wide CRISPRi library enables functional interrogation of individual Pol III genes.
- Contribution to the mature tRNA pool does not predict functional requirement.
- Individual tRNA genes exhibit context-dependent effects and opposing effects on cellular fitness.
- Glioblastoma models tolerate extensive perturbation of Pol III genes and machinery.
