## Supplementary material for "Targeted CRISPRi screening reveals unexpected resilience across the RNA polymerase III transcriptome": Table S1

NAME	TYPE	SEQUENCE	TARGET
Arg-TES	sgRNA	GGCAGAAAATAAATTGTAGG	tRNA-Arg-TCT-1-1
ILF2	sgRNA	GCGCCTTAAAACACGAACAA	ILF2
iMet-TES	sgRNA	GAGATTACGTATGCCGTACA	tRNA-iMet-CAT-1-1
iMet-TSS	sgRNA	GAGATAGCAGAGTGGCGCAG	tRNA-iMet-CAT-1-1
MIR-TES	sgRNA	CCTACTTTAGGGATGAAAAT	22309780-MIR
MIR-TSS	sgRNA	AAACGGCAGTATGGTTAAGT	22309780-MIR
POLR3F_1	sgRNA	GGAACCCGGGGAACCAGTGG	POLR3F
POLR3F_2	sgRNA	GCCTGTAAGTGGGCCGGAGC	POLR3F
POLR3F_4	sgRNA	GGCAGAGCGCTATCCTCCAC	POLR3F
POLR3F_5	sgRNA	GGCAGCCCGGTAGCAAGCCG	POLR3F
SeC-DSE	sgRNA	ACGCTGCTTCCCAGAATGCG	tRNA-SeC-TCA-1-1
SeC-Pol-II	sgRNA	TCTCTCACGATAAATGAGTG	tRNA-SeC-TCA-1-1
Sec-Pol-II(+)	sgRNA	TGTGAGATGGTTGACTTCAA	tRNA-SeC-TCA-1-1
SeC-TES	sgRNA	GGCAACAAGCAAAAGAAGTC	tRNA-SeC-TCA-1-1
SeC-TSS	sgRNA	CCACTGAGGATCATCCGGGC	tRNA-SeC-TCA-1-1
Thr-150	sgRNA	GCAGACGACAGAATCGCCCG	tRNA-Thr-CGT-2-1
Thr-300	sgRNA	CTGGGTGCCTCACTCTAGAG	tRNA-Thr-CGT-2-1
Thr-40	sgRNA	GGTCTCGCGAACCTCTATCC	tRNA-Thr-CGT-2-1
Thr-500	sgRNA	CTTCAGCCCGGGCCAAAGCG	tRNA-Thr-CGT-2-1
Thr-DW1	sgRNA	TCCAACCTTCAGCTATAGGG	tRNA-Thr-CGT-2-1
Thr-DW200	sgRNA	TTTGCGGACCTTACTCGCCG	tRNA-Thr-CGT-2-1
Thr-MID	sgRNA	TCTCGTAAACCGAAGATCAC	tRNA-Thr-CGT-2-1
Thr-Term	sgRNA	AAGGATCTACTCGCAGAGTA	tRNA-Thr-CGT-2-1
Thr-Start	sgRNA	ACGCAGGCGCGGTGGCCAAG	tRNA-Thr-CGT-2-1
Pre-ThrCGT2-1-rv	qPCR primer	CACCCTATAGCTGAAGGTTGGA	tRNA-Thr-CGT-2-1
Pre-ThrCGT2-1-fw	qPCR primer	AAGGCGTCGGTCTCGTAAAC	tRNA-Thr-CGT-2-1
Pre-SeCTCA1-1-fw	qPCR primer	AGCTGTCTAGCGACAGAGTG	tRNA-SeC-TCA-1-1
Pre-SeCTCA1-1-rv	qPCR primer	GTTACTACCGCCCGAAAGGT	tRNA-SeC-TCA-1-1
ThrCGT2-1-fw	qPCR primer	CGGTGGCCAAGTGGTAAGG	tRNA-Thr-CGT-2-1
ThrCGT2-1-rv	qPCR primer	GTTCGAACCCGTGATCTTCG	tRNA-Thr-CGT-2-1
qPGK1fw	qPCR primer	AGGGAAAAGATGCTTCTGGG	PGK1
qPGK1rv	qPCR primer	TGGAAAGTGAAGCTCGGAAA	PGK1
qPPIAfw	qPCR primer	CATCTGCACTGCCAAGACTG	PPIA
qPPIArv	qPCR primer	GGCCTCCACAATATTCATGC	PPIA
pre-iMet1-1-FWD	qPCR primer	CTAGATAGCAGAGTGGCGCAG	tRNA-iMet-CAT-1-1
pre-iMet1-1-REV	qPCR primer	ACTCCGATAGCAGAGGATGG	tRNA-iMet-CAT-1-1
qPOLR3Ffw	qPCR primer	GCGGGCAGTAGCCATCAATA	POLR3F
qPOLR3Frv	qPCR primer	CGGATCCCTTCATTTTACCAGC	POLR3F
qPOLR3Efw	qPCR primer	ATGACATTCCGCACCTCTCA	POLR3E
qPOLR3Erv	qPCR primer	TTGTCCATCAGCTTCGAGGAA	POLR3E
MIR-FWD	qPCR primer	AGACAACTCAGGTGGGTCAC	MIR
MIR-REV	qPCR primer	AGCTTGGACCCGAGAACAAAA	MIR
tRNA-Arg-TCT-1-1	Biotinylated probe	/5Biosg/CGACTCCGCCGGGACTCGAACCCGGAAC	tRNA-Arg-TCT-1-1
tRNA-SeC-TCA-1-1	Biotinylated probe	/5Biosg/AAACGCCCGAAATGGAATTGAACCACTCTGTCG	tRNA-SeC-TCA-1-1
tRNA-iMet-CAT	Biotinylated probe	5Biosg/AAATAGCAGAGGATGGTTTCGATCCATCA	tRNA-iMet-CAT
ILF2(NheI)_cloning_FWD	PCR primer	GCTGATACGCTAGCGATGCcgccatgaggggtgacagag
ILF2(kpnI)_cloning_REV	PCR primer	ATGATAGGTACCATGACTCcagtcttcccccttgggtagg
pEGFP_ILF2v1_(EcoRI)_REV	PCR primer	GAATTCTAGCTACGGTACCATGACTCcagtc
pEGFP_ILF2v1_(PacI)_FWD	PCR primer	GCACGTTTAATTAAGTTCATAGCCCATATATGGAGTTC
ILF2 cDNA primer	RT primer	GCAGCTTAGGCTCCAGTCTTC	ILF2
MIR cDNA primer	RT primer	GGGGTCTGGAGGTCGGTACT	MIR
RE_pcDNA_FWD	Sequencing primer	TGACGCAAATGGGCGGTAG
hU6	Sequencing primer	gactatcatatgcttaccgt	U6 promoter
qILF2-fw	qPCR primer	TTTTAAGGCGCCATGAGGGGT	ILF2
qILF2-rv	qPCR primer	CAAATGGGATATGTGGTACAAAGGG	ILF2
ArrayF	PCR primer	TAACTTGAAAGTATTTCGATTTCTTGGCTTTATATATCTTGTGGAAAGGACGAAACACCG	CiP3 library ultramers
ArrayR	PCR primer	ACTTTTTCAAGTTGATAACGGACTAGCCTTATTTTAACTTGCTATTTCTAGCTCTAAAAC	CiP3 library ultramers
