## Supplementary material for "Targeted CRISPRi screening reveals unexpected resilience across the RNA polymerase III transcriptome": Table S4

Gene	sgRNA	beta	z	p-value	fdr	wald-p-value	wald-fdr
GEMIN5	5	-3.6361	-13.818	0	0	1.9785E-43	1.8024E-40
POLR1D	4	-3.5154	-13.026	0	0	8.7264E-39	3.9749E-36
MCM2	4	-3.8319	-12.685	0	0	7.1577E-37	2.1736E-34
RPL30	5	-2.6321	-10.858	0	0	1.8204E-27	4.146E-25
MYC	6	-2.4509	-9.8066	0	0	1.0551E-22	1.9224E-20
COPZ1	5	-2.33	-9.252	0	0	2.203E-20	3.3449E-18
RPL11	5	-2.2108	-8.8846	0	0	6.414E-19	8.3474E-17
BRF1	5	-2.01	-8.7828	0	0	1.5945E-18	1.8157E-16
POLR3K	6	-1.9847	-8.7534	0	0	2.0708E-18	2.0961E-16
PSMD1	5	-1.988	-8.2621	0	0	1.4311E-16	1.3037E-14
GTF3C5	6	-1.468	-7.9872	0	0	1.3808E-15	1.1436E-13
153643725-tRNA-iMet-CAT-1-1	4	-1.816	-7.829	0	0	4.9164E-15	3.7323E-13
MTOR	6	-1.7305	-7.75	0	0	9.1928E-15	5.9819E-13
TBP	6	-1.3605	-7.7522	0	0	9.0306E-15	5.9819E-13
BDP1	6	-1.449	-7.5937	0	0	3.1082E-14	1.8877E-12
INTS9	5	-1.9808	-7.3712	0	0	1.6911E-13	9.6285E-12
RPS8	5	-1.7766	-6.9458	0	0	3.7645E-12	2.0173E-10
GTF3C6	6	-1.573	-6.7596	0	0	1.3833E-11	7.0011E-10
50053297-7SL1	8	-0.83088	-6.3515	0	0	2.1325E-10	0.000000010225
GTF3C1	6	-1.4553	-6.2674	0	0	3.6705E-10	0.000000016719
POLR3A	6	-1.0535	-6.0993	0	0	0.0000000010651	0.000000046205
POLR3B	6	-0.66911	-6.0271	0	0	0.000000001669	0.000000069114
GTF3C3	6	-0.94352	-5.9196	0	0	0.0000000032279	0.00000012785
JUN	5	-0.96643	-5.2718	0	0	0.00000013511	0.0000051285
50640452-AluYa5	7	-0.82368	-5.0363	0	0	0.00000047453	0.000017292
GTF3C4	6	-0.76503	-4.8295	0	0	0.0000013684	0.000046172
180615415-tRNA-Val-AAC-2-1	7	-0.29883	-4.8311	0	0	0.0000013581	0.000046172
SNAPC2	6	-0.84589	-4.7638	0	0	0.0000018993	0.000061796
POLR3F	6	-0.85542	-4.7529	0	0	0.0000020051	0.000062989
SNAPC3	6	-0.39385	-4.7222	0	0	0.0000023325	0.000070831
POLR2A	5	-0.85067	-4.6906	0	0	0.0000027238	0.000080044
SNAPC1	6	-0.6193	-4.6425	0	0	0.0000034418	0.000097983
228748253-5S-1	4	-1.3154	-4.5989	0	0	0.0000042468	0.00011724
SNAPC5	6	-0.71728	-4.5195	0	0	0.0000061993	0.0001661
EZH2	6	-0.4343	-4.459	0	0	0.000008235	0.00021435
ZNF143	6	-0.51117	-4.3702	0	0	0.000012411	0.00031408
26330528-tRNA-iMet-CAT-1-4	5	-1.0036	-4.3449	0	0	0.000013932	0.00034304
27573416-tRNA-Leu-CAA-2-1	6	-0.54079	-3.6098	0	0	0.00030648	0.0073474
26751917-tRNA-Ala-AGC-21-1	4	-0.11851	-3.4969	0.059276	0.32143	0.00047068	0.010995
MAF1	4	-0.63266	-3.4752	0	0	0.00051041	0.011625
GTF3C2	6	-0.38876	-3.3459	0	0	0.00082002	0.01822
POLR3E	6	-0.33995	-3.2535	0	0	0.00114	0.024446
3234132-tRNA-Pro-TGG-3-4	7	-0.30629	-3.25	0	0	0.0011539	0.024446
RB1	6	-0.37858	-3.2185	0	0	0.0012886	0.026679
27198333-tRNA-Leu-TAA-4-1	6	-0.23705	-3.17	0	0	0.0015245	0.030863
74851181-tRNA-Gln-CTG-12-1	6	-0.31228	-3.1381	0	0	0.0017002	0.033672
115616988-TRNA_Trp	8	-0.35748	-3.0828	0	0	0.002051	0.039754
89010148-AluSq2	5	-0.49148	-3.0396	0	0	0.0023691	0.043979
125406300-tRNA-Ala-TGC-3-2	7	-0.42939	-3.028	0	0	0.0024621	0.043979
27745663-tRNA-iMet-CAT-2-1	5	-0.31349	-3.044	0	0	0.0023342	0.043979
180649394-tRNA-Val-CAC-1-5	8	-0.16355	-3.0293	0.0021954	0.025974	0.002451	0.043979
3208922-tRNA-Pro-TGG-3-3	7	-0.10747	-3.0058	0.015368	0.12613	0.0026491	0.046411
39162319-AluY	2	-0.31517	-2.9894	0.0043908	0.049383	0.0027955	0.048051
70663956-TRNA_Pseudo	6	-0.15787	-2.9234	0.0054885	0.059524	0.0034628	0.058418
137029561-RNU6ATAC	6	-0.30036	-2.9007	0	0	0.0037238	0.061679
28779848-tRNA-Ala-AGC-6-1	8	-0.15438	-2.888	0.0043908	0.049383	0.003877	0.063071
147753470-tRNA-His-GTG-1-3	5	-0.3706	-2.8706	0	0	0.0040974	0.065486
27870270-tRNA-iMet-CAT-1-7	3	-0.71019	-2.8537	0	0	0.0043208	0.067866
124169469-tRNA-Met-CAT-1-1	8	-0.21012	-2.8407	0.0010977	0.013699	0.0045016	0.069508
28726140-tRNA-Ala-TGC-6-1	6	-0.15177	-2.8291	0.0076839	0.076087	0.0046681	0.070878
161369489-tRNA-Val-CAC-1-1	8	-0.14232	-2.7971	0.0087816	0.084211	0.0051565	0.077009
19852207-tRNA-Glu-GAA	8	-0.26416	-2.7753	0	0	0.0055143	0.081024
26796005-tRNA-Ala-AGC-12-2(12-1)	3	-0.52646	-2.7017	0	0	0.0068986	0.099755
149007280-tRNA-Cys-GCA-1-1	8	-0.13998	-2.6456	0.010977	0.09901	0.0081546	0.11607
23398909-tRNA-Arg-ACG-1-3	8	-0.23648	-2.6347	0	0	0.0084217	0.11625
3833270-tRNA-Ile-GAT-1-3(1-2)	5	-0.08938	-2.6358	0.10209	0.43868	0.008395	0.11625
43951000-tRNA-Val-GTG	8	-0.21233	-2.6239	0.0010977	0.013699	0.0086928	0.11766
16861773-tRNA-Glu-TTC-4-1	8	0.12879	2.6204	0.0076839	0.076087	0.0087826	0.11766
37310743-tRNA-Cys-GCA-2-4	8	-0.18407	-2.5995	0.0021954	0.025974	0.0093348	0.12325
POLR3D	6	-0.1095	-2.5921	0.038419	0.25362	0.009539	0.12414
GTF3A	6	-0.39483	-2.5752	0	0	0.010018	0.12728
17741395-tRNA-Cys-GCA-25-1	5	0.12937	2.5738	0.01427	0.12037	0.01006	0.12728
58164627-tRNA-Ala-AGC-13-2	6	-0.23161	-2.551	0	0	0.010741	0.13404
58168491-tRNA-Met-CAT-7-1	4	0.15014	2.5264	0.016465	0.13158	0.011522	0.14185
39902807-tRNA-Ile-TAT-1-1	6	-0.3446	-2.5127	0	0	0.011981	0.14553
40886022-tRNA-Ser-GCT-4-2	8	-0.25617	-2.5009	0	0	0.012386	0.14847
POLR3GL	5	-0.12414	-2.4856	0.020856	0.15702	0.012934	0.15107
62819118-AluSc8	5	-0.1064	-2.4856	0.049396	0.28481	0.012935	0.15107
149186124-tRNA-Gln-CTG-4-2	4	-0.096269	-2.4465	0.12843	0.48347	0.014423	0.16632
28663708-tRNA-Ala-CGC-5-1	8	0.093873	2.4218	0.032931	0.23077	0.015443	0.17368
73429678-tRNA-Cys-GCA-8-1	8	0.13249	2.4248	0.0076839	0.076087	0.015315	0.17368
15408684-TRNA_Sup	8	-0.21891	-2.3792	0	0	0.017349	0.19274
161500902-tRNA-Gly-TCC-2-6	6	-0.1147	-2.37	0.034029	0.23485	0.017788	0.19292
22207031-tRNA-Leu-TAG-3-1	8	0.09002	2.3731	0.038419	0.25362	0.017638	0.19292
27242989-tRNA-Ile-AAT-3-1	8	-0.093611	-2.3505	0.041712	0.26027	0.018748	0.20094
28601858-tRNA-Ala-TGC-9-1	6	-0.10732	-2.3062	0.040615	0.26027	0.021101	0.21844
170060874-AluSc	7	-0.09878	-2.3142	0.02854	0.20472	0.020657	0.21844
42030060-tRNA-Glu-CTC-3-1	3	0.21666	2.3102	0.0054885	0.059524	0.020876	0.21844
161510030-tRNA-Asn-GTT-1-1	4	-0.35372	-2.3	0.0010977	0.013699	0.021448	0.21954
35657747-RMRP	6	-0.16464	-2.2916	0.0054885	0.059524	0.021926	0.22194
27300763-tRNA-iMet-CAT-1-5	6	-0.29751	-2.279	0	0	0.022666	0.22444
128423503-tRNA-Pro-AGG-2-3	8	-0.24165	-2.282	0	0	0.02249	0.22444
BRF2	6	-0.15367	-2.2685	0.0065862	0.068966	0.023299	0.22823
28775609-tRNA-Phe-GAA-3-1	3	-0.20326	-2.2356	0.0087816	0.084211	0.025375	0.24289
5895673-tRNA-Val-TAC-3-1	8	-0.14851	-2.2323	0.0065862	0.068966	0.025595	0.24289
8089675-tRNA-Trp-CCA-3-3	8	0.079385	2.2359	0.065862	0.34682	0.025356	0.24289
175899473-AluSp	2	-0.20869	-2.2184	0.031833	0.22656	0.026525	0.24603
148248114-tRNA-Asn-GTT-2-1	8	-0.16035	-2.2153	0.0032931	0.037975	0.026736	0.24603
125424192-tRNA-Asp-GTC-2-10	5	0.10463	2.2219	0.047201	0.28289	0.026289	0.24603
144537683-tRNA-Leu-TAA-1-1	3	-0.17681	-2.2081	0.015368	0.12613	0.027238	0.24814
3833270-tRNA-Ile-GAT-1-X	3	-0.18898	-2.1943	0.010977	0.09901	0.028215	0.25449
54345242-AluJr	3	-0.17679	-2.1874	0.015368	0.12613	0.028715	0.25646
36111459-tRNA-Und-NNN-10-1	8	-0.082199	-2.1734	0.073546	0.37853	0.029753	0.26315
26313351-tRNA-iMet-CAT-1-3	5	-0.29121	-2.1665	0	0	0.030271	0.26516
POLR3C	6	-0.20041	-2.16	0	0	0.030776	0.26702
35548054-MIR	4	-0.12792	-2.1559	0.047201	0.28289	0.031092	0.26722
94313128-tRNA-Arg-TCT-1-1	8	0.073899	2.1123	0.084523	0.41398	0.034658	0.29508
148598313-tRNA-Asn-GTT-3-1	6	-0.23376	-2.0988	0	0	0.035832	0.30225
38273552-tRNA-SeC-TCA-3-1	8	-0.20208	-2.0934	0.0021954	0.025974	0.03631	0.30234
150849456-AluSq	5	-0.13922	-2.0912	0.012075	0.10784	0.036507	0.30234
17053779-tRNA-Gly-CCC-5-1	8	0.090834	2.0752	0.036224	0.24627	0.037964	0.30879
CENPA	5	-0.34507	-2.0633	0	0	0.039089	0.31513
149711797-tRNA-Asn-GTT-8-1	5	-0.1154	-2.0565	0.038419	0.25362	0.039735	0.3163
4724081-tRNA-Gly-TCC-1-1	8	0.083861	2.0545	0.049396	0.28481	0.039928	0.3163
114386544-TRNA_Pseudo	8	-0.068362	-2.0387	0.12184	0.48261	0.041482	0.32578
27065084-tRNA-Ser-GCT-1-1	5	-0.18543	-2.0331	0.0032931	0.037975	0.042039	0.32733
103806446-MIR	4	-0.18821	-2.0133	0.0098793	0.09375	0.044086	0.34036
3202900-tRNA-Arg-CCT-3-1	5	-0.12747	-2.002	0.016465	0.13158	0.045289	0.34671
POLR3G	5	-0.14183	-1.9977	0.010977	0.09901	0.045745	0.34728
8090183-tRNA-Ser-GCT-4-3	6	-0.12052	-1.9892	0.023052	0.17213	0.046684	0.3486
161582507-tRNA-Glu-TTC-5-1	7	-0.08392	-1.9816	0.05708	0.31325	0.047527	0.35201
47662113-tRNA-Gly-GGG	4	-0.11302	-1.9637	0.073546	0.37853	0.049566	0.36415
148316562-tRNA-His-CAY	8	-0.081247	-1.9552	0.074643	0.37989	0.050562	0.3685
27696326-tRNA-Val-CAC-7-1	5	-0.10232	-1.9363	0.059276	0.32143	0.052833	0.38199
27261670-tRNA-Ser-ACT-1-1	8	-0.13314	-1.9233	0.010977	0.09901	0.054443	0.38825
POU2F1	5	-0.12588	-1.922	0.018661	0.1453	0.054604	0.38825
149112228-tRNA-Cys-GCA-11-1	6	-0.10534	-1.9191	0.041712	0.26027	0.054978	0.38825
3200674-tRNA-Arg-CCG-1-3	8	-0.10593	-1.9037	0.027442	0.19841	0.056948	0.39603
47562453-BC200	8	-0.0992	-1.9053	0.036224	0.24627	0.056735	0.39603
27870685-tRNA-Gly-GCC-2-3	5	-0.092778	-1.8958	0.091109	0.41584	0.057988	0.39991
161426121-tRNA-Leu-CAG-1-X	8	0.053786	1.8928	0.1921	0.59122	0.058384	0.39991
42280272-AluSz	6	-0.10428	-1.8862	0.041712	0.26027	0.059266	0.40292
195871627-AluJr	8	-0.112	-1.8271	0.019759	0.15254	0.067684	0.43575
17863550-MIRb	4	-0.092162	-1.8203	0.14709	0.50951	0.068707	0.43575
67025601-tRNA-Tyr-GTA-5-1	8	-0.076239	-1.8222	0.088913	0.41584	0.068418	0.43575
157257658-tRNA-Gly-GCC-2-2	7	-0.074276	-1.8161	0.092206	0.41584	0.069357	0.43575
25183668-MIR	8	-0.06758	-1.8166	0.12623	0.48333	0.069282	0.43575
129716197-tRNA-Ile-AAT-11-1	8	0.090147	1.8272	0.038419	0.25362	0.067668	0.43575
28912351-tRNA-Met-CAT-3-1	4	0.15931	1.833	0.013172	0.11429	0.066806	0.43575
140090860-VTRNA1-1	8	-0.079253	-1.8097	0.081229	0.40217	0.070347	0.43596
149052765-tRNA-Cys-GCA-13-1	8	-0.069101	-1.8097	0.11636	0.46696	0.070347	0.43596
70822596-tRNA-Gly-GCC-5-1	8	-0.0722	-1.806	0.10099	0.4381	0.070911	0.43648
222638346-tRNA-Thr-TGT-2-1	7	-0.18642	-1.795	0	0	0.072651	0.44162
26286753-tRNA-iMet-CAT-1-2	8	-0.16367	-1.7924	0.0021954	0.025974	0.073077	0.44162
8024242-tRNA-Arg-TCT-2-1	8	0.072834	1.7916	0.088913	0.41584	0.073199	0.44162
77318775-TRNA_Pseudo	7	-0.065783	-1.7885	0.13611	0.49206	0.073702	0.44173
124430004-tRNA-Cys-GCA-2-1	7	-0.085478	-1.7577	0.053787	0.30435	0.078807	0.46243
26311974-tRNA-Gln-TTG-3-2	6	-0.074358	-1.7462	0.13172	0.4879	0.08078	0.46243
58149253-tRNA-Ile-AAT-1-1	3	0.090884	1.7466	0.17234	0.55674	0.080712	0.46243
28678365-tRNA-Ala-AGC-5-1	2	0.1324	1.7507	0.10648	0.44907	0.080005	0.46243
27274081-tRNA-Ala-AGC-8-1	8	-0.12237	-1.7145	0.013172	0.11429	0.086441	0.47057
100059605-AluSq2	8	-0.11522	-1.7196	0.017563	0.13793	0.085507	0.47057
27632544-tRNA-Phe-GAA-7-1	8	-0.080552	-1.7073	0.080132	0.39891	0.087773	0.47057
149310155-tRNA-Cys-GCA-19-1	8	-0.077005	-1.7224	0.088913	0.41584	0.084995	0.47057
161424755-tRNA-Gly-TCC-2-X	7	0.069498	1.7173	0.10209	0.43868	0.085929	0.47057
28949448-tRNA-Phe-GAA-1-2	3	0.08393	1.7191	0.19759	0.59603	0.085598	0.47057
37023897-tRNA-Cys-GCA-2-2	7	-0.17963	-1.6968	0	0	0.089734	0.47253
28703205-tRNA-Val-AAC-6-1	5	-0.10503	-1.699	0.053787	0.30435	0.089315	0.47253
149404759-tRNA-Cys-GCA-9-4	6	-0.046248	-1.6971	0.36773	0.75281	0.089681	0.47253
161391882-tRNA-Glu-TTC-4-2	8	-0.12949	-1.689	0.010977	0.09901	0.091217	0.47323
44546537-tRNA-SeC-TCA-2-1	8	-0.12168	-1.6926	0.01427	0.12037	0.090534	0.47323
33667962-tRNA-Thr-AGT-1-3	8	-0.062524	-1.6879	0.15807	0.53532	0.091426	0.47323
180524473-tRNA-Leu-AAG-1-1	5	-0.081755	-1.6794	0.13611	0.49206	0.09307	0.47902
40876747-AluSc	6	-0.10241	-1.6744	0.047201	0.28289	0.094053	0.47969
144839435-tRNA-Gln-CTG-8-1	7	0.063278	1.6713	0.12733	0.48333	0.094656	0.47969
48421685-SNAR-A-B-C	2	-0.1429	-1.6486	0.092206	0.41584	0.09924	0.49906
149332777-tRNA-Cys-GCA-9-3	8	-0.075322	-1.6416	0.092206	0.41584	0.10068	0.49977
TP53	6	0.10815	1.6403	0.013172	0.11429	0.10094	0.49977
141773987-tRNA-Asp-GTC-5-1	6	-0.066217	-1.6353	0.18441	0.57732	0.10199	0.50221
57334391-tRNA-Leu-CAG-2-2	6	-0.067387	-1.6057	0.17563	0.55944	0.10835	0.52134
78700837-TRNA_Pseudo	8	0.06743	1.6022	0.10867	0.45413	0.10912	0.52134
27640228-tRNA-Ser-CGA-3-1	6	0.092015	1.5975	0.039517	0.25899	0.11016	0.52134
28909377-tRNA-Gln-CTG-1-3	6	0.10255	1.5962	0.020856	0.15702	0.11045	0.52134
180529252-tRNA-Val-CAC-1-3(1-2)	2	0.13161	1.598	0.10977	0.45455	0.11005	0.52134
7179578-AluSc	3	0.14036	1.6029	0.046103	0.28188	0.10895	0.52134
28557155-tRNA-Gln-TTG-2-1	8	-0.075003	-1.5896	0.092206	0.41584	0.11192	0.52293
249168446-tRNA-Glu-CTC-2-1	4	0.085405	1.587	0.1405	0.5	0.11251	0.52293
51218337-TRNA_Pseudo	2	0.13404	1.5895	0.09989	0.43541	0.11194	0.52293
180601043-tRNA-Leu-AAG-1-3	8	-0.083266	-1.5775	0.072448	0.37714	0.11468	0.53033
26687484-tRNA-Ala-AGC-10-1	8	-0.042461	-1.5704	0.36992	0.75385	0.11632	0.5352
26311423-tRNA-Gln-TTG-3-1	8	-0.10843	-1.5649	0.024149	0.17886	0.11761	0.53723
21121257-tRNA-Tyr-GTA-5-3	8	-0.069921	-1.5565	0.11196	0.45946	0.11959	0.53723
8042769-tRNA-Thr-AGT-5-1	6	0.075028	1.556	0.09989	0.43541	0.11971	0.53723
27470817-tRNA-Ser-AGA-2-4	2	0.096122	1.5581	0.2393	0.64118	0.11922	0.53723
28770576-tRNA-Ala-TGC-7-1	5	-0.10895	-1.5511	0.045005	0.27703	0.12088	0.53892
102783428-tRNA-Ile-AAT-5-4	8	-0.088004	-1.5448	0.05708	0.31325	0.12239	0.53892
80036996-tRNA-Cys-GCA-5-1	8	-0.052878	-1.5301	0.24149	0.64516	0.126	0.53892
68227614-tRNA-Ala-GCY	8	0.071225	1.53	0.092206	0.41584	0.12601	0.53892
27599199-tRNA-Ile-TAT-2-3	7	0.086497	1.5321	0.048299	0.28481	0.12551	0.53892
21093528-tRNA-Leu-TAG-2-1	6	-0.15527	-1.4895	0.0065862	0.068966	0.13636	0.54514
45493348-tRNA-His-GTG-1-9	5	-0.083572	-1.4824	0.12733	0.48333	0.13823	0.54514
238105861-nmt-tRNA-Pro-TGG-1-1	6	-0.077025	-1.486	0.12294	0.48276	0.13727	0.54514
27551235-tRNA-Asp-GTC-3-1	5	-0.076436	-1.5009	0.16575	0.55072	0.13339	0.54514
OLIG2	5	-0.075201	-1.5095	0.17014	0.55357	0.13116	0.54514
147719028-tRNA-Asn-ATT-1-1	7	-0.075024	-1.5085	0.090011	0.41584	0.13144	0.54514
180618686-tRNA-Thr-TGT-6-1	8	-0.067304	-1.4995	0.12623	0.48333	0.13375	0.54514
147851057-tRNA-Asn-AAC(23-1)	5	0.045268	1.4984	0.35895	0.74318	0.13403	0.54514
11691832-tRNA-Gly-CCC-7-1	8	0.06292	1.5054	0.13282	0.4879	0.13222	0.54514
21125622-tRNA-Tyr-GTA-4-1	6	0.069868	1.4929	0.12843	0.48347	0.13546	0.54514
26572091-tRNA-Ala-AGC-11-1	8	0.075344	1.4954	0.075741	0.38333	0.13481	0.54514
26988124-tRNA-Ile-TAT-2-2	8	0.081433	1.4845	0.05708	0.31325	0.13766	0.54514
20811229-RPPH1	3	0.099464	1.4939	0.13392	0.48996	0.13519	0.54514
60763507-TRNA_Pseudo	8	0.048749	1.4746	0.23381	0.63964	0.14031	0.55021
9296789-tRNA-Leu-CAA-5-1	2	-0.16493	-1.4491	0.062569	0.33529	0.14732	0.56437
SNAPC4	6	-0.13317	-1.4154	0.01427	0.12037	0.15694	0.56437
249168053-tRNA-Leu-CAA-4-1	4	-0.13064	-1.4172	0.041712	0.26027	0.15643	0.56437
149684087-tRNA-Val-CAC-5-1	4	-0.087962	-1.4245	0.16465	0.55072	0.15431	0.56437
28615983-tRNA-Thr-CGT-3-1	8	-0.075086	-1.4368	0.092206	0.41584	0.15077	0.56437
26780831-tRNA-Ile-AAT-7-2(7-1)	5	-0.067096	-1.4474	0.22064	0.62346	0.14779	0.56437
26682714-tRNA-Ala-AGC-12-1	5	-0.060377	-1.4268	0.27772	0.66931	0.15364	0.56437
55207754-nmt-tRNA-Leu-TAA-4-1	5	-0.052318	-1.4523	0.35126	0.73563	0.14642	0.56437
149615616-tRNA-Asn-GTT-11-2(11-1)	6	0.059244	1.4455	0.19539	0.59532	0.14831	0.56437
149079363-tRNA-Gln-CTG-11-1	7	0.06412	1.4271	0.12623	0.48333	0.15354	0.56437
26577331-tRNA-Tyr-GTA-3-1	7	0.070234	1.4297	0.097695	0.43204	0.15279	0.56437
165566149-tRNA-Lys-CTT-13-1	6	0.072981	1.414	0.10977	0.45455	0.15735	0.56437
149664354-tRNA-Glu-TTC-8-1	4	0.084301	1.4411	0.15258	0.52256	0.14956	0.56437
87417627-tRNA-Met-CAT-6-1	5	0.091737	1.4457	0.076839	0.38674	0.14827	0.56437
26758549-tRNA-Met-CAT-4-2	5	0.1064	1.4211	0.043908	0.27211	0.1553	0.56437
169490017-tRNA-Val-AAC-1-1	7	-0.08715	-1.4118	0.049396	0.28481	0.15799	0.56444
6151234-AluY	6	-0.08239	-1.4074	0.10318	0.44131	0.15931	0.56471
13970469-tRNA-Glu-GAG_	5	-0.063639	-1.4046	0.24918	0.65043	0.16013	0.56542
28626013-tRNA-Ala-AGC-4-1	2	-0.10959	-1.395	0.17892	0.56597	0.16303	0.56904
26673589-tRNA-Ala-AGC-14-1	7	-0.051138	-1.3981	0.25686	0.66102	0.1621	0.56904
149287358-tRNA-Glu-GAA	5	-0.066802	-1.3875	0.22064	0.62346	0.16527	0.572
97490690-TRNA_Pseudo	8	-0.052455	-1.3835	0.24698	0.64655	0.16651	0.5724
58182678-tRNA-Ala-AGC-12-3	6	-0.071995	-1.3813	0.1438	0.50763	0.16717	0.57254
20036617-nmt-tRNA-Gln-CTG-1-1	8	-0.071724	-1.377	0.10538	0.4486	0.16853	0.57501
27570347-tRNA-Leu-CAA-3-1	8	-0.14468	-1.3659	0.0076839	0.076087	0.17196	0.58452
145385728-tRNA-Asn-GTT-20-1	6	-0.069316	-1.3616	0.16575	0.55072	0.17334	0.58703
148221227-tRNA-Leu-CTY	8	0.062322	1.3482	0.13611	0.49206	0.17759	0.59377
131033023-nmt-tRNA-Ser-TGA-1-1	5	0.064987	1.3514	0.20527	0.60518	0.17657	0.59377
149298554-tRNA-Val-CAC-4-1	3	-0.078468	-1.3361	0.24698	0.64655	0.18153	0.59571
3232634-tRNA-Pro-AGG-2-7	7	-0.073963	-1.3279	0.093304	0.41667	0.1842	0.59571
27273649-tRNA-Tyr-GTA-2-1	6	-0.06802	-1.3239	0.17234	0.55674	0.18554	0.59571
3241500-tRNA-Lys-CTT-4-1	8	-0.066187	-1.3224	0.13282	0.4879	0.18603	0.59571
27648884-tRNA-Val-AAC-4-1	8	-0.047675	-1.3193	0.28979	0.6875	0.18706	0.59571
3239633-tRNA-Pro-AGG-2-8	8	0.052343	1.3246	0.19978	0.59868	0.18529	0.59571
50320332-7SL3	8	0.06638	1.3232	0.11526	0.46667	0.18575	0.59571
26328367-tRNA-Arg-ACG-1-1	5	0.076095	1.3295	0.14599	0.50763	0.18368	0.59571
96217190-tRNA-Glu-GAG_	2	0.095808	1.3265	0.2393	0.64118	0.18468	0.59571
17199077-tRNA-Glu-TTC-3-1	3	0.10131	1.3175	0.12733	0.48333	0.18767	0.59571
48421685-SNAR-A	2	-0.10284	-1.3043	0.21734	0.62069	0.19214	0.60467
6727507-MIR	4	-0.067142	-1.3057	0.27552	0.66931	0.19166	0.60467
143690027-tRNA-Asn-GTT-16-1	4	0.059984	1.2984	0.29748	0.69309	0.19414	0.60569
125411890-tRNA-Asp-GTC-2-9	3	-0.094241	-1.2951	0.15148	0.52075	0.19529	0.60721
125424511-tRNA-Ala-TGC-4-1	8	0.053289	1.286	0.19539	0.59532	0.19844	0.6149
161413093-tRNA-Gly-GCC-1-1	2	0.060986	1.2807	0.44786	0.80315	0.20028	0.61851
893483-U6-9	8	-0.0871	-1.2741	0.061471	0.33136	0.20261	0.62358
26553730-tRNA-Ala-CGC-1-1	8	-0.064559	-1.2606	0.1427	0.50584	0.20746	0.62897
27763639-tRNA-Gln-TTG-3-3	6	0.059278	1.2647	0.19539	0.59532	0.20597	0.62897
149028219-tRNA-Cys-GCA-9-2	8	0.063161	1.2629	0.13063	0.4877	0.20662	0.62897
27177627-tRNA-Ser-CGA-2-1	5	0.066062	1.2577	0.19759	0.59603	0.20851	0.62897
149253801-tRNA-Cys-GCA-22-1	3	-0.11368	-1.2405	0.086718	0.41584	0.2148	0.63969
27694472-tRNA-Thr-AGT-4-1	8	-0.049671	-1.2409	0.27113	0.66757	0.21464	0.63969
27650488-tRNA-Val-GTG	8	0.051109	1.2429	0.20966	0.61022	0.21392	0.63969
122860923-tRNA-Asp-GAY	6	0.053518	1.2403	0.23271	0.63964	0.21487	0.63969
28863999-tRNA-Leu-CAA-1-1	4	-0.070509	-1.2255	0.25576	0.66006	0.22039	0.65238
9150355-TRNA_Pseudo	7	-0.046914	-1.225	0.2843	0.67979	0.22056	0.65238
27059520-tRNA-Pro-CGG-2-1	8	-0.090796	-1.2209	0.050494	0.28931	0.22211	0.65419
161417017-tRNA-Glu-CTC-1-2	5	-0.070497	-1.2138	0.20417	0.60518	0.22484	0.65663
21131350-tRNA-Tyr-GTA-5-4	8	-0.053943	-1.2136	0.22942	0.63333	0.22488	0.65663
148660406-HY4	2	0.10898	1.2073	0.1921	0.59122	0.22733	0.65955
54445475-AluYa5	2	-0.13229	-1.1907	0.11306	0.45982	0.23378	0.67395
58706612-tRNA-Lys-CTT-1-1	2	0.10035	1.1888	0.22393	0.62769	0.23452	0.67395
27721178-tRNA-Val-AAC-1-5	2	-0.12929	-1.1838	0.12294	0.48276	0.23648	0.67533
27463592-tRNA-Ser-AGA-2-3	8	0.038052	1.1845	0.3315	0.72076	0.23621	0.67533
98784717-AluSx	2	-0.092171	-1.1797	0.26454	0.66209	0.23811	0.67574
26273743-AluSq2	8	-0.076647	-1.1808	0.088913	0.41584	0.23769	0.67574
19403995-tRNA-iMet-CAT-3-1	7	0.050284	1.177	0.20966	0.61022	0.2392	0.67674
95201903-tRNA-Phe-GAA-1-5	5	0.061709	1.174	0.22942	0.63333	0.2404	0.67803
29351322-AluSg	3	-0.076277	-1.1502	0.26564	0.66301	0.25006	0.6876
67026222-tRNA-Tyr-GTA-5-2	8	-0.061206	-1.1502	0.16795	0.55235	0.25005	0.6876
147505037-tRNA-Gln-CTG-3-2(3-1)	4	0.053253	1.1534	0.34358	0.72791	0.24875	0.6876
71724889-TRNA_Gln	7	0.043783	1.1445	0.27662	0.66931	0.25242	0.68768
146808377-MIRb	8	0.050938	1.1402	0.21076	0.61146	0.25421	0.68768
149334271-tRNA-Glu-GAG_	4	0.070597	1.1374	0.2382	0.64118	0.25537	0.68768
139025445-tRNA-Arg-CCT-4-1	5	0.12255	1.1424	0.020856	0.15702	0.25327	0.68768
30088702-TRNA_Pseudo	6	-0.056623	-1.133	0.26674	0.66393	0.25721	0.68917
45290199-TRNA_Trp	8	-0.055761	-1.1288	0.20966	0.61022	0.25896	0.69184
103879520-tRNA-Glu-GAG_	4	-0.074178	-1.1064	0.2371	0.64095	0.26857	0.69311
167683961-tRNA-Pro-CGG-1-1	8	-0.047109	-1.1211	0.29857	0.69388	0.26223	0.69311
3201120-AluSp	8	0.044445	1.1134	0.26235	0.66205	0.26554	0.69311
47121512-AluSp	2	0.079289	1.1074	0.32602	0.71223	0.2681	0.69311
28791092-tRNA-Phe-GAA-4-1	3	0.091836	1.119	0.16575	0.55072	0.26316	0.69311
14433937-tRNA-His-GTG-1-6	2	0.12596	1.1107	0.12514	0.48333	0.26669	0.69311
109036040-tRNA-Ser-AGA-6-1	4	-0.10878	-1.0917	0.087816	0.41584	0.27495	0.69555
108496274-TRNA_Pseudo	6	-0.072644	-1.1022	0.13941	0.5	0.27037	0.69555
7524456-tRNA-Ile-ATT	6	-0.043572	-1.0967	0.39846	0.7707	0.27277	0.69555
28921041-tRNA-Met-CAT-3-2	7	0.041975	1.0986	0.29748	0.69309	0.27194	0.69555
57333862-tRNA-Leu-CAG-2-1	6	0.043626	1.0875	0.32711	0.71292	0.27683	0.69555
40908742-tRNA-Gln-TTG-6-1	5	0.076549	1.0945	0.14599	0.50763	0.27373	0.69555
92254301-tRNA-Tyr-GTA-12-1	3	0.08028	1.0894	0.21734	0.62069	0.27598	0.69555
27513467-tRNA-Ser-TGA-2-1	8	0.048667	1.0846	0.23381	0.63964	0.27809	0.69598
58863592-tRNA-Sup-TTA-1-1	5	-0.075386	-1.0822	0.17014	0.55357	0.27916	0.69676
96429798-tRNA-Asp-GTC-2-8	4	-0.065392	-1.0751	0.28321	0.67979	0.28233	0.69892
99067306-tRNA-Trp-CCA-5-1	8	0.043124	1.0757	0.27662	0.66931	0.28206	0.69892
23286209-5SP304	7	0.053486	1.0782	0.1899	0.59122	0.28092	0.69892
28757546-tRNA-Ala-TGC-1-1	2	-0.10993	-1.0594	0.17892	0.56597	0.28943	0.70118
228779553-5S-2	2	-0.092748	-1.0483	0.26345	0.66209	0.29452	0.70118
25613812-MIR	5	-0.056338	-1.0534	0.31833	0.70803	0.29214	0.70118
32236816-tRNA-Glu-TTC-11-1	6	-0.053472	-1.05	0.29418	0.69251	0.29372	0.70118
66016012-tRNA-Arg-CCG-2-1	7	0.034183	1.0498	0.40944	0.78033	0.2938	0.70118
31248100-tRNA-Asn-GTT-2-4	8	0.039691	1.0474	0.31504	0.70803	0.29492	0.70118
45981848-tRNA-SeC-TCA-1-1	8	0.043387	1.0647	0.27333	0.66931	0.287	0.70118
27263211-tRNA-Gln-CTG-5-1	8	0.044686	1.0465	0.26125	0.66111	0.29534	0.70118
17855141-TRNA_Gln	7	0.061269	1.0568	0.1449	0.50763	0.29058	0.70118
27499986-tRNA-Ser-AGA-3-1	8	0.04007	1.0427	0.30955	0.70149	0.2971	0.703
22028178-nmt-tRNA-Ser-TGA-3-1	2	0.07124	1.0401	0.37651	0.75385	0.2983	0.70402
70476122-tRNA-Gly-CCC-2-1	5	-0.06638	-1.0327	0.22503	0.62883	0.30175	0.70589
180614700-tRNA-Leu-AAG-2-1	8	-0.049554	-1.0356	0.27223	0.66846	0.30041	0.70589
28911398-tRNA-Leu-AAG-2-2	8	-0.046089	-1.0268	0.31614	0.70803	0.30452	0.70589
11793380-tRNA-Glu-GAG_	8	0.037045	1.0289	0.34029	0.72664	0.30355	0.70589
180615853-tRNA-Pro-TGG-3-1	5	0.071705	1.0338	0.16905	0.55357	0.30121	0.70589
44463252-AluSz	3	0.073182	1.0139	0.24698	0.64655	0.31063	0.7164
22309780-MIR	8	-0.070481	-1.0103	0.11087	0.45701	0.31235	0.71676
26327816-tRNA-Ser-AGA-2-1	2	-0.043082	-1.0037	0.62459	0.89325	0.31551	0.71678
3220960-tRNA-Pro-CCA	8	-0.041517	-1.005	0.3831	0.75594	0.31492	0.71678
157257280-tRNA-Ala-CGC-3-1	8	-0.041408	-1.0078	0.38419	0.75594	0.31357	0.71678
21101164-tRNA-Pro-TGG-1-1	6	-0.040823	-1.001	0.42151	0.78937	0.31682	0.71789
26556773-tRNA-Lys-CTT-2-4	2	-0.083877	-0.98283	0.30845	0.70075	0.32569	0.71841
21152174-tRNA-Pro-TGG-3-2	6	-0.044713	-0.98522	0.38639	0.75862	0.32452	0.71841
161424397-tRNA-Glu-CTC-1-X	5	-0.039854	-0.99455	0.47859	0.81903	0.31995	0.71841
73030525-tRNA-Arg-CCT-2-1	8	0.039276	0.98571	0.31943	0.70803	0.32427	0.71841
145397863-tRNA-Gly-TCC-2-1	2	0.057109	0.99036	0.47311	0.81903	0.322	0.71841
1021520-U6-2	4	0.059166	0.98352	0.30516	0.69849	0.32535	0.71841
59319227-tRNA-Leu-TAA-3-1	2	0.092594	0.97887	0.25906	0.66111	0.32764	0.72098
109548212-MIRb	8	-0.046623	-0.97129	0.30626	0.69925	0.33141	0.72366
26728255-tRNA-Ala-AGC-18-1	8	-0.044796	-0.97001	0.33809	0.72664	0.33204	0.72366
22852578-tRNA-Pro-GGG-1-1	4	0.049611	0.97297	0.37212	0.75385	0.33057	0.72366
180528839-tRNA-Leu-AAG-1-2(1-1)	5	-0.057904	-0.9677	0.30296	0.69773	0.33319	0.72444
45490803-tRNA-His-GTG-1-7	8	-0.046016	-0.94662	0.31723	0.70803	0.34383	0.73281
21099318-tRNA-Thr-TGT-4-1	5	-0.044326	-0.94748	0.43249	0.79276	0.3434	0.73281
149155827-tRNA-His-GTG-2-1	7	-0.034644	-0.95011	0.43249	0.79276	0.34206	0.73281
21081948-tRNA-Thr-TGT-3-1	8	-0.030565	-0.94574	0.50823	0.83124	0.34428	0.73281
26299904-tRNA-Arg-TCG-4-1	5	0.044433	0.95251	0.37212	0.75385	0.34084	0.73281
180634754-tRNA-Lys-CTT-2-2	4	0.062441	0.94132	0.28869	0.68668	0.34654	0.73418
POLR3H	5	-0.064895	-0.93273	0.236	0.64095	0.35096	0.73669
149074600-tRNA-Cys-GCA-10-1	7	-0.056203	-0.93437	0.20856	0.61022	0.35011	0.73669
66161399-tRNA-Gln-CTG-1-4	5	0.047251	0.93515	0.34248	0.72727	0.34971	0.73669
26701711-tRNA-Met-CAT-5-1	4	0.050967	0.93385	0.36224	0.7483	0.35038	0.73669
28694854-tRNA-Phe-GAA-11-1	2	-0.095508	-0.92957	0.25357	0.65625	0.35259	0.73842
48427035-SNAR-A3	2	-0.14135	-0.92579	0.093304	0.41667	0.35455	0.73856
186033540-AluSz6	4	-0.075599	-0.92009	0.22173	0.62346	0.35752	0.73856
66609531-tRNA-Tyr-GTA-9-1	8	-0.049989	-0.92305	0.26894	0.66576	0.35598	0.73856
161492934-tRNA-Asp-GAY	5	-0.042771	-0.92053	0.44457	0.80315	0.3573	0.73856
36989974-tRNA-Cys-GCA-24-1	8	-0.041482	-0.92725	0.38419	0.75594	0.3538	0.73856
26198538-tRNA-Lys-CTT-9-1	8	-0.032899	-0.91151	0.47969	0.81903	0.36203	0.74591
77895592-tRNA-Pro-CCY	8	0.044977	0.9102	0.26015	0.66111	0.36272	0.74591
3222048-tRNA-Pro-CGG-1-2	8	-0.044575	-0.90447	0.33919	0.72664	0.36574	0.7474
27471522-tRNA-Asp-GTC-2-7	5	0.033992	0.89992	0.48738	0.82288	0.36816	0.7474
3756417-tRNA-Ile-GAT-1-1	4	0.050869	0.90369	0.36334	0.74887	0.36616	0.7474
144301610-tRNA-Asn-GTT-11-1	2	-0.060583	-0.89246	0.47311	0.81903	0.37215	0.75006
8090910-tRNA-Ile-AAT-5-5	2	0.044301	0.89423	0.55873	0.8598	0.3712	0.75006
27638343-tRNA-Arg-ACG-2-4	8	-0.045625	-0.89005	0.32272	0.71014	0.37344	0.75068
33230732-AluSz6	3	0.029678	0.88316	0.60044	0.88368	0.37715	0.7527
27509553-tRNA-Ser-AGA-1-1	7	0.049585	0.88327	0.21734	0.62069	0.37709	0.7527
59504797-tRNA-Glu-CTC-5-1	7	0.041176	0.87392	0.30406	0.69773	0.38216	0.76015
124171922-AluY	3	-0.101	-0.84862	0.11965	0.47807	0.3961	0.76463
34591415-tRNA-Leu-CAA-7-1	3	-0.063721	-0.84849	0.35126	0.73563	0.39616	0.76463
28505366-tRNA-Ile-TAT-3-1	6	-0.059504	-0.85421	0.24369	0.64638	0.39299	0.76463
52425397-tRNA-Lys-CTT-11-1	7	-0.042266	-0.86466	0.33809	0.72664	0.38723	0.76463
50595422-AluSz	6	-0.038615	-0.85496	0.44786	0.80315	0.39257	0.76463
32671250-U6-7	8	-0.03294	-0.85735	0.47969	0.81903	0.39125	0.76463
21081559-tRNA-Pro-AGG-2-6	8	0.034389	0.85193	0.3831	0.75594	0.39425	0.76463
3214938-tRNA-Lys-CTT-8-1	5	0.036547	0.8618	0.46213	0.81467	0.3888	0.76463
161409960-tRNA-Gly-TCC-4-1	6	0.04703	0.8583	0.29748	0.69309	0.39073	0.76463
16858892-tRNA-Asn-GTT-18-1	5	0.069579	0.86108	0.17563	0.55944	0.38919	0.76463
118157931-AluY	5	-0.040652	-0.84087	0.47311	0.81903	0.40042	0.77014
59318459-tRNA-Val-TAC-2-1	7	0.039967	0.84036	0.31943	0.70803	0.40071	0.77014
26521435-tRNA-Leu-CAG-1-7	5	0.051573	0.83801	0.29638	0.69309	0.40203	0.77059
161450355-tRNA-Gly-GCC-4-1	6	-0.035606	-0.82775	0.48079	0.81903	0.40781	0.77561
159738167-tRNA-Glu-GAG_	4	-0.054347	-0.81022	0.37541	0.75385	0.41781	0.77768
15926515-TRNA_Sup	5	-0.036408	-0.80649	0.51262	0.83126	0.41996	0.77768
146544772-tRNA-His-GTG-1-2	8	0.0292	0.81729	0.46652	0.81731	0.41376	0.77768
149305466-tRNA-Ser-AGA-5-1	8	0.03239	0.82102	0.41712	0.78512	0.41164	0.77768
8029063-tRNA-Gly-GCC-2-6	6	0.032709	0.81859	0.46652	0.81731	0.41302	0.77768
26538281-tRNA-Val-CAC-1-6	3	0.036509	0.81525	0.53677	0.84509	0.41493	0.77768
26331671-tRNA-Trp-CCA-3-2	8	0.038969	0.80519	0.32162	0.71014	0.42071	0.77768
17188415-tRNA-Gly-CCC-1-2	5	0.039924	0.8118	0.42591	0.79022	0.41691	0.77768
58458545-tRNA-Glu-GAG_	5	0.04596	0.81883	0.35346	0.73853	0.41289	0.77768
57000449-AluSx1	3	0.074358	0.81016	0.24259	0.6462	0.41785	0.77768
26721220-tRNA-Ile-AAT-7-1	3	-0.060461	-0.77898	0.3798	0.75594	0.43599	0.78515
28908829-tRNA-Leu-CAA-1-2	5	-0.045827	-0.79396	0.41493	0.78423	0.42722	0.78515
66115590-tRNA-Ser-GCT-3-1	8	-0.039079	-0.78318	0.41054	0.78079	0.43352	0.78515
147825688-tRNA-Gln-CTG-9-1	8	-0.034837	-0.78863	0.45335	0.80822	0.43033	0.78515
73031207-tRNA-Arg-TCG-3-1	8	-0.032979	-0.7686	0.4775	0.81903	0.44213	0.78515
70823409-tRNA-Gly-GCC-2-5	8	-0.030589	-0.78037	0.50823	0.83124	0.43517	0.78515
145941578-tRNA-Gly-GGG	8	-0.028457	-0.78103	0.53787	0.84509	0.43478	0.78515
28849164-tRNA-Arg-CCG-1-2	5	0.029583	0.7728	0.53128	0.84468	0.43964	0.78515
149343077-tRNA-Gly-GGG	6	0.035624	0.78006	0.43688	0.7976	0.43536	0.78515
145396880-tRNA-His-GTG-1-1	5	0.044094	0.77493	0.37651	0.75385	0.43838	0.78515
149344045-tRNA-Cys-GCA-12-1	5	0.044278	0.76923	0.37322	0.75385	0.44175	0.78515
26766443-tRNA-Met-CAT-4-3(4-1)	2	0.10492	0.7749	0.20527	0.60518	0.4384	0.78515
27560599-tRNA-iMet-CAT-1-6	6	-0.026686	-0.7663	0.60593	0.88604	0.4435	0.78605
28446399-tRNA-Leu-AAG-4-1	8	-0.043312	-0.76272	0.35456	0.73913	0.44563	0.78796
51359901-tRNA-Lys-CTT-15-1	4	-0.040767	-0.75916	0.50604	0.83124	0.44776	0.78881
21098590-tRNA-Tyr-TAC	2	0.045728	0.75788	0.54995	0.85641	0.44852	0.78881
58196622-tRNA-Ala-AGC-16-1	3	0.052247	0.75032	0.41273	0.78333	0.45306	0.79526
56584147-tRNA-Ser-CGA-4-1	7	-0.037058	-0.74545	0.40176	0.77215	0.456	0.79734
26575797-tRNA-Tyr-GTA-8-1	8	0.036935	0.74389	0.34138	0.72664	0.45694	0.79746
219110548-tRNA-Tyr-ATA-1-1	4	-0.050843	-0.73413	0.40834	0.78033	0.46287	0.80039
1383561-tRNA-Asn-GTT-2-6	6	-0.031909	-0.72413	0.53238	0.84495	0.46899	0.80039
22308460-tRNA-Leu-AAG-2-4	8	-0.030641	-0.72029	0.50714	0.83124	0.47135	0.80039
18827106-tRNA-Gly-GCC-1-5	7	-0.029519	-0.72652	0.52689	0.84211	0.46752	0.80039
27688897-tRNA-Leu-TAA-2-1	8	-0.026471	-0.72166	0.57739	0.87231	0.4705	0.80039
18693028-tRNA-Val-TAC-1-2	6	0.027438	0.71813	0.54226	0.8488	0.47268	0.80039
149719801-tRNA-Glu-GAA	3	0.032656	0.72507	0.56751	0.866	0.46841	0.80039
144308613-tRNA-Asn-GTT-16-2	2	0.054008	0.73269	0.49506	0.82545	0.46375	0.80039
180184275-tRNA-Val-GTY	2	0.079505	0.71903	0.32272	0.71014	0.47212	0.80039
27248048-tRNA-Val-CAC-2-1	2	-0.065568	-0.70763	0.427	0.79065	0.47917	0.80591
28510890-tRNA-Arg-TCG-5-1	3	-0.04972	-0.70932	0.48847	0.82288	0.47813	0.80591
66390956-tRNA-Und-NNN-5-1	7	-0.044498	-0.70317	0.30406	0.69773	0.48195	0.80591
21077494-tRNA-Pro-AGG-2-5	7	-0.035154	-0.70311	0.42371	0.78937	0.48199	0.80591
59318766-tRNA-Arg-TCT-3-2	8	-0.030183	-0.70634	0.51372	0.83126	0.47997	0.80591
59318101-tRNA-Val-TAC-1-1	4	-0.04973	-0.69802	0.42261	0.78937	0.48517	0.80885
17052060-tRNA-Val-GTG	3	-0.042995	-0.66723	0.53897	0.84509	0.50463	0.80885
71273482-tRNA-Glu-GAG_	5	-0.039699	-0.67449	0.47859	0.81903	0.5	0.80885
112467974-MIR	5	-0.038547	-0.66495	0.49067	0.8232	0.50608	0.80885
140105743-VTRNA1-3	6	-0.030496	-0.68721	0.55653	0.85932	0.49195	0.80885
89445441-tRNA-Ala-AGC-15-1	8	-0.025799	-0.67241	0.58727	0.87582	0.50132	0.80885
35436898-AluJo	4	-0.024857	-0.67967	0.70143	0.91416	0.49671	0.80885
27759134-tRNA-Gln-CTG-6-1	7	0.025546	0.68577	0.50055	0.82759	0.49286	0.80885
172222725-MIRb	8	0.027445	0.66659	0.49616	0.82545	0.50503	0.80885
149211947-tRNA-Asn-GTT-22-1	7	0.028723	0.6822	0.46103	0.81467	0.49511	0.80885
27586134-tRNA-Thr-CGT-5-1	5	0.037452	0.68843	0.45335	0.80822	0.49118	0.80885
141503356-nmt-tRNA-Gln-TTG-2-1	6	0.037797	0.6821	0.39407	0.76546	0.49518	0.80885
86824374-AluSx1	5	0.040464	0.68485	0.42042	0.78937	0.49344	0.80885
37309986-tRNA-Cys-GCA-2-3	8	0.044759	0.68587	0.26015	0.66111	0.4928	0.80885
140098510-VTRNA1-2	7	0.044975	0.66592	0.26454	0.66209	0.50546	0.80885
27521191-tRNA-Ser-AGA-4-1	4	0.046622	0.67413	0.39956	0.77119	0.50023	0.80885
26745254-tRNA-Ile-AAT-6-1	3	0.039059	0.66107	0.51811	0.83392	0.50857	0.8114
149680214-tRNA-Gly-CCC-6-1	6	0.031244	0.65783	0.48518	0.82288	0.51064	0.81186
93981833-tRNA-Cys-GCA-7-1	7	-0.039661	-0.65502	0.37541	0.75385	0.51246	0.81191
79668012-tRNA-Phe-GAA-8-1	2	0.055875	0.65631	0.48189	0.81903	0.51163	0.81191
73030000-tRNA-Arg-CCT-1-1	6	0.026131	0.64916	0.55982	0.86003	0.51624	0.81238
26533144-tRNA-Thr-AGT-2-1	8	0.029778	0.64903	0.46103	0.81467	0.51632	0.81238
26595101-tRNA-Tyr-GTA-6-1	6	0.035388	0.64905	0.43908	0.8	0.51631	0.81238
27447452-tRNA-Asp-GTC-2-6	4	0.042408	0.65155	0.44566	0.80315	0.51469	0.81238
183174950-AluSc8	3	-0.030756	-0.64657	0.67398	0.90963	0.51791	0.81348
27271567-tRNA-Thr-CGT-6-1	5	0.034642	0.64239	0.48189	0.81903	0.52062	0.81632
151248073-tRNA-Gln-CTG-13-1	6	0.030559	0.63789	0.49835	0.82545	0.52355	0.8181
148680846-HY3	4	0.052333	0.63345	0.35126	0.73563	0.52644	0.81841
43037675-tRNA-Ile-TAT-2-1	8	-0.023979	-0.63154	0.61142	0.88712	0.52769	0.81895
45492610-tRNA-His-GTG-1-8	4	0.048629	0.63	0.3809	0.75594	0.52869	0.81912
36908033-tRNA-Asn-GTT-2-5	5	0.024403	0.61462	0.60703	0.88622	0.5388	0.82914
8124865-tRNA-Gly-TCC-3-1	8	-0.027497	-0.61095	0.55653	0.85932	0.54124	0.8303
75946556-tRNA-Pro-AGG-2-4	8	-0.023394	-0.60935	0.62239	0.89308	0.54229	0.8303
27258404-tRNA-Val-TAC-4-1	7	-0.021508	-0.60243	0.68277	0.91095	0.54689	0.83102
686735-tRNA-Gly-CCC-2-2	5	0.031141	0.60389	0.51482	0.83156	0.54592	0.83102
149361914-tRNA-Cys-GCA-21-1(23-1)	3	0.030307	0.58897	0.59385	0.88111	0.55588	0.83842
35952637-FRAM	4	0.033338	0.58947	0.53897	0.84509	0.55554	0.83842
149295045-tRNA-Cys-GCA-20-1(22-1)	3	-0.037254	-0.57613	0.61032	0.88712	0.56453	0.84309
28785011-tRNA-Ala-TGC-5-1	5	-0.0338	-0.57879	0.56092	0.86027	0.56273	0.84309
71460395-tRNA-Met-CAT-2-1	4	-0.033306	-0.5819	0.59605	0.88149	0.56063	0.84309
27265774-tRNA-Ser-GCT-2-1	7	-0.029217	-0.58034	0.53458	0.84509	0.56169	0.84309
8129552-tRNA-Thr-AGT-1-2	8	-0.020815	-0.57808	0.6663	0.90882	0.56321	0.84309
98897280-tRNA-Asp-GTC-1-1	3	0.048676	0.57656	0.44237	0.80119	0.56423	0.84309
37641843-AluY	2	-0.02982	-0.5713	0.72228	0.92244	0.56779	0.8452
151219279-tRNA-Glu-GAG_	8	0.028639	0.57257	0.4753	0.81903	0.56694	0.8452
19764174-tRNA-Gly-CCC-3-1	6	-0.027632	-0.55931	0.58727	0.87582	0.57595	0.84587
207178153-TRNA_Pseudo	8	-0.020143	-0.55662	0.67179	0.90936	0.57779	0.84587
8023631-tRNA-Leu-TAG-1-1	3	-0.01664	-0.55797	0.83535	0.95125	0.57686	0.84587
16872433-tRNA-Gly-CCC-1-1	7	0.019787	0.55292	0.58507	0.87582	0.58032	0.84587
70072338-tRNA-Glu-GAG_	6	0.020589	0.5597	0.64874	0.90367	0.57568	0.84587
204229130-tRNA-Glu-TTC-9-1	8	0.021381	0.55597	0.59056	0.87765	0.57823	0.84587
70812113-tRNA-Gly-GCC-3-1	6	0.022322	0.55976	0.62239	0.89308	0.57565	0.84587
28456769-tRNA-Thr-CGT-1-1	7	0.026517	0.55368	0.48957	0.82288	0.5798	0.84587
96281884-tRNA-Ser-AGA-2-5	3	0.03061	0.56575	0.58836	0.87582	0.57156	0.84587
17216171-tRNA-Asn-GTT-4-1	8	0.03403	0.56226	0.38858	0.76129	0.57394	0.84587
8126150-tRNA-Pro-CGG-1-3	8	-0.022064	-0.54951	0.64105	0.90015	0.58266	0.84657
75003697-MIRc	3	0.032142	0.54675	0.5719	0.86833	0.58455	0.84787
48421685-SNAR-A-C	2	-0.065462	-0.53185	0.4281	0.79108	0.59483	0.84936
28565116-tRNA-Ser-GCT-4-1	8	-0.028908	-0.53215	0.52689	0.84211	0.59462	0.84936
66458141-5SP283	6	-0.01949	-0.53541	0.72228	0.92244	0.59237	0.84936
167684724-tRNA-Pro-AGG-2-1	8	0.020711	0.54009	0.60044	0.88368	0.58914	0.84936
26554349-tRNA-Ile-AAT-5-1	8	0.022073	0.53979	0.57629	0.87209	0.58934	0.84936
28763740-tRNA-Ala-AGC-1-1	8	0.022187	0.53711	0.57629	0.87209	0.59119	0.84936
39970195-tRNA-Lys-CTT-12-1	5	0.032925	0.53469	0.49835	0.82545	0.59287	0.84936
17004765-tRNA-Gly-CCC-4-1	3	0.04982	0.5336	0.43139	0.79276	0.59362	0.84936
27130049-tRNA-Thr-AGT-6-1	7	-0.038077	-0.52843	0.39297	0.76496	0.5972	0.85007
161397866-tRNA-Asn-GTT-2-2	6	0.021223	0.52902	0.63996	0.90015	0.59679	0.85007
131947943-tRNA-Cys-GCA-6-1	8	0.014015	0.51798	0.70582	0.91857	0.60447	0.85412
55345853-tRNA-Gly-GGA	5	0.022551	0.51013	0.64215	0.90015	0.60996	0.85678
149053754-tRNA-Tyr-GTA-11-1	2	0.034448	0.50893	0.64544	0.90046	0.6108	0.85678
28180814-tRNA-Ser-GCT-5-1	7	0.020454	0.50018	0.57849	0.87252	0.61695	0.86203
42443389-AluSx1	5	0.020645	0.49796	0.66081	0.90677	0.61851	0.86289
19411493-tRNA-Trp-CCA-2-1	6	-0.022197	-0.48999	0.68496	0.91095	0.62414	0.86675
27529962-tRNA-Arg-TCT-5-1	6	0.020968	0.49124	0.64215	0.90015	0.62326	0.86675
8124186-tRNA-Trp-CCA-1-1	8	0.017117	0.48716	0.65423	0.90578	0.62614	0.86821
14379749-tRNA-Thr-CGT-2-1	7	0.026303	0.48346	0.49177	0.82353	0.62877	0.86921
50233878-tRNA-Ala-TGC-8-1	3	-0.034577	-0.47477	0.63557	0.89907	0.63495	0.87032
148638579-HY5	4	-0.027691	-0.47427	0.66191	0.90677	0.6353	0.87032
131950641-tRNA-Cys-GCA-9-1	4	-0.02575	-0.47874	0.68935	0.91412	0.63212	0.87032
27515530-tRNA-Gln-CTG-2-1	7	0.02422	0.47764	0.51372	0.83126	0.63291	0.87032
145395521-tRNA-Lys-CTT-2-1	7	0.017036	0.4661	0.6213	0.89308	0.64114	0.8716
26323045-tRNA-Arg-TCG-2-1	8	0.018737	0.46535	0.62569	0.89342	0.64168	0.8716
147774844-tRNA-His-GTG-1-4(1-3)	6	-0.019324	-0.45126	0.72667	0.92244	0.6518	0.87903
148684228-HY1	8	-0.016897	-0.45319	0.72777	0.92244	0.65041	0.87903
135416186-VTRNA2-1	8	-0.013469	-0.44926	0.78046	0.94055	0.65324	0.87903
219491144-tRNA-Gln-CTG-16-1	8	0.023666	0.44949	0.55653	0.85932	0.65308	0.87903
68132276-U6-1	2	0.02652	0.45388	0.70143	0.91416	0.64992	0.87903
161390660-tRNA-Und-NNN-3-1	6	-0.021957	-0.44708	0.69374	0.91416	0.65482	0.87908
26555497-tRNA-Pro-AGG-2-2	8	-0.016282	-0.44654	0.73106	0.92244	0.65521	0.87908
147781029-tRNA-Glu-TTC-6-1	8	0.018823	0.4413	0.62349	0.89308	0.659	0.88243
147520766-tRNA-Asn-GTT-9-2(9-1)	2	0.049378	0.4404	0.51811	0.83392	0.65964	0.88243
112960802-tRNA-Arg-TCG-6-1	5	-0.022262	-0.43545	0.70143	0.91416	0.66323	0.88464
149286163-tRNA-Cys-GCA-3-1	8	0.018819	0.43302	0.62349	0.89308	0.665	0.8857
149278784-tRNA-Glu-TTC-10-1	6	-0.020126	-0.43134	0.7124	0.92244	0.66622	0.88603
27205349-tRNA-Ile-AAT-5-3	6	0.019095	0.42893	0.6674	0.90882	0.66797	0.88706
8129927-tRNA-Ser-AGA-2-6	8	-0.020319	-0.42671	0.67069	0.90923	0.66959	0.88791
161410614-tRNA-Asp-GTC-2-1	2	-0.027373	-0.41932	0.74533	0.9276	0.67498	0.89117
37287994-TRNA_Gln	7	-0.023001	-0.41953	0.65203	0.90411	0.67483	0.89117
8023069-tRNA-Gln-CTG-1-5	6	-0.019383	-0.41974	0.72558	0.92244	0.67468	0.89117
16290919-AluSq2	3	-0.026018	-0.40108	0.72667	0.92244	0.68836	0.90309
8130308-tRNA-Ile-AAT-4-1	7	-0.022338	-0.39914	0.6674	0.90882	0.68979	0.90309
125413173-tRNA-Glu-GAG	5	-0.018661	-0.39692	0.74314	0.92613	0.69142	0.90309
21078290-tRNA-Leu-AAG-2-3	8	0.016556	0.39623	0.66191	0.90677	0.69194	0.90309
161420466-tRNA-Gly-GCC-1-X	8	0.020018	0.40143	0.61251	0.88712	0.6881	0.90309
17201957-tRNA-Asn-GTT-13-1	2	-0.03872	-0.38493	0.6674	0.90882	0.70029	0.90323
145963303-tRNA-Gln-CTG-3-1	2	-0.02688	-0.39301	0.74973	0.92925	0.69431	0.90323
26752629-tRNA-Ala-GCY	8	-0.017107	-0.38764	0.72119	0.92244	0.69828	0.90323
3241988-tRNA-Pro-AGG-1-1	8	-0.01557	-0.38304	0.74204	0.92603	0.70169	0.90323
180633867-tRNA-Ala-TGC-3-1	6	-0.01351	-0.38814	0.81229	0.94388	0.69791	0.90323
28574932-tRNA-Ala-AGC-3-1	8	0.010449	0.39029	0.7607	0.93396	0.69632	0.90323
238106955-tRNA-Leu-TTA(m)	8	0.014965	0.38183	0.68716	0.91254	0.70259	0.90323
145503858-tRNA-Gln-TTG-4-1	5	0.015275	0.38392	0.72228	0.92244	0.70104	0.90323
36066749-tRNA-Lys-CTT-10-1	6	0.021232	0.38237	0.63996	0.90015	0.70219	0.90323
27655966-tRNA-Ile-AAT-2-1	7	0.012904	0.37562	0.69923	0.91416	0.7072	0.90326
80452596-tRNA-iMet-CAT-1-8	8	-0.017215	-0.36831	0.71899	0.92244	0.71264	0.90546
27241738-tRNA-Ile-AAT-9-1	8	-0.016303	-0.36673	0.73106	0.92244	0.71382	0.9057
28806220-tRNA-Ala-AGC-2-1	6	0.021581	0.36353	0.63557	0.89907	0.71621	0.90621
161411322-tRNA-Leu-CAG-1-1	5	-0.024424	-0.35892	0.67398	0.90963	0.71965	0.90804
99153461-tRNA-Und-NNN-2-1	8	0.012009	0.35087	0.74204	0.92603	0.72569	0.91187
28949975-tRNA-Glu-CTC-1-6	6	0.012882	0.35239	0.78156	0.94055	0.72455	0.91187
45937440-tRNA-Gln-TTG-5-1	8	0.01668	0.34894	0.66081	0.90677	0.72714	0.91242
26705605-tRNA-Ala-AGC-13-1	8	0.010772	0.34614	0.75521	0.93099	0.72924	0.91255
28697091-tRNA-Ala-CGC-4-1	8	0.015188	0.34627	0.68277	0.91095	0.72914	0.91255
178678037-TRNA_Pseudo	5	-0.018389	-0.33816	0.74863	0.92916	0.73524	0.91628
149281815-tRNA-Cys-GCA-15-1	7	-0.014021	-0.33477	0.80681	0.94388	0.7378	0.91709
77517989-tRNA-Asp-GTC-4-1	7	0.013832	0.33464	0.68057	0.91095	0.7379	0.91709
26730736-tRNA-Ala-AGC-9-1	7	0.012857	0.32868	0.69923	0.91416	0.7424	0.92115
27125905-tRNA-His-GTG-1-5	8	-0.019299	-0.32283	0.68386	0.91095	0.74682	0.92138
58141876-tRNA-Ala-AGC-22-1	8	0.014378	0.31794	0.70033	0.91416	0.75053	0.92396
59333852-tRNA-Phe-GAA-2-1	4	-0.018955	-0.31494	0.78924	0.94233	0.75281	0.92427
148000804-tRNA-Asn-GTT-7-1	5	-0.014146	-0.31511	0.82547	0.9471	0.75268	0.92427
87551831-AluSp	7	-0.015013	-0.30896	0.79254	0.94386	0.75735	0.92486
21149848-tRNA-Thr-TGT-5-1	7	0.016085	0.31088	0.64325	0.90015	0.75589	0.92486
28758498-tRNA-Phe-GAA-1-1	2	0.051643	0.30902	0.51153	0.83126	0.7573	0.92486
149294665-tRNA-Val-CAC-8-1	8	-0.013161	-0.30492	0.78595	0.94087	0.76043	0.92639
161501916-tRNA-Asp-GAY	3	0.020575	0.30465	0.69265	0.91416	0.76063	0.92639
18836401-tRNA-Gln-CTG-1-1	8	-0.024254	-0.29437	0.60483	0.88585	0.76847	0.92663
27118021-tRNA-Val-CAC-9-1	4	-0.017228	-0.29053	0.80571	0.94388	0.77141	0.92663
52860417-7SK	8	-0.017134	-0.29849	0.72119	0.92244	0.76533	0.92663
98898029-tRNA-Trp-CCA-4-1	8	0.0077917	0.28589	0.809	0.94388	0.77497	0.92663
357075-AluSx3	8	0.0090619	0.28974	0.78814	0.94226	0.77201	0.92663
22518437-tRNA-Asn-GTT-2-3	6	0.010903	0.2894	0.809	0.94388	0.77228	0.92663
26312823-tRNA-Ser-TGA-3-1	6	0.013957	0.29487	0.7607	0.93396	0.7681	0.92663
145399232-tRNA-Glu-CTC-1-1	7	0.015189	0.30108	0.66191	0.90677	0.76335	0.92663
26796005-tRNA-Ala-AGC-12-2(14-1)	2	0.029747	0.29281	0.67838	0.91095	0.76967	0.92663
26537725-tRNA-Arg-ACG-1-2	8	0.013285	0.27899	0.7157	0.92244	0.78025	0.93038
124270726-tRNA-Phe-TTY	2	-0.018743	-0.27138	0.83864	0.95262	0.7861	0.93155
43669270-tRNA-Lys-CTT-6-1	8	-0.014022	-0.26972	0.77278	0.93992	0.78737	0.93155
16847079-tRNA-Asn-GTT-5-1	8	-0.011972	-0.27121	0.8079	0.94388	0.78623	0.93155
32672369-U6-8	6	0.012866	0.26328	0.78156	0.94055	0.79233	0.93378
27487307-tRNA-Gln-CTG-1-2	2	-0.021881	-0.26126	0.8101	0.94388	0.79389	0.93411
27618706-tRNA-Val-AAC-3-1	8	-0.011223	-0.25993	0.82217	0.9469	0.79492	0.93411
50329267-7SL2	8	0.010765	0.25893	0.75521	0.93099	0.79569	0.93411
156384977-nmt-tRNA-Leu-TAA-1-1	7	0.010364	0.25573	0.74204	0.92603	0.79816	0.93581
69524260-tRNA-Ser-TGA-1-1	5	0.012296	0.24864	0.76948	0.93717	0.80364	0.93861
117781416-tRNA-Leu-TTA(m)	2	0.013971	0.24957	0.82766	0.94843	0.80292	0.93861
28611221-tRNA-Ala-TGC-2-1	4	0.01815	0.24881	0.73106	0.92244	0.80351	0.93861
59324969-tRNA-Phe-GAA-1-3	8	-0.012301	-0.23957	0.80461	0.94388	0.81067	0.94439
125412388-tRNA-Phe-GAA-1-4	2	-0.017375	-0.23793	0.85181	0.95684	0.81194	0.94467
4724646-tRNA-Val-CAC-3-1	7	0.0096911	0.23568	0.7629	0.93414	0.81368	0.94548
8090477-tRNA-Thr-AGT-1-1	8	0.012086	0.23213	0.74094	0.92603	0.81643	0.94573
3243917-tRNA-Arg-CCT-5-1	3	0.012913	0.2314	0.78156	0.94055	0.81701	0.94573
180600649-tRNA-Val-CAC-1-4	7	0.0065286	0.22764	0.81339	0.94395	0.81993	0.94791
161581735-tRNA-Leu-CAA-6-1	4	-0.014313	-0.22279	0.85071	0.95684	0.8237	0.94986
8125555-tRNA-Asp-GTC-2-11	4	0.01644	0.2194	0.764	0.93423	0.82634	0.9517
26319329-tRNA-Trp-CCA-3-1	8	-0.010335	-0.21713	0.83644	0.95131	0.82811	0.95253
67026423-tRNA-Ala-AGC-8-2	4	-0.013752	-0.21394	0.86059	0.95961	0.83059	0.95343
26305720-tRNA-Ser-GCT-6-1	8	0.0081062	0.21292	0.80241	0.94388	0.83139	0.95343
161493636-tRNA-Gly-GCC-2-1	4	0.0095429	0.21211	0.84303	0.95404	0.83202	0.95343
43299751-tRNA-Glu-GAG_	8	0.012391	0.20788	0.73436	0.92403	0.83532	0.95389
27636361-tRNA-Ile-AAT-8-1	6	-0.013639	-0.19773	0.8112	0.94388	0.84325	0.95637
114667936-MIR	3	-0.0079432	-0.19283	0.94841	0.98746	0.84709	0.95637
17186692-tRNA-Val-CAC-11-2	2	0.010861	0.1927	0.85401	0.95695	0.84719	0.95637
3207405-tRNA-Lys-CTT-3-1	5	0.011214	0.19392	0.78375	0.94079	0.84624	0.95637
47269889-tRNA-Gln-TTG-1-1	8	-0.010369	-0.1882	0.83535	0.95125	0.85072	0.95768
147800936-tRNA-Gln-CTG-7-1	6	-0.0088019	-0.18521	0.87706	0.96506	0.85306	0.95825
126101392-tRNA-Glu-CTC-1-7	4	-0.0069231	-0.18261	0.96378	0.98985	0.85511	0.95936
3225691-tRNA-Lys-CTT-2-5	8	-0.0072854	-0.17923	0.89682	0.97262	0.85776	0.95997
161591464-tRNA-Asn-GTT-17-1	8	-0.008708	-0.17426	0.86169	0.95966	0.86166	0.9608
58187443-tRNA-Ala-AGC-17-1	4	0.0066428	0.17517	0.87047	0.96355	0.86095	0.9608
26735573-tRNA-Met-CAT-4-1	3	0.011365	0.17669	0.80681	0.94388	0.85975	0.9608
149292304-tRNA-Cys-GCA-23-1	3	-0.015272	-0.16513	0.85401	0.95695	0.86884	0.96292
1383360-tRNA-Phe-GAA-1-6	6	0.011501	0.1705	0.80241	0.94388	0.86462	0.96292
150017381-tRNA-Ala-AGC-20-1	6	0.012044	0.16661	0.79583	0.94388	0.86768	0.96292
80572362-AluY	4	-0.011645	-0.1627	0.88694	0.96886	0.87075	0.9634
28641612-tRNA-Ala-CGC-2-1	6	0.0085333	0.16189	0.8562	0.95706	0.87139	0.9634
37017936-tRNA-Cys-GCA-14-1	4	-0.0091011	-0.15987	0.92645	0.98483	0.87298	0.96399
27181622-tRNA-Arg-ACG-2-2	8	-0.0075218	-0.14253	0.89023	0.9701	0.88666	0.96543
37025544-tRNA-Cys-GCA-4-1	7	-0.0066802	-0.14968	0.93524	0.98731	0.88101	0.96543
27144993-tRNA-Ile-AAT-5-2	7	-0.0060061	-0.13637	0.94731	0.98746	0.89153	0.96543
149243630-tRNA-Cys-GCA-16-1	8	-0.0058568	-0.12983	0.92097	0.98359	0.8967	0.96543
51306113-tRNA-Glu-GAG_	7	-0.0056992	-0.12868	0.9506	0.98746	0.89761	0.96543
21151431-tRNA-Tyr-GTA-5-5	2	-0.0053934	-0.14648	0.97914	0.99112	0.88354	0.96543
131102354-tRNA-Arg-TCT-3-1	8	-0.0045132	-0.13083	0.94621	0.98746	0.89591	0.96543
159111400-tRNA-Arg-TCT-4-1	6	0.0070381	0.15065	0.87047	0.96355	0.88026	0.96543
28693794-tRNA-Thr-AGT-3-1	3	0.0072173	0.1443	0.85181	0.95684	0.88526	0.96543
27251863-tRNA-Ile-AAT-10-1	4	0.0074771	0.1399	0.86498	0.96098	0.88874	0.96543
151988595-tRNA-Cys-ACA-1-1	5	0.0086711	0.1445	0.82108	0.9469	0.88511	0.96543
27473606-tRNA-Ser-TGA-4-1	7	0.0088233	0.13213	0.77497	0.94016	0.89488	0.96543
76674764-tRNA-Lys-CTT-16-1	5	0.0092296	0.13944	0.81229	0.94388	0.8891	0.96543
17180899-tRNA-Gln-CAG	6	0.010135	0.1444	0.82217	0.9469	0.88518	0.96543
28731373-tRNA-Phe-GAA-6-1	2	0.012033	0.13284	0.84852	0.95684	0.89432	0.96543
146476759-tRNA-Gln-CTG-10-1	2	0.017729	0.12956	0.77607	0.94016	0.89692	0.96543
147737381-tRNA-Gln-CTG-4-1	8	0.0041211	0.12456	0.87925	0.96506	0.90087	0.96666
89878303-tRNA-Arg-TCG-1-1	8	0.0075231	0.12487	0.81559	0.94409	0.90062	0.96666
29877092-tRNA-Thr-CGT-4-1	8	-0.0059246	-0.12304	0.92097	0.98359	0.90208	0.96681
43101936-MIRc	6	0.0048274	0.11714	0.91328	0.98113	0.90675	0.97068
159392040-TRNA_Leu	7	-0.0060413	-0.10067	0.94512	0.98746	0.91981	0.9759
161418032-tRNA-Asp-GTC-2-X	5	-0.0057328	-0.095237	0.95719	0.98866	0.92413	0.9759
146550177-tRNA-Glu-GAA	8	-0.0055836	-0.095725	0.92426	0.9848	0.92374	0.9759
156869045-nmt-tRNA-Val-TAC-1-1	8	-0.0036473	-0.092153	0.96268	0.98984	0.92658	0.9759
149388271-tRNA-Cys-GCA-17-1	8	0.0037245	0.10192	0.88804	0.96886	0.91882	0.9759
149161627-tRNA-Glu-TTC-7-1	8	0.004006	0.10423	0.88145	0.96631	0.91698	0.9759
21128116-tRNA-Tyr-GTA-7-1	5	0.00406	0.09324	0.89243	0.97017	0.92571	0.9759
149072849-tRNA-Cys-GCA-18-1	7	0.0054232	0.097895	0.83095	0.95101	0.92202	0.9759
55933424-tRNA-Leu-TTA(m)	2	0.0063865	0.096412	0.90121	0.97506	0.92319	0.9759
28956778-tRNA-Leu-AAG-3-1	3	-0.0068638	-0.084607	0.96268	0.98984	0.93257	0.97803
3230554-tRNA-Lys-CTT-5-1	5	0.0048931	0.085381	0.87816	0.96506	0.93196	0.97803
27652473-tRNA-Thr-AGT-2-2	8	-0.0030558	-0.082061	0.97475	0.99112	0.9346	0.97864
28746543-tRNA-Ala-AGC-23-1	7	0.0028583	0.07513	0.87596	0.96506	0.94011	0.98216
149230569-tRNA-Asn-GTT-6-1	8	0.0024056	0.070204	0.90779	0.97754	0.94403	0.98512
149326271-tRNA-Asn-GTT-12-1	5	-0.0038857	-0.067146	0.98573	0.99446	0.94647	0.98541
70812941-tRNA-Gly-GCC-2-4	3	-0.0031098	-0.068483	0.99122	0.99449	0.9454	0.98541
180591571-tRNA-Leu-AAG-7-1	6	-0.0028956	-0.064875	0.96707	0.98989	0.94827	0.98616
180645269-tRNA-Val-AAC-1-4	3	-0.0057528	-0.061632	0.98024	0.99112	0.95086	0.98659
161500131-tRNA-Leu-CAG-1-6	8	-0.0028629	-0.062945	0.97914	0.99112	0.94981	0.98659
21145177-tRNA-Leu-TAG-4-1	8	-0.0024237	-0.058309	0.98793	0.99448	0.9535	0.98751
27182951-tRNA-Arg-ACG-2-3	3	0.0034383	0.057802	0.9034	0.97512	0.95391	0.98751
45730490-tRNA-Arg-ACG-2-1	8	0.0020137	0.048979	0.92097	0.98359	0.96094	0.99253
26569085-tRNA-Tyr-GTA-1-1	4	-0.0025424	-0.044268	0.99232	0.9945	0.96469	0.9942
79152903-tRNA-Lys-CTT-1-2	6	-0.0021502	-0.041582	0.97805	0.99112	0.96683	0.9942
27173866-tRNA-Val-CAC-6-1	8	-0.001447	-0.039166	0.99122	0.99449	0.96876	0.9942
75946868-tRNA-Pro-TGG-2-1	8	-0.0010608	-0.023359	0.98244	0.99224	0.98136	0.9942
8042198-tRNA-Ser-CGA-1-1	8	-0.0010145	-0.024405	0.98024	0.99112	0.98053	0.9942
59051452-AluYb8	8	0.0011296	0.034029	0.93853	0.98731	0.97285	0.9942
149728267-tRNA-Gly-GGG	4	0.0012212	0.020951	0.94731	0.98746	0.98328	0.9942
28442328-tRNA-Thr-TGT-1-1	6	0.0013701	0.027669	0.97695	0.99112	0.97793	0.9942
180648978-tRNA-Lys-CTT-2-3	5	0.0014106	0.028358	0.93743	0.98731	0.97738	0.9942
104519013-5SP370	3	0.001422	0.021108	0.93853	0.98731	0.98316	0.9942
27446590-tRNA-Ser-AGA-2-2	8	0.0014996	0.025745	0.92975	0.98718	0.97946	0.9942
28710728-tRNA-Arg-CCG-1-1	4	0.0018694	0.029053	0.93963	0.98731	0.97682	0.9942
149284502-tRNA-Asn-GTT-15-1	7	-0.00061299	-0.018751	0.96158	0.98984	0.98504	0.99487
172157534-tRNA-Glu-GAG_	7	0.00065593	0.013976	0.93414	0.98731	0.98885	0.99555
190142438-AluSx1	4	0.00073554	0.010807	0.95499	0.98866	0.99138	0.99685
60896386-AluSz6	4	0.00046426	0.0092327	0.95829	0.98867	0.99263	0.99701
3246152-tRNA-Lys-CTT-14-1	8	0.00034255	0.00708	0.95719	0.98866	0.99435	0.99764
69914377-tRNA-Leu-TAA-5-1	7	-0.00011288	-0.0025372	0.94951	0.98746	0.99798	0.99984
28831461-tRNA-Ala-AGC-2-2	6	0.000011162	0.0002032	0.99671	0.99671	0.99984	0.99984
