## Supplementary material for "Targeted CRISPRi screening reveals unexpected resilience across the RNA polymerase III transcriptome": Table S5

Gene	sgRNA	beta	z	p-value	fdr	wald-p-value	wald-fdr
MCM2	4	-3.4149	-13.775	0	0	3.63E-43	3.31E-40
POLR3K	6	-1.254	-8.3847	0	0	5.09E-17	2.32E-14
GEMIN5	5	-1.477	-7.951	0	0	1.85E-15	5.62E-13
BRF1	5	-1.8415	-7.7957	0	0	6.41E-15	1.42E-12
RPL11	5	-1.6713	-7.7705	0	0	7.82E-15	1.42E-12
BDP1	6	-1.4087	-7.3414	0	0	2.11E-13	3.21E-11
JUN	5	-1.0976	-7.3106	0	0	2.66E-13	3.46E-11
POLR1D	4	-1.6317	-6.8479	0	0	7.49E-12	8.53E-10
RPL30	5	-1.2361	-6.6746	0	0	2.48E-11	2.51E-09
228748253-5S-1	4	-1.7279	-5.8507	0	0	4.90E-09	4.46E-07
PSMD1	5	-0.75145	-5.7718	0	0	7.84E-09	6.49E-07
POLR3A	6	-0.69046	-5.6321	0	0	1.78E-08	1.35E-06
SNAPC5	6	-0.69224	-5.5195	0	0	3.40E-08	2.38E-06
POLR3B	6	-0.56493	-5.2043	0	0	1.95E-07	1.27E-05
COPZ1	5	-0.47904	-4.8713	0	0	1.11E-06	6.73E-05
SNAPC2	6	-0.75544	-4.8573	0	0	1.19E-06	6.77E-05
50053297-7SL1	8	-0.25367	-4.7717	0.012075	0.18033	1.83E-06	9.79E-05
POLR3E	6	-0.6031	-4.7283	0	0	2.26E-06	0.00011458
MYC	6	-0.45028	-4.7173	0	0	2.39E-06	0.0001146
GTF3C1	6	-0.65136	-4.4609	0	0	8.16E-06	0.00037182
153643725-tRNA-iMet-CAT-1-1	4	-0.51071	-4.3758	0.0010977	0.025641	1.21E-05	0.00052496
39902807-tRNA-Ile-TAT-1-1	6	-0.25255	-4.2947	0.01427	0.20635	1.75E-05	0.00072427
135416186-VTRNA2-1	8	0.20078	4.2754	0.039517	0.4186	1.91E-05	0.00075567
143690027-tRNA-Asn-GTT-16-1	4	-0.43708	-4.1921	0.0032931	0.066667	2.76E-05	0.0010493
SNAPC1	6	-0.45835	-4.1773	0	0	2.95E-05	0.0010751
RPS8	5	-1.0455	-4.1353	0	0	3.54E-05	0.0012361
26553730-tRNA-Ala-CGC-1-1	8	-0.20514	-4.1277	0.038419	0.41667	3.66E-05	0.0012361
238105861-nmt-tRNA-Pro-TGG-1-1	6	-0.23554	-4.1051	0.026345	0.32	4.04E-05	0.0013151
SNAPC3	6	-0.25755	-4.095	0.0098793	0.16667	4.22E-05	0.0013259
66115590-tRNA-Ser-GCT-3-1	8	-0.23555	-4.0822	0.016465	0.22727	4.46E-05	0.001355
TBP	6	-0.34058	-4.0642	0.0010977	0.025641	4.82E-05	0.0014167
80036996-tRNA-Cys-GCA-5-1	8	0.36702	4.0475	0.0021954	0.045455	5.18E-05	0.0014737
75946556-tRNA-Pro-AGG-2-4	8	-0.32352	-4.011	0.0054885	0.10204	6.05E-05	0.0016203
149007280-tRNA-Cys-GCA-1-1	8	-0.18225	-4.013	0.058178	0.51754	5.99E-05	0.0016203
POLR3F	6	-0.39453	-3.9499	0	0	7.82E-05	0.002035
POLR3GL	5	-0.36512	-3.8504	0.0010977	0.025641	0.00011792	0.0029839
INTS9	5	-0.86242	-3.7907	0	0	0.00015023	0.0036561
36111459-tRNA-Und-NNN-10-1	8	-0.17568	-3.787	0.062569	0.51754	0.0001525	0.0036561
148598313-tRNA-Asn-GTT-3-1	6	-0.30537	-3.7536	0.0021954	0.045455	0.00017434	0.0040724
149344045-tRNA-Cys-GCA-12-1	5	-0.22004	-3.7118	0.049396	0.47368	0.00020578	0.0046867
MTOR	6	-0.35816	-3.6862	0	0	0.00022767	0.0050587
27573416-tRNA-Leu-CAA-2-1	6	-0.3453	-3.6119	0	0	0.00030394	0.0065926
149028219-tRNA-Cys-GCA-9-2	8	-0.24922	-3.5915	0.012075	0.18033	0.00032884	0.0067092
169490017-tRNA-Val-AAC-1-1	7	-0.19265	-3.5894	0.050494	0.47917	0.00033141	0.0067092
67026222-tRNA-Tyr-GTA-5-2	8	0.24285	3.5934	0.015368	0.21875	0.00032643	0.0067092
45490803-tRNA-His-GTG-1-7	8	-0.31183	-3.5743	0.0054885	0.10204	0.00035112	0.0069537
POLR3H	5	-0.33461	-3.5266	0.0021954	0.045455	0.00042099	0.0076088
76674764-tRNA-Lys-CTT-16-1	5	-0.24492	-3.5383	0.027442	0.32895	0.00040277	0.0076088
27182951-tRNA-Arg-ACG-2-3	3	-0.20563	-3.5264	0.18332	0.77419	0.00042132	0.0076088
GTF3C2	6	-0.19639	-3.5281	0.059276	0.51754	0.00041857	0.0076088
RB1	6	0.41377	3.5235	0	0	0.00042596	0.0076088
54345242-AluJr	3	-0.25981	-3.5102	0.097695	0.62676	0.00044775	0.0078442
161391882-tRNA-Glu-TTC-4-2	8	-0.27845	-3.4827	0.0065862	0.11765	0.00049641	0.0085326
149326271-tRNA-Asn-GTT-12-1	5	-0.27501	-3.461	0.010977	0.17544	0.00053813	0.0090785
148000804-tRNA-Asn-GTT-7-1	5	-0.21151	-3.4246	0.059276	0.51754	0.00061568	0.010042
28446399-tRNA-Leu-AAG-4-1	8	-0.16901	-3.4239	0.068057	0.52101	0.00061727	0.010042
3239633-tRNA-Pro-AGG-2-8	8	0.2609	3.4178	0.012075	0.18033	0.00063134	0.01009
23286209-5SP304	7	-0.17255	-3.3773	0.074643	0.54839	0.00073195	0.011497
26521435-tRNA-Leu-CAG-1-7	5	-0.27414	-3.3597	0.010977	0.17544	0.00078029	0.012048
35436898-AluJo	4	-0.23204	-3.3319	0.070252	0.53279	0.00086251	0.013096
146808377-MIRb	8	0.19826	3.3082	0.043908	0.44444	0.00093894	0.014023
26721220-tRNA-Ile-AAT-7-1	3	-0.39615	-3.2719	0.012075	0.18033	0.0010681	0.015694
36989974-tRNA-Cys-GCA-24-1	8	-0.2035	-3.2595	0.039517	0.4186	0.001116	0.016137
21131350-tRNA-Tyr-GTA-5-4	8	-0.12461	-3.2382	0.16356	0.74752	0.0012029	0.016963
26687484-tRNA-Ala-AGC-10-1	8	0.20446	3.2364	0.037322	0.41667	0.0012103	0.016963
21093528-tRNA-Leu-TAG-2-1	6	-0.36637	-3.2137	0	0	0.0013106	0.017222
89010148-AluSq2	5	-0.20816	-3.2114	0.064764	0.51754	0.0013207	0.017222
115616988-TRNA_Trp	8	-0.19702	-3.2109	0.043908	0.44444	0.0013233	0.017222
74851181-tRNA-Gln-CTG-12-1	6	-0.15944	-3.2164	0.11526	0.69536	0.0012982	0.017222
146550177-tRNA-Glu-GAA	8	0.29916	3.2144	0.0043908	0.086957	0.0013072	0.017222
28726140-tRNA-Ala-TGC-6-1	6	-0.16224	-3.1909	0.11087	0.68243	0.0014181	0.018196
26705605-tRNA-Ala-AGC-13-1	8	0.20256	3.1843	0.038419	0.41667	0.0014513	0.018363
GTF3C3	6	-0.3136	-3.1541	0.0021954	0.045455	0.00161	0.020092
14433937-tRNA-His-GTG-1-6	2	-0.35599	-3.1386	0.066959	0.52101	0.0016976	0.020635
8024242-tRNA-Arg-TCT-2-1	8	-0.11187	-3.1329	0.20198	0.79767	0.0017307	0.020635
125424192-tRNA-Asp-GTC-2-10	5	0.214	3.135	0.087816	0.6015	0.0017186	0.020635
POLR3G	5	0.39055	3.1307	0.0010977	0.025641	0.0017441	0.020635
27696326-tRNA-Val-CAC-7-1	5	-0.16802	-3.1184	0.13611	0.70056	0.0018182	0.021236
27471522-tRNA-Asp-GTC-2-7	5	0.16232	3.1066	0.17124	0.76098	0.0018928	0.021827
94313128-tRNA-Arg-TCT-1-1	8	0.42714	3.092	0.0010977	0.025641	0.0019879	0.022637
26533144-tRNA-Thr-AGT-2-1	8	0.17826	3.0767	0.066959	0.52101	0.0020931	0.023541
249168446-tRNA-Glu-CTC-2-1	4	-0.198	-3.0638	0.13172	0.70056	0.0021854	0.02428
145399232-tRNA-Glu-CTC-1-1	7	-0.1241	-3.0526	0.17892	0.76887	0.002269	0.024904
26751917-tRNA-Ala-AGC-21-1	4	-0.1622	-3.032	0.22283	0.79767	0.0024291	0.026344
27181622-tRNA-Arg-ACG-2-2	8	-0.17569	-3.0024	0.062569	0.51754	0.0026784	0.028706
8023631-tRNA-Leu-TAG-1-1	3	-0.33543	-2.9938	0.035126	0.4	0.0027555	0.029189
48421685-SNAR-A	2	-0.26572	-2.9664	0.15917	0.74619	0.0030126	0.031187
13970469-tRNA-Glu-GAG_	5	-0.19885	-2.967	0.077936	0.56349	0.0030068	0.031187
18836401-tRNA-Gln-CTG-1-1	8	0.18853	2.9411	0.051592	0.48454	0.0032709	0.03348
27265774-tRNA-Ser-GCT-2-1	7	0.26694	2.9039	0.0076839	0.13462	0.0036855	0.037306
34591415-tRNA-Leu-CAA-7-1	3	0.20174	2.8991	0.20637	0.79767	0.0037422	0.037463
161413093-tRNA-Gly-GCC-1-1	2	-0.33039	-2.8948	0.084523	0.5969	0.0037945	0.037574
149680214-tRNA-Gly-CCC-6-1	6	-0.19138	-2.871	0.064764	0.51754	0.0040915	0.040079
GTF3C4	6	-0.25579	-2.8452	0.010977	0.17544	0.0044383	0.043013
149161627-tRNA-Glu-TTC-7-1	8	0.29514	2.8393	0.0054885	0.10204	0.0045219	0.043363
27065084-tRNA-Ser-GCT-1-1	5	-0.21295	-2.7885	0.059276	0.51754	0.0052954	0.04697
GTF3C5	6	-0.15446	-2.7909	0.12843	0.70056	0.0052565	0.04697
70823409-tRNA-Gly-GCC-2-5	8	-0.13554	-2.7992	0.13282	0.70056	0.0051229	0.04697
149230569-tRNA-Asn-GTT-6-1	8	-0.12387	-2.7961	0.16575	0.74752	0.0051722	0.04697
21149848-tRNA-Thr-TGT-5-1	7	-0.11228	-2.7959	0.22283	0.79767	0.0051756	0.04697
59051452-AluYb8	8	0.1277	2.7876	0.17892	0.76887	0.0053105	0.04697
167684724-tRNA-Pro-AGG-2-1	8	0.13185	2.7969	0.16465	0.74752	0.0051589	0.04697
219110548-tRNA-Tyr-ATA-1-1	4	0.26033	2.7888	0.054885	0.50505	0.0052911	0.04697
207178153-TRNA_Pseudo	8	0.15692	2.7784	0.10099	0.63889	0.005463	0.047854
GTF3C6	6	-0.34709	-2.7723	0	0	0.0055662	0.048293
27763639-tRNA-Gln-TTG-3-3	6	-0.20486	-2.759	0.048299	0.46809	0.0057971	0.049356
40886022-tRNA-Ser-GCT-4-2	8	-0.16836	-2.7613	0.068057	0.52101	0.0057568	0.049356
37287994-TRNA_Gln	7	-0.14641	-2.7396	0.12404	0.70056	0.0061517	0.051891
17741395-tRNA-Cys-GCA-25-1	5	0.30292	2.7268	0.018661	0.24638	0.0063954	0.053451
26330528-tRNA-iMet-CAT-1-4	5	-0.49494	-2.7163	0	0	0.0066007	0.054173
3200674-tRNA-Arg-CCG-1-3	8	-0.13593	-2.6906	0.13172	0.70056	0.0071319	0.058011
87417627-tRNA-Met-CAT-6-1	5	0.27291	2.6201	0.024149	0.30556	0.0087909	0.070872
21121257-tRNA-Tyr-GTA-5-3	8	-0.13659	-2.6117	0.13172	0.70056	0.0090082	0.071361
165566149-tRNA-Lys-CTT-13-1	6	0.16451	2.6128	0.13392	0.70056	0.0089811	0.071361
125412388-tRNA-Phe-GAA-1-4	2	-0.26754	-2.6073	0.15697	0.74479	0.0091262	0.071384
43101936-MIRc	6	-0.14747	-2.6057	0.15477	0.74211	0.0091678	0.071384
EZH2	6	0.20565	2.5999	0.061471	0.51754	0.009325	0.071993
GTF3A	6	-0.35965	-2.583	0	0	0.0097936	0.07435
161510030-tRNA-Asn-GTT-1-1	4	-0.12895	-2.58	0.33919	0.91691	0.0098793	0.07438
11691832-tRNA-Gly-CCC-7-1	8	0.15994	2.5669	0.093304	0.62044	0.010262	0.076627
22207031-tRNA-Leu-TAG-3-1	8	-0.1142	-2.5571	0.19978	0.79767	0.010554	0.077019
40876747-AluSc	6	0.15912	2.5584	0.1449	0.72527	0.010516	0.077019
180528839-tRNA-Leu-AAG-1-2(1-1)	5	0.22751	2.5401	0.063666	0.51754	0.011082	0.080125
SNAPC4	6	-0.15399	-2.5304	0.12953	0.70056	0.011393	0.080669
27694472-tRNA-Thr-AGT-4-1	8	0.14342	2.5318	0.12953	0.70056	0.011349	0.080669
77517989-tRNA-Asp-GTC-4-1	7	0.14367	2.5295	0.15368	0.74074	0.011423	0.080669
45730490-tRNA-Arg-ACG-2-1	8	0.10686	2.5181	0.26125	0.83793	0.011799	0.082686
28565116-tRNA-Ser-GCT-4-1	8	0.13365	2.513	0.16136	0.74619	0.011972	0.083257
73030525-tRNA-Arg-CCT-2-1	8	0.24176	2.5045	0.016465	0.22727	0.012262	0.083991
8130308-tRNA-Ile-AAT-4-1	7	0.14034	2.5018	0.15697	0.74479	0.012358	0.084016
36908033-tRNA-Asn-GTT-2-5	5	-0.22684	-2.4865	0.043908	0.44444	0.012899	0.087045
149361914-tRNA-Cys-GCA-21-1(23-1)	3	-0.26576	-2.455	0.086718	0.6015	0.01409	0.093691
CENPA	5	-0.31854	-2.4456	0.0021954	0.045455	0.014461	0.095179
28921041-tRNA-Met-CAT-3-2	7	-0.22724	-2.4441	0.020856	0.27143	0.014522	0.095179
27271567-tRNA-Thr-CGT-6-1	5	-0.18594	-2.4315	0.098793	0.62937	0.015037	0.097411
26327816-tRNA-Ser-AGA-2-1	2	0.24693	2.4305	0.20417	0.79767	0.015077	0.097411
70663956-TRNA_Pseudo	6	0.18461	2.4098	0.093304	0.62044	0.015962	0.1024
MAF1	4	-0.23779	-2.404	0.065862	0.52101	0.016215	0.1033
180615853-tRNA-Pro-TGG-3-1	5	0.49363	2.3996	0	0	0.016415	0.10385
69524260-tRNA-Ser-TGA-1-1	5	-0.22374	-2.3853	0.046103	0.45652	0.017066	0.105
28611221-tRNA-Ala-TGC-2-1	4	0.30133	2.383	0.026345	0.32	0.017173	0.105
39162319-AluY	2	0.21196	2.3736	0.27113	0.84354	0.017614	0.10557
26556773-tRNA-Lys-CTT-2-4	2	-0.22543	-2.3509	0.21844	0.79767	0.018728	0.10882
26273743-AluSq2	8	-0.1451	-2.3396	0.11636	0.69737	0.019306	0.10882
145395521-tRNA-Lys-CTT-2-1	7	0.0952	2.3442	0.3348	0.91691	0.019066	0.10882
27636361-tRNA-Ile-AAT-8-1	6	0.10529	2.3519	0.34029	0.91716	0.01868	0.10882
3756417-tRNA-Ile-GAT-1-1	4	0.1224	2.3413	0.37322	0.91992	0.019219	0.10882
26796005-tRNA-Ala-AGC-12-2(12-1)	3	0.22	2.3599	0.17234	0.76214	0.018278	0.10882
118157931-AluY	5	0.22077	2.3419	0.077936	0.56349	0.019184	0.10882
180645269-tRNA-Val-AAC-1-4	3	0.19645	2.33	0.21625	0.79767	0.019808	0.11022
67025601-tRNA-Tyr-GTA-5-1	8	0.10917	2.3269	0.25357	0.83755	0.019973	0.11028
3230554-tRNA-Lys-CTT-5-1	5	-0.13666	-2.3133	0.236	0.82061	0.020706	0.11296
147774844-tRNA-His-GTG-1-4(1-3)	6	0.16747	2.2889	0.12843	0.70056	0.022082	0.11833
27251863-tRNA-Ile-AAT-10-1	4	-0.11773	-2.2812	0.38858	0.91992	0.022536	0.12006
38273552-tRNA-SeC-TCA-3-1	8	-0.23181	-2.2675	0.018661	0.24638	0.023358	0.12296
55207754-nmt-tRNA-Leu-TAA-4-1	5	-0.11961	-2.2626	0.29199	0.86645	0.023659	0.12308
148316562-tRNA-His-CAY	8	0.13315	2.2607	0.16246	0.74747	0.023778	0.12308
8090910-tRNA-Ile-AAT-5-5	2	-0.22651	-2.252	0.21734	0.79767	0.024325	0.1238
3220960-tRNA-Pro-CCA	8	0.088169	2.2534	0.35236	0.91992	0.024236	0.1238
148684228-HY1	8	-0.11958	-2.2415	0.17892	0.76887	0.024991	0.12578
26299904-tRNA-Arg-TCG-4-1	5	-0.14862	-2.2183	0.19319	0.79638	0.026533	0.13137
26735573-tRNA-Met-CAT-4-1	3	-0.16409	-2.2153	0.27333	0.84407	0.026738	0.13167
149728267-tRNA-Gly-GGG	4	-0.17075	-2.2104	0.19649	0.79767	0.02708	0.13264
28626013-tRNA-Ala-AGC-4-1	2	-0.27234	-2.1931	0.14929	0.73913	0.028298	0.13472
28710728-tRNA-Arg-CCG-1-1	4	-0.16692	-2.1931	0.20966	0.79767	0.028298	0.13472
149310155-tRNA-Cys-GCA-19-1	8	-0.16642	-2.1877	0.07135	0.53279	0.028688	0.13472
27177627-tRNA-Ser-CGA-2-1	5	-0.15062	-2.1894	0.18441	0.77419	0.028569	0.13472
4724646-tRNA-Val-CAC-3-1	7	-0.14687	-2.1985	0.12075	0.70056	0.027916	0.13472
161500131-tRNA-Leu-CAG-1-6	8	0.14034	2.1945	0.13941	0.71348	0.028198	0.13472
159738167-tRNA-Glu-GAG_	4	0.15493	2.191	0.24918	0.83456	0.02845	0.13472
180529252-tRNA-Val-CAC-1-3(1-2)	2	0.23654	2.2013	0.22173	0.79767	0.027712	0.13472
16290919-AluSq2	3	0.28357	2.1761	0.063666	0.51754	0.029548	0.13804
26569085-tRNA-Tyr-GTA-1-1	4	0.14211	2.1708	0.29418	0.86731	0.029947	0.13919
27870685-tRNA-Gly-GCC-2-3	5	-0.13214	-2.1629	0.25357	0.83755	0.03055	0.14128
27655966-tRNA-Ile-AAT-2-1	7	-0.10747	-2.151	0.24698	0.83395	0.03148	0.14484
27118021-tRNA-Val-CAC-9-1	4	-0.067705	-2.1486	0.6213	0.96762	0.03167	0.14498
27274081-tRNA-Ala-AGC-8-1	8	0.15932	2.1436	0.094402	0.62319	0.032066	0.14606
73429678-tRNA-Cys-GCA-8-1	8	-0.13596	-2.1271	0.13172	0.70056	0.033409	0.15067
149072849-tRNA-Cys-GCA-18-1	7	-0.11772	-2.1149	0.20088	0.79767	0.034435	0.1534
58149253-tRNA-Ile-AAT-1-1	3	-0.10863	-2.114	0.46432	0.91992	0.034519	0.1534
149287358-tRNA-Glu-GAA	5	-0.081253	-2.1109	0.45335	0.91992	0.034778	0.1538
BRF2	6	-0.19093	-2.1065	0.064764	0.51754	0.035165	0.15476
893483-U6-9	8	0.09469	2.0952	0.31833	0.90062	0.036149	0.15833
37025544-tRNA-Cys-GCA-4-1	7	-0.11515	-2.0922	0.20966	0.79767	0.036423	0.15876
86824374-AluSx1	5	-0.14805	-2.0681	0.19429	0.7973	0.038628	0.16678
21145177-tRNA-Leu-TAG-4-1	8	0.068693	2.0698	0.4742	0.91992	0.03847	0.16678
OLIG2	5	-0.14349	-2.0637	0.21076	0.79767	0.039043	0.16778
148248114-tRNA-Asn-GTT-2-1	8	-0.12107	-2.0504	0.17673	0.76887	0.04033	0.17123
27242989-tRNA-Ile-AAT-3-1	8	-0.08148	-2.0495	0.35346	0.91992	0.040412	0.17123
124171922-AluY	3	0.23884	2.0507	0.13282	0.70056	0.040291	0.17123
26752629-tRNA-Ala-GCY	8	0.074231	2.0268	0.43798	0.91992	0.042685	0.18003
183174950-AluSc8	3	-0.13689	-2.0131	0.36992	0.91992	0.044103	0.18515
48421685-SNAR-A-B-C	2	-0.11833	-2.0103	0.5236	0.93191	0.044402	0.18555
117781416-tRNA-Leu-TTA(m)	2	0.20718	2.004	0.28211	0.85382	0.045067	0.18747
59504797-tRNA-Glu-CTC-5-1	7	0.068775	2.001	0.48189	0.91992	0.045391	0.1877
102783428-tRNA-Ile-AAT-5-4	8	-0.095909	-1.9889	0.26674	0.83793	0.046713	0.18998
95201903-tRNA-Phe-GAA-1-5	5	-0.18822	-1.965	0.095499	0.6259	0.049418	0.1992
35952637-FRAM	4	0.16053	1.9625	0.24149	0.82707	0.049702	0.19947
3232634-tRNA-Pro-AGG-2-7	7	-0.10354	-1.9529	0.26564	0.83793	0.050832	0.20188
161450355-tRNA-Gly-GCC-4-1	6	-0.090849	-1.9517	0.38749	0.91992	0.05097	0.20188
180648978-tRNA-Lys-CTT-2-3	5	0.12098	1.9554	0.29418	0.86731	0.050539	0.20188
180615415-tRNA-Val-AAC-2-1	7	-0.16181	-1.9391	0.086718	0.6015	0.052485	0.2026
44546537-tRNA-SeC-TCA-2-1	8	0.10553	1.9422	0.26454	0.83793	0.052111	0.2026
228779553-5S-2	2	0.11292	1.9395	0.53458	0.93654	0.052435	0.2026
1383561-tRNA-Asn-GTT-2-6	6	0.12513	1.9455	0.24808	0.83395	0.051713	0.2026
161591464-tRNA-Asn-GTT-17-1	8	-0.10551	-1.9242	0.22503	0.79767	0.054332	0.2046
32671250-U6-7	8	0.097215	1.9313	0.30735	0.88608	0.05344	0.2046
26577331-tRNA-Tyr-GTA-3-1	7	0.15002	1.9258	0.1427	0.72222	0.054134	0.2046
25613812-MIR	5	0.25195	1.9277	0.034029	0.39241	0.053892	0.2046
17855141-TRNA_Gln	7	0.098002	1.9185	0.32602	0.91212	0.055052	0.20639
114667936-MIR	3	-0.18708	-1.9096	0.22064	0.79767	0.056179	0.2072
1021520-U6-2	4	-0.14935	-1.9126	0.27223	0.84354	0.055797	0.2072
50329267-7SL2	8	-0.091129	-1.9121	0.2854	0.85809	0.055858	0.2072
66390956-tRNA-Und-NNN-5-1	7	-0.15799	-1.9059	0.092206	0.62044	0.056664	0.20815
161501916-tRNA-Asp-GAY	3	-0.18719	-1.9015	0.22064	0.79767	0.057233	0.20939
147753470-tRNA-His-GTG-1-3	5	-0.12068	-1.8773	0.29199	0.86645	0.060483	0.21866
26745254-tRNA-Ile-AAT-6-1	3	0.14465	1.8662	0.35456	0.91992	0.062008	0.22066
161409960-tRNA-Gly-TCC-4-1	6	0.12695	1.8555	0.2393	0.82642	0.063523	0.2243
27273649-tRNA-Tyr-GTA-2-1	6	-0.095261	-1.8491	0.36992	0.91992	0.064441	0.22579
26319329-tRNA-Trp-CCA-3-1	8	0.1143	1.8497	0.22393	0.79767	0.064363	0.22579
59333852-tRNA-Phe-GAA-2-1	4	-0.097021	-1.8451	0.48299	0.91992	0.06503	0.22698
3241500-tRNA-Lys-CTT-4-1	8	-0.13199	-1.8432	0.14819	0.7377	0.065295	0.22704
8029063-tRNA-Gly-GCC-2-6	6	0.13449	1.8325	0.21844	0.79767	0.066881	0.23079
112960802-tRNA-Arg-TCG-6-1	5	0.18415	1.8283	0.12514	0.70056	0.067502	0.23118
14379749-tRNA-Thr-CGT-2-1	7	0.11259	1.822	0.25467	0.83755	0.068449	0.23181
22308460-tRNA-Leu-AAG-2-4	8	0.063988	1.8201	0.49177	0.91992	0.068737	0.23192
21098590-tRNA-Tyr-TAC	2	-0.23631	-1.8121	0.19868	0.79767	0.069976	0.23487
7179578-AluSc	3	0.10553	1.8072	0.49726	0.92032	0.070736	0.23509
56584147-tRNA-Ser-CGA-4-1	7	0.12108	1.8024	0.22503	0.79767	0.07148	0.23509
3202900-tRNA-Arg-CCT-3-1	5	-0.1465	-1.7901	0.19978	0.79767	0.073442	0.23526
89445441-tRNA-Ala-AGC-15-1	8	-0.1038	-1.7891	0.23052	0.81081	0.073599	0.23526
151219279-tRNA-Glu-GAG_	8	0.08788	1.797	0.35565	0.91992	0.072331	0.23526
159111400-tRNA-Arg-TCT-4-1	6	0.10732	1.793	0.33041	0.91212	0.072971	0.23526
27446590-tRNA-Ser-AGA-2-2	8	0.075405	1.7844	0.43469	0.91992	0.074354	0.23684
149074600-tRNA-Cys-GCA-10-1	7	-0.088836	-1.7826	0.34907	0.91992	0.074651	0.23696
151988595-tRNA-Cys-ACA-1-1	5	0.15553	1.7787	0.19319	0.79638	0.075282	0.23731
17186692-tRNA-Val-CAC-11-2	2	0.29248	1.7798	0.13063	0.70056	0.075103	0.23731
3833270-tRNA-Ile-GAT-1-X	3	-0.15139	-1.7765	0.31614	0.9	0.075651	0.23739
149292304-tRNA-Cys-GCA-23-1	3	-0.14166	-1.7708	0.35456	0.91992	0.076592	0.23846
238106955-tRNA-Leu-TTA(m)	8	-0.078745	-1.7702	0.37322	0.91992	0.076693	0.23846
73031207-tRNA-Arg-TCG-3-1	8	0.11466	1.7588	0.22283	0.79767	0.078612	0.24359
27509553-tRNA-Ser-AGA-1-1	7	-0.10565	-1.7553	0.25467	0.83755	0.079215	0.24463
66016012-tRNA-Arg-CCG-2-1	7	0.14315	1.7523	0.15368	0.74074	0.079721	0.24536
27618706-tRNA-Val-AAC-3-1	8	0.086077	1.746	0.36443	0.91992	0.080813	0.24622
47269889-tRNA-Gln-TTG-1-1	8	0.088388	1.7415	0.35236	0.91992	0.081594	0.24695
51218337-TRNA_Pseudo	2	-0.20075	-1.7285	0.26674	0.83793	0.08389	0.25139
26323045-tRNA-Arg-TCG-2-1	8	-0.07712	-1.7296	0.382	0.91992	0.083703	0.25139
8124865-tRNA-Gly-TCC-3-1	8	0.10755	1.718	0.26015	0.83793	0.085799	0.2546
22028178-nmt-tRNA-Ser-TGA-3-1	2	0.13176	1.7187	0.46762	0.91992	0.085665	0.2546
180633867-tRNA-Ala-TGC-3-1	6	-0.14367	-1.7124	0.16575	0.74752	0.086826	0.25471
172157534-tRNA-Glu-GAG_	7	-0.087058	-1.7117	0.36114	0.91992	0.086943	0.25471
147800936-tRNA-Gln-CTG-7-1	6	-0.070504	-1.7117	0.51921	0.93191	0.086953	0.25471
40908742-tRNA-Gln-TTG-6-1	5	0.13629	1.7085	0.24588	0.83395	0.087549	0.25481
161411322-tRNA-Leu-CAG-1-1	5	-0.16806	-1.7029	0.13502	0.70056	0.088588	0.25666
125411890-tRNA-Asp-GTC-2-9	3	-0.091104	-1.702	0.53348	0.93642	0.088747	0.25666
27638343-tRNA-Arg-ACG-2-4	8	0.1079	1.7002	0.25906	0.83793	0.089091	0.25684
60763507-TRNA_Pseudo	8	-0.093369	-1.697	0.27881	0.85235	0.0897	0.25778
39970195-tRNA-Lys-CTT-12-1	5	-0.15092	-1.6871	0.18222	0.77419	0.091576	0.26234
55933424-tRNA-Leu-TTA(m)	2	-0.22663	-1.677	0.21734	0.79767	0.093533	0.26432
148660406-HY4	2	-0.15193	-1.6688	0.40285	0.91992	0.09515	0.26508
172222725-MIRb	8	-0.083507	-1.6574	0.33919	0.91691	0.097441	0.26658
58706612-tRNA-Lys-CTT-1-1	2	-0.057439	-1.658	0.73765	0.96762	0.097313	0.26658
145963303-tRNA-Gln-CTG-3-1	2	0.14764	1.656	0.41383	0.91992	0.097723	0.26658
204229130-tRNA-Glu-TTC-9-1	8	-0.075914	-1.645	0.38858	0.91992	0.099979	0.26947
70822596-tRNA-Gly-GCC-5-1	8	-0.071266	-1.6435	0.41822	0.91992	0.10028	0.26947
27487307-tRNA-Gln-CTG-1-2	2	-0.15167	-1.6368	0.40395	0.91992	0.10167	0.27241
52860417-7SK	8	-0.073233	-1.63	0.40724	0.91992	0.1031	0.27404
100059605-AluSq2	8	-0.064631	-1.6298	0.46323	0.91992	0.10314	0.27404
27745663-tRNA-iMet-CAT-2-1	5	-0.098466	-1.6166	0.3831	0.91992	0.10596	0.27739
180649394-tRNA-Val-CAC-1-5	8	-0.078424	-1.6029	0.37541	0.91992	0.10896	0.283
27261670-tRNA-Ser-ACT-1-1	8	0.098699	1.6025	0.29857	0.87179	0.10904	0.283
161390660-tRNA-Und-NNN-3-1	6	-0.059003	-1.5872	0.58507	0.96441	0.11246	0.28618
125413173-tRNA-Glu-GAG	5	0.1406	1.5878	0.2404	0.82642	0.11234	0.28618
161420466-tRNA-Gly-GCC-1-X	8	0.14745	1.5855	0.11965	0.70056	0.11285	0.28638
37017936-tRNA-Cys-GCA-14-1	4	-0.096706	-1.5788	0.48408	0.91992	0.11439	0.28855
4724081-tRNA-Gly-TCC-1-1	8	0.096373	1.5688	0.31175	0.8959	0.1167	0.29205
58141876-tRNA-Ala-AGC-22-1	8	0.10285	1.5692	0.27772	0.85185	0.11661	0.29205
37641843-AluY	2	-0.10444	-1.5639	0.56422	0.95717	0.11784	0.29251
147825688-tRNA-Gln-CTG-9-1	8	-0.083923	-1.564	0.33809	0.91691	0.11782	0.29251
180601043-tRNA-Leu-AAG-1-3	8	-0.075306	-1.5622	0.39188	0.91992	0.11825	0.29273
145385728-tRNA-Asn-GTT-20-1	6	-0.093881	-1.5577	0.37541	0.91992	0.1193	0.29374
141773987-tRNA-Asp-GTC-5-1	6	-0.096275	-1.5527	0.36334	0.91992	0.1205	0.29411
104519013-5SP370	3	0.13332	1.5508	0.39956	0.91992	0.12094	0.29411
35548054-MIR	4	0.16864	1.5503	0.20637	0.79767	0.12107	0.29411
26305720-tRNA-Ser-GCT-6-1	8	0.07195	1.5471	0.45335	0.91992	0.12184	0.29521
28912351-tRNA-Met-CAT-3-1	4	-0.13199	-1.5413	0.32931	0.91212	0.12324	0.2978
75946868-tRNA-Pro-TGG-2-1	8	0.054562	1.5329	0.54555	0.94307	0.1253	0.30198
27721178-tRNA-Val-AAC-1-5	2	0.21536	1.5309	0.26125	0.83793	0.12579	0.30203
8042198-tRNA-Ser-CGA-1-1	8	-0.064826	-1.5259	0.46103	0.91992	0.12704	0.30252
58164627-tRNA-Ala-AGC-13-2	6	0.083777	1.5259	0.44018	0.91992	0.12704	0.30252
22852578-tRNA-Pro-GGG-1-1	4	0.094514	1.5094	0.48189	0.91992	0.1312	0.30598
97490690-TRNA_Pseudo	8	0.097255	1.4861	0.30735	0.88608	0.13725	0.31504
28442328-tRNA-Thr-TGT-1-1	6	-0.075578	-1.4771	0.48408	0.91992	0.13966	0.3172
27513467-tRNA-Ser-TGA-2-1	8	-0.066892	-1.4759	0.44457	0.91992	0.13997	0.3172
17053779-tRNA-Gly-CCC-5-1	8	0.059933	1.4698	0.50604	0.92032	0.14161	0.31854
149343077-tRNA-Gly-GGG	6	-0.079037	-1.4473	0.46323	0.91992	0.14782	0.32844
122860923-tRNA-Asp-GAY	6	-0.057455	-1.4445	0.59276	0.96441	0.1486	0.32859
167683961-tRNA-Pro-CGG-1-1	8	-0.061966	-1.4431	0.48079	0.91992	0.149	0.32866
27648884-tRNA-Val-AAC-4-1	8	0.064116	1.4403	0.49067	0.91992	0.14979	0.32881
66161399-tRNA-Gln-CTG-1-4	5	-0.085255	-1.4335	0.43688	0.91992	0.15172	0.33067
178678037-TRNA_Pseudo	5	-0.077626	-1.4273	0.4775	0.91992	0.1535	0.33294
98898029-tRNA-Trp-CCA-4-1	8	-0.05644	-1.4274	0.5225	0.93191	0.15346	0.33294
28757546-tRNA-Ala-TGC-1-1	2	0.15701	1.4251	0.38968	0.91992	0.15413	0.33353
75003697-MIRc	3	0.10537	1.4125	0.49726	0.92032	0.15781	0.33967
29351322-AluSg	3	0.13435	1.4115	0.39407	0.91992	0.15809	0.33967
26312823-tRNA-Ser-TGA-3-1	6	0.15563	1.4073	0.15368	0.74074	0.15934	0.34155
3201120-AluSp	8	-0.078526	-1.4049	0.37541	0.91992	0.16005	0.34226
149079363-tRNA-Gln-CTG-11-1	7	-0.066779	-1.402	0.47859	0.91992	0.16092	0.34331
149243630-tRNA-Cys-GCA-16-1	8	0.077956	1.3957	0.41603	0.91992	0.16279	0.3457
POU2F1	5	-0.1049	-1.3908	0.35895	0.91992	0.16429	0.34795
22518437-tRNA-Asn-GTT-2-3	6	0.087775	1.3884	0.42261	0.91992	0.165	0.34795
21081948-tRNA-Thr-TGT-3-1	8	0.089793	1.3886	0.34907	0.91992	0.16496	0.34795
31248100-tRNA-Asn-GTT-2-4	8	0.042852	1.3763	0.62678	0.96762	0.16874	0.35502
22309780-MIR	8	-0.077309	-1.3701	0.3809	0.91992	0.17066	0.35824
58168491-tRNA-Met-CAT-7-1	4	-0.096684	-1.3668	0.48518	0.91992	0.1717	0.35906
27652473-tRNA-Thr-AGT-2-2	8	-0.049929	-1.3663	0.56861	0.95941	0.17185	0.35906
17188415-tRNA-Gly-CCC-1-2	5	-0.10423	-1.3633	0.36114	0.91992	0.17278	0.35937
140090860-VTRNA1-1	8	0.076317	1.3644	0.43249	0.91992	0.17246	0.35937
149278784-tRNA-Glu-TTC-10-1	6	-0.044317	-1.3539	0.68277	0.96762	0.17577	0.36227
28831461-tRNA-Ala-AGC-2-2	6	0.049756	1.3551	0.64435	0.96762	0.1754	0.36227
3246152-tRNA-Lys-CTT-14-1	8	0.10693	1.3568	0.26015	0.83793	0.17486	0.36227
8089675-tRNA-Trp-CCA-3-3	8	-0.061776	-1.3514	0.48189	0.91992	0.17656	0.36309
180600649-tRNA-Val-CAC-1-4	7	0.056465	1.3469	0.57629	0.96337	0.178	0.36523
8125555-tRNA-Asp-GTC-2-11	4	0.12853	1.3453	0.34687	0.91992	0.17853	0.36548
161582507-tRNA-Glu-TTC-5-1	7	-0.082623	-1.334	0.382	0.91992	0.1822	0.36723
28557155-tRNA-Gln-TTG-2-1	8	0.064731	1.3323	0.48957	0.91992	0.18275	0.36723
149332777-tRNA-Cys-GCA-9-3	8	-0.069949	-1.3257	0.42591	0.91992	0.18495	0.36949
27870270-tRNA-iMet-CAT-1-7	3	-0.15092	-1.3209	0.31723	0.90031	0.18652	0.36987
28908829-tRNA-Leu-CAA-1-2	5	-0.10288	-1.3166	0.36443	0.91992	0.18797	0.36987
27241738-tRNA-Ile-AAT-9-1	8	-0.058808	-1.322	0.51043	0.92445	0.18618	0.36987
28697091-tRNA-Ala-CGC-4-1	8	0.072649	1.3213	0.44896	0.91992	0.18639	0.36987
141503356-nmt-tRNA-Gln-TTG-2-1	6	0.075269	1.3154	0.48408	0.91992	0.18838	0.36987
70072338-tRNA-Glu-GAG_	6	-0.073822	-1.3136	0.50165	0.92032	0.18897	0.37002
180634754-tRNA-Lys-CTT-2-2	4	0.095162	1.3127	0.47859	0.91992	0.18928	0.37002
27560599-tRNA-iMet-CAT-1-6	6	0.077292	1.3068	0.4742	0.91992	0.19127	0.37312
21081559-tRNA-Pro-AGG-2-6	8	-0.070204	-1.3046	0.42371	0.91992	0.19203	0.3738
131102354-tRNA-Arg-TCT-3-1	8	-0.06322	-1.2995	0.4753	0.91992	0.19377	0.37639
28785011-tRNA-Ala-TGC-5-1	5	0.11011	1.2953	0.3326	0.91541	0.19521	0.37758
98897280-tRNA-Asp-GTC-1-1	3	0.14188	1.2953	0.36553	0.91992	0.1952	0.37758
45290199-TRNA_Trp	8	-0.14713	-1.2834	0.10977	0.68027	0.19937	0.38081
21099318-tRNA-Thr-TGT-4-1	5	-0.083896	-1.2821	0.44566	0.91992	0.19981	0.38081
161492934-tRNA-Asp-GAY	5	-0.078079	-1.2877	0.47311	0.91992	0.19785	0.38081
219491144-tRNA-Gln-CTG-16-1	8	0.063443	1.2824	0.49286	0.92008	0.1997	0.38081
145396880-tRNA-His-GTG-1-1	5	0.064524	1.2864	0.56861	0.95941	0.1983	0.38081
161581735-tRNA-Leu-CAA-6-1	4	0.1096	1.2851	0.42481	0.91992	0.19877	0.38081
145397863-tRNA-Gly-TCC-2-1	2	-0.12902	-1.2741	0.48408	0.91992	0.20263	0.38118
150017381-tRNA-Ala-AGC-20-1	6	-0.091249	-1.2732	0.38639	0.91992	0.20293	0.38118
57334391-tRNA-Leu-CAG-2-2	6	-0.059914	-1.2735	0.57739	0.96337	0.20283	0.38118
145941578-tRNA-Gly-GGG	8	0.057419	1.2758	0.5247	0.93191	0.20204	0.38118
357075-AluSx3	8	0.070784	1.2789	0.46432	0.91992	0.20093	0.38118
190142438-AluSx1	4	0.10825	1.2708	0.4303	0.91992	0.2038	0.38124
80452596-tRNA-iMet-CAT-1-8	8	-0.062543	-1.2616	0.47859	0.91992	0.20709	0.3819
15926515-TRNA_Sup	5	0.060076	1.2664	0.59056	0.96441	0.20536	0.3819
108496274-TRNA_Pseudo	6	0.097541	1.262	0.3809	0.91992	0.20694	0.3819
45492610-tRNA-His-GTG-1-8	4	0.18899	1.264	0.16136	0.74619	0.20623	0.3819
44463252-AluSz	3	0.1941	1.2617	0.21844	0.79767	0.20706	0.3819
59319227-tRNA-Leu-TAA-3-1	2	0.070472	1.254	0.69923	0.96762	0.20985	0.3847
147520766-tRNA-Asn-GTT-9-2(9-1)	2	-0.092874	-1.2455	0.60922	0.96762	0.21294	0.38489
28909377-tRNA-Gln-CTG-1-3	6	-0.084313	-1.2461	0.4281	0.91992	0.21274	0.38489
27570347-tRNA-Leu-CAA-3-1	8	-0.065365	-1.2458	0.45445	0.91992	0.21283	0.38489
59324969-tRNA-Phe-GAA-1-3	8	-0.053605	-1.25	0.54555	0.94307	0.21129	0.38489
19764174-tRNA-Gly-CCC-3-1	6	-0.052974	-1.2457	0.6169	0.96762	0.21286	0.38489
28775609-tRNA-Phe-GAA-3-1	3	0.10511	1.2518	0.49835	0.92032	0.21065	0.38489
146476759-tRNA-Gln-CTG-10-1	2	0.30255	1.2511	0.11745	0.69935	0.2109	0.38489
27447452-tRNA-Asp-GTC-2-6	4	-0.14589	-1.2419	0.28101	0.85333	0.21428	0.38656
161418032-tRNA-Asp-GTC-2-X	5	0.10117	1.215	0.37651	0.91992	0.22436	0.40201
28703205-tRNA-Val-AAC-6-1	5	-0.079717	-1.2112	0.46213	0.91992	0.22582	0.40338
26311423-tRNA-Gln-TTG-3-1	8	0.067259	1.1954	0.4764	0.91992	0.23193	0.41186
148221227-tRNA-Leu-CTY	8	0.073277	1.1921	0.44786	0.91992	0.23322	0.41254
TP53	6	2.4854	1.1925	0	0	0.23305	0.41254
42280272-AluSz	6	0.071835	1.1908	0.50714	0.92032	0.23374	0.41267
73030000-tRNA-Arg-CCT-1-1	6	0.05812	1.1824	0.59276	0.96441	0.23705	0.4169
28863999-tRNA-Leu-CAA-1-1	4	0.10717	1.1834	0.43249	0.91992	0.23667	0.4169
149298554-tRNA-Val-CAC-4-1	3	0.10706	1.1777	0.49067	0.91992	0.23892	0.41938
222638346-tRNA-Thr-TGT-2-1	7	-0.075641	-1.1692	0.41932	0.91992	0.24234	0.42456
71273482-tRNA-Glu-GAG_	5	-0.055399	-1.1579	0.6191	0.96762	0.2469	0.42744
161369489-tRNA-Val-CAC-1-1	8	-0.052665	-1.1547	0.55214	0.94906	0.24821	0.42744
15408684-TRNA_Sup	8	0.042845	1.1561	0.62678	0.96762	0.24764	0.42744
161417017-tRNA-Glu-CTC-1-2	5	0.1118	1.157	0.32711	0.91212	0.24728	0.42744
35657747-RMRP	6	0.084954	1.145	0.43578	0.91992	0.25221	0.43352
21128116-tRNA-Tyr-GTA-7-1	5	-0.096187	-1.1409	0.39517	0.91992	0.25391	0.43539
26728255-tRNA-Ala-AGC-18-1	8	0.049609	1.1401	0.58507	0.96441	0.25425	0.43539
144839435-tRNA-Gln-CTG-8-1	7	-0.072896	-1.1336	0.43578	0.91992	0.25697	0.43756
26796005-tRNA-Ala-AGC-12-2(14-1)	2	0.093628	1.1309	0.59385	0.96441	0.25809	0.43783
37310743-tRNA-Cys-GCA-2-4	8	0.062212	1.1248	0.49835	0.92032	0.26068	0.44059
149053754-tRNA-Tyr-GTA-11-1	2	-0.128	-1.1216	0.49067	0.91992	0.26202	0.44162
28911398-tRNA-Leu-AAG-2-2	8	0.058267	1.1197	0.51701	0.93083	0.26283	0.4417
28601858-tRNA-Ala-TGC-9-1	6	0.068965	1.1177	0.5258	0.93191	0.26371	0.4417
180618686-tRNA-Thr-TGT-6-1	8	-0.066806	-1.0956	0.44457	0.91992	0.27325	0.45405
45981848-tRNA-SeC-TCA-1-1	8	-0.044644	-1.0953	0.61251	0.96762	0.27337	0.45405
161426121-tRNA-Leu-CAG-1-X	8	0.069347	1.0936	0.47091	0.91992	0.27412	0.45405
16847079-tRNA-Asn-GTT-5-1	8	-0.036359	-1.0883	0.68496	0.96762	0.27646	0.45708
144537683-tRNA-Leu-TAA-1-1	3	-0.091977	-1.0775	0.53238	0.93629	0.28127	0.46002
26701711-tRNA-Met-CAT-5-1	4	0.070192	1.079	0.59495	0.96441	0.28059	0.46002
28693794-tRNA-Thr-AGT-3-1	3	0.091799	1.0805	0.55873	0.95497	0.27994	0.46002
140105743-VTRNA1-3	6	0.13307	1.0707	0.22064	0.79767	0.2843	0.46415
58182678-tRNA-Ala-AGC-12-3	6	-0.053034	-1.0646	0.6169	0.96762	0.28706	0.46532
59318766-tRNA-Arg-TCT-3-2	8	-0.049536	-1.0589	0.5708	0.95941	0.28965	0.46868
51359901-tRNA-Lys-CTT-15-1	4	-0.044919	-1.0548	0.73985	0.96762	0.29151	0.47003
27551235-tRNA-Asp-GTC-3-1	5	-0.068124	-1.0479	0.53128	0.93617	0.29467	0.47345
28731373-tRNA-Phe-GAA-6-1	2	-0.092839	-1.0457	0.60922	0.96762	0.2957	0.47372
58863592-tRNA-Sup-TTA-1-1	5	0.093785	1.0453	0.41383	0.91992	0.29588	0.47372
POLR3D	6	0.085999	1.0403	0.43139	0.91992	0.29822	0.47663
17180899-tRNA-Gln-CAG	6	0.099628	1.0312	0.37102	0.91992	0.30244	0.48253
27263211-tRNA-Gln-CTG-5-1	8	-0.04639	-1.0253	0.59605	0.96448	0.3052	0.48608
28763740-tRNA-Ala-AGC-1-1	8	-0.061703	-1.0129	0.48408	0.91992	0.3111	0.49034
161424755-tRNA-Gly-TCC-2-X	7	0.054535	1.0168	0.59276	0.96441	0.30925	0.49034
16858892-tRNA-Asn-GTT-18-1	5	0.058166	1.0177	0.59824	0.9646	0.30881	0.49034
26331671-tRNA-Trp-CCA-3-2	8	0.060306	1.0133	0.50494	0.92032	0.31092	0.49034
27640228-tRNA-Ser-CGA-3-1	6	0.085127	1.0149	0.43578	0.91992	0.31016	0.49034
21078290-tRNA-Leu-AAG-2-3	8	-0.055664	-1.0098	0.5258	0.93191	0.3126	0.49185
43037675-tRNA-Ile-TAT-2-1	8	-0.037378	-1.0049	0.67838	0.96762	0.31492	0.49379
67026423-tRNA-Ala-AGC-8-2	4	-0.043694	-1.0008	0.74973	0.96762	0.31693	0.49524
26595101-tRNA-Tyr-GTA-6-1	6	0.048954	1.001	0.64984	0.96762	0.31682	0.49524
28770576-tRNA-Ala-TGC-7-1	5	-0.088564	-0.99824	0.42261	0.91992	0.31817	0.49547
149719801-tRNA-Glu-GAA	3	0.11132	0.99889	0.4775	0.91992	0.31785	0.49547
28510890-tRNA-Arg-TCG-5-1	3	0.0568	0.99429	0.71679	0.96762	0.32008	0.4976
686735-tRNA-Gly-CCC-2-2	5	0.078051	0.98838	0.49177	0.91992	0.32297	0.50123
26313351-tRNA-iMet-CAT-1-3	5	-0.12694	-0.97609	0.26894	0.84192	0.32902	0.50976
16872433-tRNA-Gly-CCC-1-1	7	-0.056857	-0.96227	0.54555	0.94307	0.33591	0.51605
28574932-tRNA-Ala-AGC-3-1	8	0.053956	0.9653	0.54995	0.94707	0.33439	0.51605
145503858-tRNA-Gln-TTG-4-1	5	0.056501	0.96246	0.60922	0.96762	0.33582	0.51605
149305466-tRNA-Ser-AGA-5-1	8	0.06582	0.96532	0.47969	0.91992	0.33439	0.51605
161410614-tRNA-Asp-GTC-2-1	2	0.081372	0.96068	0.64435	0.96762	0.33671	0.51641
8124186-tRNA-Trp-CCA-1-1	8	0.047338	0.95639	0.59715	0.96454	0.33888	0.51885
17052060-tRNA-Val-GTG	3	0.06716	0.95394	0.67838	0.96762	0.34011	0.51987
8126150-tRNA-Pro-CGG-1-3	8	0.036607	0.95084	0.68496	0.96762	0.34168	0.52065
28956778-tRNA-Leu-AAG-3-1	3	0.078601	0.95068	0.6202	0.96762	0.34176	0.52065
48421685-SNAR-A-C	2	-0.10491	-0.94559	0.56422	0.95717	0.34436	0.52198
26673589-tRNA-Ala-AGC-14-1	7	-0.063298	-0.94615	0.50384	0.92032	0.34407	0.52198
19852207-tRNA-Glu-GAA	8	0.064108	0.9425	0.49067	0.91992	0.34594	0.5235
11793380-tRNA-Glu-GAG_	8	-0.038838	-0.93016	0.66301	0.96762	0.35229	0.53223
26780831-tRNA-Ile-AAT-7-2(7-1)	5	0.056391	0.91867	0.60922	0.96762	0.35827	0.54037
20811229-RPPH1	3	0.053576	0.91601	0.73436	0.96762	0.35966	0.54158
186033540-AluSz6	4	-0.065985	-0.90826	0.62788	0.96762	0.36374	0.54681
144301610-tRNA-Asn-GTT-11-1	2	0.057615	0.89994	0.75521	0.96762	0.36815	0.55193
149334271-tRNA-Glu-GAG_	4	-0.063844	-0.89643	0.63776	0.96762	0.37002	0.55351
124270726-tRNA-Phe-TTY	2	-0.12245	-0.89344	0.50384	0.92032	0.37162	0.55391
6151234-AluY	6	0.051291	0.89253	0.63447	0.96762	0.37211	0.55391
43951000-tRNA-Val-GTG	8	0.038601	0.887	0.6674	0.96762	0.37508	0.55651
146544772-tRNA-His-GTG-1-2	8	0.037614	0.87919	0.67398	0.96762	0.3793	0.56094
89878303-tRNA-Arg-TCG-1-1	8	-0.045928	-0.86716	0.60044	0.96643	0.38585	0.56895
27688897-tRNA-Leu-TAA-2-1	8	0.042397	0.86216	0.63008	0.96762	0.3886	0.57049
28505366-tRNA-Ile-TAT-3-1	6	0.066062	0.85626	0.54226	0.94307	0.39185	0.57392
28806220-tRNA-Ala-AGC-2-1	6	0.079919	0.85456	0.45554	0.91992	0.3928	0.57438
1383360-tRNA-Phe-GAA-1-6	6	-0.029709	-0.85308	0.78924	0.96762	0.39362	0.57466
156384977-nmt-tRNA-Leu-TAA-1-1	7	0.042105	0.84799	0.67728	0.96762	0.39644	0.57785
27650488-tRNA-Val-GTG	8	0.039932	0.84272	0.65752	0.96762	0.39939	0.58089
147781029-tRNA-Glu-TTC-6-1	8	0.051136	0.83644	0.5708	0.95941	0.40291	0.58262
96429798-tRNA-Asp-GTC-2-8	4	-0.04893	-0.83457	0.72338	0.96762	0.40396	0.58321
131950641-tRNA-Cys-GCA-9-1	4	-0.073107	-0.83087	0.59385	0.96441	0.40605	0.58377
161500902-tRNA-Gly-TCC-2-6	6	-0.043246	-0.83048	0.69045	0.96762	0.40627	0.58377
128423503-tRNA-Pro-AGG-2-3	8	-0.068686	-0.82543	0.4303	0.91992	0.40913	0.58538
42443389-AluSx1	5	0.044366	0.82679	0.68606	0.96762	0.40836	0.58538
124169469-tRNA-Met-CAT-1-1	8	0.037837	0.82394	0.67398	0.96762	0.40998	0.58541
17004765-tRNA-Gly-CCC-4-1	3	-0.065199	-0.81787	0.64544	0.96762	0.41343	0.58849
25183668-MIR	8	-0.030451	-0.8038	0.73875	0.96762	0.42151	0.59813
27198333-tRNA-Leu-TAA-4-1	6	-0.042389	-0.78852	0.69594	0.96762	0.43039	0.60809
50320332-7SL3	8	0.046992	0.78828	0.60154	0.96649	0.43053	0.60809
109548212-MIRb	8	-0.039194	-0.78483	0.65971	0.96762	0.43255	0.60999
27499986-tRNA-Ser-AGA-3-1	8	-0.04441	-0.78345	0.61471	0.96762	0.43337	0.61019
147505037-tRNA-Gln-CTG-3-2(3-1)	4	0.041211	0.77848	0.7618	0.96762	0.43628	0.61336
27258404-tRNA-Val-TAC-4-1	7	0.035754	0.76513	0.73216	0.96762	0.44419	0.62077
170060874-AluSc	7	0.036988	0.76498	0.72448	0.96762	0.44428	0.62077
28779848-tRNA-Ala-AGC-6-1	8	0.03863	0.76372	0.6663	0.96762	0.44504	0.62087
131033023-nmt-tRNA-Ser-TGA-1-1	5	-0.043617	-0.75969	0.68716	0.96762	0.44744	0.62327
151248073-tRNA-Gln-CTG-13-1	6	0.033435	0.74953	0.76509	0.96762	0.45354	0.63028
149286163-tRNA-Cys-GCA-3-1	8	0.042293	0.74637	0.63227	0.96762	0.45545	0.63028
58196622-tRNA-Ala-AGC-16-1	3	0.042408	0.74555	0.78595	0.96762	0.45594	0.63028
32672369-U6-8	6	0.044007	0.74678	0.68167	0.96762	0.4552	0.63028
3833270-tRNA-Ile-GAT-1-3(1-2)	5	0.04566	0.74441	0.67728	0.96762	0.45663	0.63028
28663708-tRNA-Ala-CGC-5-1	8	-0.032672	-0.74286	0.7124	0.96762	0.45756	0.63062
60896386-AluSz6	4	0.041698	0.73901	0.7596	0.96762	0.4599	0.63288
66458141-5SP283	6	0.040554	0.73749	0.71131	0.96762	0.46083	0.63307
26766443-tRNA-Met-CAT-4-3(4-1)	2	0.077866	0.73651	0.66301	0.96762	0.46142	0.63307
114386544-TRNA_Pseudo	8	-0.032376	-0.73398	0.71899	0.96762	0.46296	0.63329
149404759-tRNA-Cys-GCA-9-4	6	0.034839	0.73396	0.75741	0.96762	0.46298	0.63329
27632544-tRNA-Phe-GAA-7-1	8	-0.041233	-0.73207	0.63996	0.96762	0.46412	0.63391
58458545-tRNA-Glu-GAG_	5	-0.035805	-0.72655	0.74973	0.96762	0.4675	0.63757
26575797-tRNA-Tyr-GTA-8-1	8	-0.03881	-0.70795	0.66301	0.96762	0.47897	0.65009
32236816-tRNA-Glu-TTC-11-1	6	0.032759	0.70704	0.76729	0.96762	0.47954	0.65009
33667962-tRNA-Thr-AGT-1-3	8	-0.031004	-0.70224	0.73546	0.96762	0.48253	0.65317
26555497-tRNA-Pro-AGG-2-2	8	0.034418	0.70101	0.70143	0.96762	0.4833	0.65324
180591571-tRNA-Leu-AAG-7-1	6	0.030568	0.69224	0.77936	0.96762	0.48879	0.65871
26758549-tRNA-Met-CAT-4-2	5	0.045277	0.68221	0.67947	0.96762	0.49511	0.66526
149684087-tRNA-Val-CAC-5-1	4	-0.047269	-0.67642	0.72777	0.96762	0.49877	0.66635
8129552-tRNA-Thr-AGT-1-2	8	-0.038778	-0.67743	0.66411	0.96762	0.49813	0.66635
47562453-BC200	8	-0.037584	-0.67688	0.67618	0.96762	0.49848	0.66635
7524456-tRNA-Ile-ATT	6	0.038152	0.6763	0.73216	0.96762	0.49885	0.66635
79152903-tRNA-Lys-CTT-1-2	6	0.030266	0.6696	0.78266	0.96762	0.50311	0.67106
99067306-tRNA-Trp-CCA-5-1	8	-0.034122	-0.65875	0.70362	0.96762	0.51006	0.67803
3208922-tRNA-Pro-TGG-3-3	7	-0.03301	-0.65735	0.71021	0.96762	0.51095	0.67803
27205349-tRNA-Ile-AAT-5-3	6	0.029631	0.6568	0.78705	0.96762	0.51131	0.67803
POLR3C	6	-0.050859	-0.65102	0.63117	0.96762	0.51504	0.68197
26198538-tRNA-Lys-CTT-9-1	8	-0.033065	-0.64021	0.70911	0.96762	0.52204	0.69024
27173866-tRNA-Val-CAC-6-1	8	0.032108	0.6288	0.7157	0.96762	0.52948	0.69907
150849456-AluSq	5	-0.038559	-0.62491	0.73326	0.96762	0.53203	0.70031
103806446-MIR	4	-0.035773	-0.62356	0.79693	0.96762	0.53291	0.70031
28456769-tRNA-Thr-CGT-1-1	7	-0.028919	-0.62151	0.74753	0.96762	0.53427	0.70031
21077494-tRNA-Pro-AGG-2-5	7	0.03948	0.61682	0.70472	0.96762	0.53735	0.70334
28180814-tRNA-Ser-GCT-5-1	7	0.027366	0.61195	0.77936	0.96762	0.54057	0.70452
19411493-tRNA-Trp-CCA-2-1	6	0.033634	0.61407	0.76509	0.96762	0.53917	0.70452
47121512-AluSp	2	0.057684	0.61278	0.75521	0.96762	0.54002	0.70452
149284502-tRNA-Asn-GTT-15-1	7	0.036712	0.60893	0.72667	0.96762	0.54257	0.70612
27599199-tRNA-Ile-TAT-2-3	7	0.026698	0.6064	0.78595	0.96762	0.54425	0.70729
96281884-tRNA-Ser-AGA-2-5	3	0.03819	0.60493	0.8101	0.96762	0.54522	0.70755
51306113-tRNA-Glu-GAG_	7	-0.035347	-0.60189	0.69155	0.96762	0.54725	0.70836
57333862-tRNA-Leu-CAG-2-1	6	0.044957	0.60165	0.67618	0.96762	0.54741	0.70836
17216171-tRNA-Asn-GTT-4-1	8	-0.022107	-0.59787	0.80022	0.96762	0.54993	0.70961
27515530-tRNA-Gln-CTG-2-1	7	0.055292	0.59328	0.58397	0.96441	0.55299	0.71256
8023069-tRNA-Gln-CTG-1-5	6	-0.028636	-0.57803	0.79473	0.96762	0.56324	0.72474
70812941-tRNA-Gly-GCC-2-4	3	-0.029965	-0.57116	0.83205	0.97179	0.56789	0.72924
29877092-tRNA-Thr-CGT-4-1	8	-0.023621	-0.57049	0.79034	0.96762	0.56834	0.72924
POLR2A	5	-0.03385	-0.56886	0.7618	0.96762	0.56945	0.72963
175899473-AluSp	2	-0.033097	-0.56222	0.84852	0.97727	0.57396	0.7313
156869045-nmt-tRNA-Val-TAC-1-1	8	-0.024572	-0.56355	0.78705	0.96762	0.57306	0.7313
6727507-MIR	4	-0.041999	-0.55605	0.764	0.96762	0.57818	0.73278
71460395-tRNA-Met-CAT-2-1	4	-0.031578	-0.55228	0.82108	0.96766	0.58076	0.73278
180524473-tRNA-Leu-AAG-1-1	5	0.034004	0.55237	0.75631	0.96762	0.58069	0.73278
3207405-tRNA-Lys-CTT-3-1	5	0.035304	0.54693	0.74314	0.96762	0.58443	0.7364
30088702-TRNA_Pseudo	6	0.028457	0.54491	0.79693	0.96762	0.58582	0.73713
28678365-tRNA-Ala-AGC-5-1	2	-0.048369	-0.54235	0.77497	0.96762	0.58758	0.73832
8090183-tRNA-Ser-GCT-4-3	6	-0.02978	-0.53881	0.78924	0.96762	0.59001	0.73934
79668012-tRNA-Phe-GAA-8-1	2	-0.027545	-0.53914	0.87816	0.98162	0.58979	0.73934
149711797-tRNA-Asn-GTT-8-1	5	0.045357	0.53593	0.67947	0.96762	0.59201	0.74082
36066749-tRNA-Lys-CTT-10-1	6	0.038017	0.53159	0.73436	0.96762	0.59501	0.74356
96217190-tRNA-Glu-GAG_	2	-0.054006	-0.52869	0.75082	0.96762	0.59702	0.74447
17863550-MIRb	4	-0.048667	-0.52818	0.72338	0.96762	0.59737	0.74447
23398909-tRNA-Arg-ACG-1-3	8	0.028075	0.52325	0.76619	0.96762	0.6008	0.74743
57000449-AluSx1	3	0.036426	0.5224	0.81668	0.96762	0.60139	0.74743
28641612-tRNA-Ala-CGC-2-1	6	-0.024786	-0.51345	0.81998	0.96762	0.60764	0.75134
21125622-tRNA-Tyr-GTA-4-1	6	0.031107	0.51317	0.77497	0.96762	0.60783	0.75134
68227614-tRNA-Ala-GCY	8	0.03426	0.51397	0.70143	0.96762	0.60727	0.75134
180614700-tRNA-Leu-AAG-2-1	8	0.025945	0.50509	0.78485	0.96762	0.61349	0.75322
157257280-tRNA-Ala-CGC-3-1	8	0.026034	0.50561	0.78485	0.96762	0.61313	0.75322
149615616-tRNA-Asn-GTT-11-2(11-1)	6	0.03567	0.50803	0.74973	0.96762	0.61143	0.75322
5895673-tRNA-Val-TAC-3-1	8	-0.031808	-0.5028	0.72558	0.96762	0.61511	0.75398
71724889-TRNA_Gln	7	0.022563	0.49964	0.81888	0.96762	0.61733	0.75488
149211947-tRNA-Asn-GTT-22-1	7	0.032939	0.49678	0.74424	0.96762	0.61934	0.75633
129716197-tRNA-Ile-AAT-11-1	8	-0.024502	-0.49427	0.78705	0.96762	0.62112	0.75748
149155827-tRNA-His-GTG-2-1	7	0.05473	0.49152	0.59166	0.96441	0.62306	0.75883
149281815-tRNA-Cys-GCA-15-1	7	-0.033686	-0.48407	0.70252	0.96762	0.62834	0.76215
149388271-tRNA-Cys-GCA-17-1	8	-0.017233	-0.48178	0.83205	0.97179	0.62996	0.76215
26537725-tRNA-Arg-ACG-1-2	8	0.023449	0.48643	0.80461	0.96762	0.62666	0.76215
17199077-tRNA-Glu-TTC-3-1	3	0.045868	0.48281	0.76509	0.96762	0.62923	0.76215
3234132-tRNA-Pro-TGG-3-4	7	-0.025315	-0.47976	0.78266	0.96762	0.6314	0.76287
27300763-tRNA-iMet-CAT-1-5	6	0.028254	0.47656	0.79693	0.96762	0.63367	0.7646
249168053-tRNA-Leu-CAA-4-1	4	-0.031995	-0.46498	0.81668	0.96762	0.64194	0.77097
69914377-tRNA-Leu-TAA-5-1	7	-0.025223	-0.466	0.78266	0.96762	0.64121	0.77097
80572362-AluY	4	0.032287	0.46176	0.81229	0.96762	0.64425	0.77097
103879520-tRNA-Glu-GAG_	4	0.043062	0.46153	0.74753	0.96762	0.64442	0.77097
26538281-tRNA-Val-CAC-1-6	3	-0.031545	-0.45417	0.82547	0.97032	0.6497	0.7737
27248048-tRNA-Val-CAC-2-1	2	-0.035452	-0.45214	0.83864	0.97449	0.65117	0.77393
149664354-tRNA-Glu-TTC-8-1	4	-0.024391	-0.45154	0.8595	0.97878	0.6516	0.77393
98784717-AluSx	2	-0.036737	-0.44893	0.83205	0.97179	0.65348	0.77506
47662113-tRNA-Gly-GGG	4	0.03385	0.44787	0.80241	0.96762	0.65425	0.77506
59318459-tRNA-Val-TAC-2-1	7	-0.022386	-0.44478	0.80681	0.96762	0.65648	0.77597
149052765-tRNA-Cys-GCA-13-1	8	-0.021018	-0.44445	0.8079	0.96762	0.65672	0.77597
27529962-tRNA-Arg-TCT-5-1	6	-0.029029	-0.43766	0.79144	0.96762	0.66163	0.78076
149112228-tRNA-Cys-GCA-11-1	6	-0.030636	-0.42579	0.78375	0.96762	0.67026	0.78788
161424397-tRNA-Glu-CTC-1-X	5	-0.018382	-0.41849	0.86828	0.98139	0.67559	0.79312
28849164-tRNA-Arg-CCG-1-2	5	0.028127	0.41483	0.80681	0.96762	0.67827	0.79524
159392040-TRNA_Leu	7	-0.026019	-0.4127	0.77607	0.96762	0.67983	0.79604
28949448-tRNA-Phe-GAA-1-2	3	-0.033677	-0.39385	0.81559	0.96762	0.69369	0.80639
37023897-tRNA-Cys-GCA-2-2	7	-0.03148	-0.39516	0.72558	0.96762	0.69273	0.80639
9150355-TRNA_Pseudo	7	0.020419	0.39227	0.84303	0.97586	0.69486	0.80639
125406300-tRNA-Ala-TGC-3-2	7	0.024643	0.39246	0.80022	0.96762	0.69472	0.80639
27470817-tRNA-Ser-AGA-2-4	2	-0.042064	-0.38766	0.81339	0.96762	0.69827	0.80722
3225691-tRNA-Lys-CTT-2-5	8	-0.020726	-0.38652	0.809	0.96762	0.69911	0.80722
126101392-tRNA-Glu-CTC-1-7	4	0.020519	0.38655	0.87706	0.98162	0.69909	0.80722
28758498-tRNA-Phe-GAA-1-1	2	0.059973	0.38678	0.74094	0.96762	0.69892	0.80722
20036617-nmt-tRNA-Gln-CTG-1-1	8	-0.019747	-0.37715	0.81229	0.96762	0.70607	0.81421
62819118-AluSc8	5	0.026286	0.37271	0.81998	0.96762	0.70936	0.81698
149253801-tRNA-Cys-GCA-22-1	3	-0.023833	-0.3702	0.87596	0.98162	0.71123	0.81747
26286753-tRNA-iMet-CAT-1-2	8	-0.023528	-0.36732	0.79034	0.96762	0.71338	0.81747
147719028-tRNA-Asn-ATT-1-1	7	0.013998	0.36579	0.89352	0.98428	0.71452	0.81775
ZNF143	6	-0.018046	-0.35312	0.86608	0.98134	0.724	0.82652
26730736-tRNA-Ala-AGC-9-1	7	-0.015531	-0.35404	0.8573	0.97878	0.72331	0.82652
87551831-AluSp	7	-0.026512	-0.34517	0.76729	0.96762	0.72997	0.82694
124430004-tRNA-Cys-GCA-2-1	7	-0.026075	-0.34175	0.77278	0.96762	0.73254	0.82694
137029561-RNU6ATAC	6	-0.02363	-0.34766	0.82437	0.97028	0.72809	0.82694
26554349-tRNA-Ile-AAT-5-1	8	-0.019773	-0.34281	0.81229	0.96762	0.73174	0.82694
45937440-tRNA-Gln-TTG-5-1	8	0.017598	0.34984	0.85401	0.97862	0.72646	0.82694
148680846-HY3	4	0.022853	0.35004	0.86389	0.9813	0.72631	0.82694
50233878-tRNA-Ala-TGC-8-1	3	0.037806	0.34501	0.8112	0.96762	0.73008	0.82694
77895592-tRNA-Pro-CCY	8	0.012665	0.33767	0.9045	0.98481	0.73561	0.82938
149294665-tRNA-Val-CAC-8-1	8	0.014498	0.33406	0.89023	0.98424	0.73833	0.83142
68132276-U6-1	2	-0.020223	-0.3165	0.90889	0.98481	0.75163	0.84535
125424511-tRNA-Ala-TGC-4-1	8	-0.013314	-0.31366	0.87047	0.98162	0.75378	0.84597
8090477-tRNA-Thr-AGT-1-1	8	0.014285	0.31332	0.89243	0.98426	0.75404	0.84597
59318101-tRNA-Val-TAC-1-1	4	-0.021125	-0.30169	0.88145	0.98168	0.76289	0.8538
149295045-tRNA-Cys-GCA-20-1(22-1)	3	-0.023286	-0.28646	0.87706	0.98162	0.77453	0.86153
50640452-AluYa5	7	0.011091	0.2873	0.91658	0.98481	0.77389	0.86153
18693028-tRNA-Val-TAC-1-2	6	0.016405	0.28864	0.87816	0.98162	0.77286	0.86153
9296789-tRNA-Leu-CAA-5-1	2	0.024003	0.28456	0.89682	0.98481	0.77598	0.86209
26311974-tRNA-Gln-TTG-3-2	6	-0.020189	-0.28077	0.84742	0.97727	0.77888	0.86322
33230732-AluSz6	3	0.017487	0.27856	0.90231	0.98481	0.78058	0.86405
3222048-tRNA-Pro-CGG-1-2	8	-0.016414	-0.27192	0.84083	0.9758	0.78568	0.86695
37309986-tRNA-Cys-GCA-2-3	8	-0.010193	-0.26595	0.9045	0.98481	0.79028	0.87055
112467974-MIR	5	-0.016004	-0.26065	0.87925	0.98162	0.79436	0.87239
66609531-tRNA-Tyr-GTA-9-1	8	0.019757	0.26023	0.83754	0.97446	0.79468	0.87239
19403995-tRNA-iMet-CAT-3-1	7	0.0096361	0.25564	0.92206	0.98481	0.79823	0.87508
43299751-tRNA-Glu-GAG_	8	0.010712	0.24435	0.91548	0.98481	0.80696	0.88252
148638579-HY5	4	0.023371	0.24523	0.86059	0.97878	0.80628	0.88252
27130049-tRNA-Thr-AGT-6-1	7	-0.014836	-0.23213	0.86059	0.97878	0.81643	0.88862
21152174-tRNA-Pro-TGG-3-2	6	-0.014813	-0.23318	0.88584	0.98175	0.81562	0.88862
99153461-tRNA-Und-NNN-2-1	8	0.011329	0.23436	0.90999	0.98481	0.8147	0.88862
147737381-tRNA-Gln-CTG-4-1	8	-0.0087171	-0.22885	0.91658	0.98481	0.81898	0.89033
8129927-tRNA-Ser-AGA-2-6	8	-0.010409	-0.22599	0.9034	0.98481	0.82121	0.89125
8042769-tRNA-Thr-AGT-5-1	6	0.011158	0.22525	0.91438	0.98481	0.82178	0.89125
17201957-tRNA-Asn-GTT-13-1	2	0.036192	0.21336	0.84962	0.97727	0.83105	0.90022
27759134-tRNA-Gln-CTG-6-1	7	-0.011779	-0.20911	0.88584	0.98175	0.83436	0.90273
147851057-tRNA-Asn-AAC(23-1)	5	-0.01593	-0.20357	0.87925	0.98162	0.83869	0.90634
149186124-tRNA-Gln-CTG-4-2	4	-0.0096112	-0.19681	0.95609	0.9909	0.84398	0.9091
21101164-tRNA-Pro-TGG-1-1	6	-0.0085306	-0.19661	0.93853	0.98616	0.84413	0.9091
3241988-tRNA-Pro-AGG-1-1	8	0.0098944	0.19647	0.92206	0.98481	0.84424	0.9091
77318775-TRNA_Pseudo	7	0.012162	0.18594	0.90999	0.98481	0.8525	0.91583
3214938-tRNA-Lys-CTT-8-1	5	-0.010662	-0.18464	0.92536	0.98481	0.85351	0.91584
28615983-tRNA-Thr-CGT-3-1	8	0.0090993	0.17569	0.92536	0.98481	0.86054	0.9223
180184275-tRNA-Val-GTY	2	0.020016	0.17255	0.91658	0.98481	0.863	0.92385
43669270-tRNA-Lys-CTT-6-1	8	-0.015004	-0.16892	0.85181	0.97856	0.86586	0.92582
3243917-tRNA-Arg-CCT-5-1	3	-0.0083715	-0.15691	0.96158	0.9932	0.87531	0.92995
28746543-tRNA-Ala-AGC-23-1	7	-0.0082603	-0.15653	0.92097	0.98481	0.87561	0.92995
140098510-VTRNA1-2	7	-0.0065681	-0.15514	0.93524	0.98616	0.87671	0.92995
26988124-tRNA-Ile-TAT-2-2	8	0.013137	0.15983	0.9034	0.98481	0.87302	0.92995
139025445-tRNA-Arg-CCT-4-1	5	0.0090226	0.14818	0.92536	0.98481	0.8822	0.93452
28949975-tRNA-Glu-CTC-1-6	6	0.0089067	0.14475	0.93304	0.98616	0.88491	0.9363
42030060-tRNA-Glu-CTC-3-1	3	-0.01335	-0.14333	0.92865	0.98616	0.88603	0.9364
26682714-tRNA-Ala-AGC-12-1	5	0.0095584	0.14154	0.92316	0.98481	0.88744	0.9368
21151431-tRNA-Tyr-GTA-5-5	2	-0.0057669	-0.13825	0.96158	0.9932	0.89005	0.93797
78700837-TRNA_Pseudo	8	-0.0046013	-0.13623	0.95609	0.9909	0.89164	0.93797
92254301-tRNA-Tyr-GTA-12-1	3	0.0092825	0.13724	0.94512	0.98852	0.89084	0.93797
54445475-AluYa5	2	0.0080441	0.13367	0.98463	0.99336	0.89367	0.93902
26572091-tRNA-Ala-AGC-11-1	8	-0.0064398	-0.13212	0.93633	0.98616	0.89489	0.93922
157257658-tRNA-Gly-GCC-2-2	7	-0.0049632	-0.12978	0.94402	0.98851	0.89674	0.94008
48427035-SNAR-A3	2	-0.026205	-0.12143	0.88255	0.98168	0.90335	0.94484
27463592-tRNA-Ser-AGA-2-3	8	0.0044164	0.12199	0.96817	0.99324	0.90291	0.94484
50595422-AluSz	6	-0.0070345	-0.11089	0.94951	0.9897	0.91171	0.9449
16861773-tRNA-Glu-TTC-4-1	8	-0.0063709	-0.11356	0.93743	0.98616	0.90959	0.9449
195871627-AluJr	8	-0.0059647	-0.11496	0.94182	0.98734	0.90848	0.9449
27144993-tRNA-Ile-AAT-5-2	7	0.0059238	0.11118	0.95719	0.99091	0.91147	0.9449
28694854-tRNA-Phe-GAA-11-1	2	0.0080403	0.11119	0.98463	0.99336	0.91146	0.9449
26328367-tRNA-Arg-ACG-1-1	5	0.0080553	0.11433	0.93743	0.98616	0.90898	0.9449
93981833-tRNA-Cys-GCA-7-1	7	0.0064695	0.10468	0.9517	0.99086	0.91663	0.94892
109036040-tRNA-Ser-AGA-6-1	4	-0.0054258	-0.089949	0.97366	0.99328	0.92833	0.95994
144308613-tRNA-Asn-GTT-16-2	2	-0.011035	-0.086508	0.93524	0.98616	0.93106	0.96168
131947943-tRNA-Cys-GCA-6-1	8	-0.0032909	-0.08366	0.96707	0.99324	0.93333	0.96292
70812113-tRNA-Gly-GCC-3-1	6	0.0038607	0.071385	0.96707	0.99324	0.94309	0.96643
27521191-tRNA-Ser-AGA-4-1	4	0.0046886	0.057583	0.96707	0.99324	0.95408	0.9744
27125905-tRNA-His-GTG-1-5	8	0.0013593	0.046938	0.99671	0.99671	0.96256	0.97985
52425397-tRNA-Lys-CTT-11-1	7	0.0018978	0.046845	0.99232	0.99669	0.96264	0.97985
55345853-tRNA-Gly-GGA	5	-0.00255	-0.043415	0.98573	0.99336	0.96537	0.97998
28791092-tRNA-Phe-GAA-4-1	3	0.0029772	0.041278	0.97146	0.99327	0.96707	0.97998
161493636-tRNA-Gly-GCC-2-1	4	0.0020813	0.036741	0.98024	0.99336	0.97069	0.98256
70476122-tRNA-Gly-CCC-2-1	5	0.0032643	0.034811	0.97036	0.99327	0.97223	0.98302
58187443-tRNA-Ala-AGC-17-1	4	0.0021753	0.03039	0.98024	0.99336	0.97576	0.98549
45493348-tRNA-His-GTG-1-9	5	0.0012088	0.019768	0.98353	0.99336	0.98423	0.99185
27586134-tRNA-Thr-CGT-5-1	5	0.00093862	0.01526	0.98463	0.99336	0.98782	0.99328
18827106-tRNA-Gly-GCC-1-5	7	-0.00048131	-0.010876	0.98353	0.99336	0.99132	0.99569
27473606-tRNA-Ser-TGA-4-1	7	-0.00034129	-0.0070386	0.98573	0.99336	0.99438	0.99767
161397866-tRNA-Asn-GTT-2-2	6	0.00026454	0.0051798	0.99341	0.9967	0.99587	0.99798
27059520-tRNA-Pro-CGG-2-1	8	5.54E-05	0.0011871	0.99671	0.99671	0.99905	0.99905
