## Supplementary material for "Targeted CRISPRi screening reveals unexpected resilience across the RNA polymerase III transcriptome": Table S6

Gene	sgRNA	beta	z	p-value	fdr	wald-p-value	wald-fdr
MCM2	4	-3.39	-12.237	0	0	1.96E-34	1.79E-31
POLR1D	4	-2.8068	-9.3101	0	0	1.28E-20	5.82E-18
GEMIN5	5	-2.4172	-8.8989	0	0	5.64E-19	1.71E-16
POLR3K	6	-1.1646	-6.1903	0	0	6.00E-10	1.37E-07
BDP1	6	-0.83644	-5.8833	0	0	4.02E-09	7.33E-07
GTF3C1	6	-1.0011	-4.7612	0	0	1.92E-06	0.00029224
GTF3C3	6	-0.68229	-4.3204	0	0	1.56E-05	0.0017739
POLR3B	6	-0.39955	-4.3436	0	0	1.40E-05	0.0017739
BRF1	5	-0.83963	-4.2571	0	0	2.07E-05	0.0020963
228748253-5S-1	4	-1.2932	-4.1285	0	0	3.65E-05	0.003326
PSMD1	5	-0.63487	-4.0025	0	0	6.27E-05	0.005191
INTS9	5	-0.97471	-3.8409	0	0	0.00012261	0.0093078
RPS8	5	-0.93385	-3.8202	0	0	0.00013333	0.0093433
RPL30	5	-0.34378	-3.7789	0.0010977	0.041667	0.00015754	0.010251
GTF3C6	6	-0.57901	-3.5363	0	0	0.00040574	0.024642
RPL11	5	-0.54942	-3.4149	0	0	0.00063806	0.036329
SNAPC3	6	-0.21043	-3.3144	0.016465	0.35714	0.00091854	0.049223
SNAPC5	6	-0.22793	-3.2311	0.0076839	0.22581	0.001233	0.062406
135416186-VTRNA2-1	8	-0.21336	-3.1871	0.015368	0.35714	0.0014369	0.068894
JUN	5	-0.3276	-3.0525	0.0010977	0.041667	0.0022692	0.10068
30088702-TRNA_Pseudo	6	-0.21892	-3.0318	0.012075	0.33333	0.0024313	0.10068
1383360-tRNA-Phe-GAA-1-6	6	0.27074	3.0357	0.0043908	0.14815	0.0024001	0.10068
27650488-tRNA-Val-GTG	8	-0.18607	-3.0003	0.021954	0.40816	0.0026967	0.10681
32671250-U6-7	8	-0.19722	-2.8951	0.020856	0.40426	0.0037903	0.14387
161424755-tRNA-Gly-TCC-2-X	7	-0.17013	-2.8389	0.036224	0.52174	0.0045275	0.16498
COPZ1	5	-0.341	-2.8188	0.0010977	0.041667	0.0048199	0.16888
204229130-tRNA-Glu-TTC-9-1	8	-0.18803	-2.7797	0.020856	0.40426	0.0054406	0.18357
GTF3C5	6	-0.31602	-2.7383	0	0	0.0061756	0.20093
26533144-tRNA-Thr-AGT-2-1	8	0.16331	2.7207	0.053787	0.61905	0.0065147	0.20465
GTF3A	6	-0.4254	-2.6357	0	0	0.0083969	0.20826
37017936-tRNA-Cys-GCA-14-1	4	-0.25897	-2.6784	0.018661	0.38636	0.0073974	0.20826
161417017-tRNA-Glu-CTC-1-2	5	-0.23353	-2.641	0.016465	0.35714	0.0082671	0.20826
70072338-tRNA-Glu-GAG_	6	-0.2082	-2.6403	0.017563	0.37209	0.0082843	0.20826
27509553-tRNA-Ser-AGA-1-1	7	-0.20228	-2.6991	0.013172	0.35135	0.0069526	0.20826
26323045-tRNA-Arg-TCG-2-1	8	0.14914	2.6474	0.074643	0.64545	0.0081125	0.20826
28785011-tRNA-Ala-TGC-5-1	5	0.22409	2.6332	0.031833	0.49153	0.0084584	0.20826
3246152-tRNA-Lys-CTT-14-1	8	0.29999	2.6531	0.0043908	0.14815	0.0079762	0.20826
27696326-tRNA-Val-CAC-7-1	5	0.17945	2.603	0.077936	0.64545	0.0092406	0.22153
16861773-tRNA-Glu-TTC-4-1	8	-0.14923	-2.5724	0.05708	0.61905	0.010099	0.2359
161492934-tRNA-Asp-GAY	5	0.20142	2.5489	0.048299	0.5974	0.010808	0.24614
SNAPC2	6	-0.18618	-2.4813	0.032931	0.5	0.013089	0.2839
26330528-tRNA-iMet-CAT-1-4	5	-0.41001	-2.4501	0	0	0.014283	0.29573
28703205-tRNA-Val-AAC-6-1	5	-0.17836	-2.4544	0.069155	0.64545	0.014112	0.29573
27632544-tRNA-Phe-GAA-7-1	8	-0.17196	-2.3923	0.029638	0.46552	0.016744	0.32855
148598313-tRNA-Asn-GTT-3-1	6	-0.16059	-2.3883	0.064764	0.63441	0.016928	0.32855
25183668-MIR	8	-0.12007	-2.38	0.11087	0.7482	0.017311	0.32855
70822596-tRNA-Gly-GCC-5-1	8	0.13199	2.3619	0.10538	0.7482	0.018183	0.33806
149334271-tRNA-Glu-GAG_	4	-0.19471	-2.344	0.075741	0.64545	0.019077	0.34638
28601858-tRNA-Ala-TGC-9-1	6	-0.19946	-2.2526	0.025247	0.43396	0.024283	0.40221
16872433-tRNA-Gly-CCC-1-1	7	-0.15831	-2.2535	0.052689	0.61538	0.024226	0.40221
17855141-TRNA_Gln	7	0.1548	2.2576	0.063666	0.63043	0.023969	0.40221
159392040-TRNA_Leu	7	0.19044	2.2552	0.019759	0.4	0.02412	0.40221
POLR3A	6	-0.22947	-2.2159	0.0065862	0.2069	0.026697	0.40535
3234132-tRNA-Pro-TGG-3-4	7	-0.21278	-2.2335	0.0098793	0.28125	0.025514	0.40535
37287994-TRNA_Gln	7	-0.19604	-2.2344	0.01427	0.35135	0.025455	0.40535
157257658-tRNA-Gly-GCC-2-2	7	-0.16695	-2.2199	0.039517	0.52174	0.026424	0.40535
3243917-tRNA-Arg-CCT-5-1	3	0.25639	2.2166	0.050494	0.5974	0.026651	0.40535
228779553-5S-2	2	-0.35412	-2.2021	0.016465	0.35714	0.027661	0.40917
22207031-tRNA-Leu-TAG-3-1	8	0.18842	2.1994	0.025247	0.43396	0.027847	0.40917
149186124-tRNA-Gln-CTG-4-2	4	0.18988	2.17	0.10538	0.7482	0.03001	0.42717
BRF2	6	-0.27394	-2.1415	0.0010977	0.041667	0.032233	0.43592
45492610-tRNA-His-GTG-1-8	4	-0.21061	-2.1092	0.060373	0.63043	0.034931	0.43592
60763507-TRNA_Pseudo	8	-0.11304	-2.112	0.13063	0.79333	0.034683	0.43592
26312823-tRNA-Ser-TGA-3-1	6	0.13786	2.1099	0.14819	0.84242	0.034865	0.43592
149243630-tRNA-Cys-GCA-16-1	8	0.1474	2.1245	0.074643	0.64545	0.033625	0.43592
89445441-tRNA-Ala-AGC-15-1	8	0.15919	2.1099	0.05708	0.61905	0.034867	0.43592
73429678-tRNA-Cys-GCA-8-1	8	0.17408	2.1165	0.038419	0.52174	0.034299	0.43592
114667936-MIR	3	0.25716	2.1251	0.050494	0.5974	0.03358	0.43592
161582507-tRNA-Glu-TTC-5-1	7	0.15062	2.093	0.070252	0.64545	0.036345	0.44604
146808377-MIRb	8	-0.17329	-2.0653	0.02854	0.46552	0.038891	0.46013
27258404-tRNA-Val-TAC-4-1	7	-0.13447	-2.0465	0.096597	0.72727	0.040712	0.4636
149684087-tRNA-Val-CAC-5-1	4	0.28701	2.0483	0.016465	0.35714	0.040528	0.4636
EZH2	6	0.16826	2.0359	0.075741	0.64545	0.041758	0.46847
21128116-tRNA-Tyr-GTA-7-1	5	-0.13325	-2.0217	0.16356	0.85714	0.043209	0.47169
69524260-tRNA-Ser-TGA-1-1	5	0.1563	2.0189	0.12733	0.78912	0.043493	0.47169
180528839-tRNA-Leu-AAG-1-2(1-1)	5	-0.17412	-2.009	0.077936	0.64545	0.044539	0.47735
27447452-tRNA-Asp-GTC-2-6	4	-0.2163	-1.9796	0.050494	0.5974	0.047748	0.48001
28615983-tRNA-Thr-CGT-3-1	8	0.14816	1.9808	0.074643	0.64545	0.04761	0.48001
26595101-tRNA-Tyr-GTA-6-1	6	0.15095	1.984	0.11416	0.7482	0.047253	0.48001
48421685-SNAR-A	2	0.24497	1.9821	0.12294	0.77778	0.047465	0.48001
151988595-tRNA-Cys-ACA-1-1	5	-0.18332	-1.9702	0.063666	0.63043	0.048812	0.48141
21093528-tRNA-Leu-TAG-2-1	6	-0.18121	-1.9548	0.038419	0.52174	0.050601	0.4904
POLR3F	6	-0.17771	-1.9259	0.041712	0.54286	0.05412	0.50309
67025601-tRNA-Tyr-GTA-5-1	8	0.10486	1.9379	0.19759	0.88412	0.052641	0.50309
18827106-tRNA-Gly-GCC-1-5	7	-0.093474	-1.9159	0.22393	0.88412	0.055383	0.50964
28863999-tRNA-Leu-CAA-1-1	4	0.11142	1.9051	0.3348	0.93605	0.056765	0.51713
161413093-tRNA-Gly-GCC-1-1	2	0.34117	1.8995	0.035126	0.52174	0.057503	0.51867
27182951-tRNA-Arg-ACG-2-3	3	-0.17637	-1.883	0.15477	0.8494	0.059707	0.52661
161510030-tRNA-Asn-GTT-1-1	4	-0.1345	-1.8805	0.19649	0.88412	0.060044	0.52661
79668012-tRNA-Phe-GAA-8-1	2	0.38191	1.8799	0.024149	0.43137	0.060118	0.52661
CENPA	5	-0.29084	-1.8625	0.0032931	0.12	0.062534	0.53288
145503858-tRNA-Gln-TTG-4-1	5	0.1547	1.8499	0.12953	0.79333	0.064327	0.53288
48421685-SNAR-A-B-C	2	0.21007	1.8635	0.18551	0.88021	0.062396	0.53288
40886022-tRNA-Ser-GCT-4-2	8	-0.14453	-1.8362	0.062569	0.63043	0.066325	0.53392
52860417-7SK	8	-0.13556	-1.819	0.075741	0.64545	0.068916	0.53392
11793380-tRNA-Glu-GAG_	8	-0.12626	-1.8367	0.095499	0.725	0.066261	0.53392
27471522-tRNA-Asp-GTC-2-7	5	0.076606	1.8174	0.48628	0.96391	0.069158	0.53392
15408684-TRNA_Sup	8	0.1092	1.8195	0.18002	0.87368	0.068839	0.53392
60896386-AluSz6	4	0.13753	1.8248	0.22613	0.88412	0.068032	0.53392
28775609-tRNA-Phe-GAA-3-1	3	0.27353	1.8221	0.036224	0.52174	0.068446	0.53392
33230732-AluSz6	3	0.23919	1.8092	0.073546	0.64545	0.070419	0.53909
102783428-tRNA-Ile-AAT-5-4	8	0.11184	1.7945	0.16465	0.85714	0.072726	0.54063
SNAPC1	6	0.11715	1.8026	0.22503	0.88412	0.071457	0.54063
169490017-tRNA-Val-AAC-1-1	7	0.14172	1.7979	0.092206	0.71186	0.072191	0.54063
23398909-tRNA-Arg-ACG-1-3	8	0.099499	1.7839	0.22064	0.88412	0.074439	0.54251
249168053-tRNA-Leu-CAA-4-1	4	0.17935	1.7849	0.13063	0.79333	0.074276	0.54251
68227614-tRNA-Ala-GCY	8	-0.10129	-1.7751	0.17234	0.87368	0.075888	0.54868
118157931-AluY	5	-0.16483	-1.7614	0.086718	0.68696	0.078167	0.56071
157257280-tRNA-Ala-CGC-3-1	8	0.1014	1.7565	0.21295	0.88412	0.079002	0.56227
42280272-AluSz	6	-0.13324	-1.7382	0.12294	0.77778	0.082181	0.56291
8124865-tRNA-Gly-TCC-3-1	8	-0.12134	-1.74	0.10648	0.7482	0.081859	0.56291
96217190-tRNA-Glu-GAG_	2	0.14661	1.7418	0.35236	0.93605	0.081539	0.56291
21098590-tRNA-Tyr-TAC	2	0.25356	1.7453	0.11306	0.7482	0.080939	0.56291
38273552-tRNA-SeC-TCA-3-1	8	-0.1735	-1.7162	0.02854	0.46552	0.08613	0.56435
161500131-tRNA-Leu-CAG-1-6	8	-0.12241	-1.7136	0.10318	0.7482	0.086606	0.56435
POLR3D	6	-0.1132	-1.7133	0.1888	0.88412	0.086653	0.56435
93981833-tRNA-Cys-GCA-7-1	7	0.1151	1.7192	0.18112	0.87368	0.085569	0.56435
26198538-tRNA-Lys-CTT-9-1	8	0.13068	1.7198	0.10757	0.7482	0.08547	0.56435
28849164-tRNA-Arg-CCG-1-2	5	0.14279	1.7129	0.16795	0.86441	0.086728	0.56435
43299751-tRNA-Glu-GAG_	8	-0.1628	-1.7003	0.039517	0.52174	0.089083	0.57151
8023631-tRNA-Leu-TAG-1-1	3	-0.2188	-1.6749	0.072448	0.64545	0.093962	0.57449
54445475-AluYa5	2	-0.18148	-1.6879	0.22064	0.88412	0.091434	0.57449
58141876-tRNA-Ala-AGC-22-1	8	0.10877	1.6927	0.18002	0.87368	0.090514	0.57449
87417627-tRNA-Met-CAT-6-1	5	0.16266	1.6749	0.10977	0.7482	0.093944	0.57449
180645269-tRNA-Val-AAC-1-4	3	0.16563	1.6809	0.22173	0.88412	0.092789	0.57449
28678365-tRNA-Ala-AGC-5-1	2	-0.28332	-1.6652	0.058178	0.62353	0.095864	0.57747
27274081-tRNA-Ala-AGC-8-1	8	-0.10947	-1.6628	0.1416	0.83226	0.096351	0.57747
124171922-AluY	3	0.23483	1.665	0.076839	0.64545	0.095908	0.57747
149344045-tRNA-Cys-GCA-12-1	5	-0.10339	-1.6489	0.27991	0.93116	0.099159	0.58737
45937440-tRNA-Gln-TTG-5-1	8	0.11334	1.6483	0.15807	0.85207	0.099291	0.58737
28626013-tRNA-Ala-AGC-4-1	2	-0.28537	-1.6411	0.05708	0.61905	0.10078	0.59234
77517989-tRNA-Asp-GTC-4-1	7	-0.14028	-1.6278	0.076839	0.64545	0.10357	0.60325
27205349-tRNA-Ile-AAT-5-3	6	-0.076046	-1.6252	0.34907	0.93605	0.10411	0.60325
149719801-tRNA-Glu-GAA	3	-0.23994	-1.4949	0.050494	0.5974	0.13495	0.61625
14433937-tRNA-His-GTG-1-6	2	-0.1836	-1.5242	0.21625	0.88412	0.12746	0.61625
26796005-tRNA-Ala-AGC-12-2(12-1)	3	-0.16345	-1.4914	0.18222	0.87368	0.13587	0.61625
144537683-tRNA-Leu-TAA-1-1	3	-0.15532	-1.531	0.19759	0.88412	0.12576	0.61625
66161399-tRNA-Gln-CTG-1-4	5	-0.13601	-1.5313	0.15807	0.85207	0.12568	0.61625
27473606-tRNA-Ser-TGA-4-1	7	-0.12999	-1.5488	0.10538	0.7482	0.12143	0.61625
22852578-tRNA-Pro-GGG-1-1	4	-0.12985	-1.4917	0.21954	0.88412	0.13579	0.61625
39970195-tRNA-Lys-CTT-12-1	5	-0.12222	-1.5006	0.20417	0.88412	0.13346	0.61625
26752629-tRNA-Ala-GCY	8	-0.10918	-1.5091	0.1438	0.83974	0.13128	0.61625
18693028-tRNA-Val-TAC-1-2	6	-0.10383	-1.5791	0.22173	0.88412	0.11431	0.61625
52425397-tRNA-Lys-CTT-11-1	7	-0.099949	-1.5645	0.19429	0.88412	0.1177	0.61625
28921041-tRNA-Met-CAT-3-2	7	-0.094144	-1.5283	0.22283	0.88412	0.12644	0.61625
180524473-tRNA-Leu-AAG-1-1	5	-0.090291	-1.4884	0.33699	0.93605	0.13664	0.61625
149284502-tRNA-Asn-GTT-15-1	7	-0.08979	-1.5899	0.24369	0.91736	0.11185	0.61625
58182678-tRNA-Ala-AGC-12-3	6	-0.08555	-1.5044	0.29748	0.93605	0.13247	0.61625
26705605-tRNA-Ala-AGC-13-1	8	0.07222	1.4997	0.3798	0.94536	0.13369	0.61625
59051452-AluYb8	8	0.086972	1.5258	0.27881	0.93116	0.12707	0.61625
45730490-tRNA-Arg-ACG-2-1	8	0.099337	1.5806	0.22064	0.88412	0.11397	0.61625
26575797-tRNA-Tyr-GTA-8-1	8	0.10011	1.5866	0.21844	0.88412	0.11259	0.61625
15926515-TRNA_Sup	5	0.10273	1.4974	0.34138	0.93605	0.13428	0.61625
137029561-RNU6ATAC	6	0.10627	1.5267	0.27223	0.93116	0.12684	0.61625
80572362-AluY	4	0.11376	1.5347	0.32821	0.93605	0.12486	0.61625
27144993-tRNA-Ile-AAT-5-2	7	0.11632	1.5799	0.17673	0.87368	0.11414	0.61625
67026222-tRNA-Tyr-GTA-5-2	8	0.11655	1.5264	0.15148	0.84242	0.12692	0.61625
126101392-tRNA-Glu-CTC-1-7	4	0.11706	1.5717	0.31284	0.93605	0.11602	0.61625
147505037-tRNA-Gln-CTG-3-2(3-1)	4	0.131	1.5728	0.24808	0.92245	0.11576	0.61625
26745254-tRNA-Ile-AAT-6-1	3	0.14871	1.4953	0.27003	0.93116	0.13485	0.61625
28949448-tRNA-Phe-GAA-1-2	3	0.19205	1.5026	0.15258	0.84242	0.13293	0.61625
148660406-HY4	2	-0.1911	-1.455	0.19539	0.88412	0.14568	0.62061
27181622-tRNA-Arg-ACG-2-2	8	-0.12119	-1.4598	0.10867	0.7482	0.14433	0.62061
66458141-5SP283	6	-0.11945	-1.4609	0.15917	0.85294	0.14405	0.62061
TP53	6	-0.10883	-1.4695	0.20417	0.88412	0.14169	0.62061
149281815-tRNA-Cys-GCA-15-1	7	0.09717	1.4754	0.26454	0.9305	0.14009	0.62061
27125905-tRNA-His-GTG-1-5	8	0.10205	1.4553	0.21186	0.88412	0.1456	0.62061
149615616-tRNA-Asn-GTT-11-2(11-1)	6	0.10391	1.4716	0.27991	0.93116	0.14112	0.62061
17053779-tRNA-Gly-CCC-5-1	8	0.1288	1.4622	0.11087	0.7482	0.14368	0.62061
148316562-tRNA-His-CAY	8	0.091706	1.4444	0.25686	0.92913	0.14864	0.62689
131033023-nmt-tRNA-Ser-TGA-1-1	5	-0.14301	-1.432	0.13721	0.81699	0.15214	0.63022
3207405-tRNA-Lys-CTT-3-1	5	-0.13861	-1.4318	0.15038	0.84242	0.15219	0.63022
37023897-tRNA-Cys-GCA-2-2	7	-0.11041	-1.4257	0.16246	0.85714	0.15397	0.63469
32236816-tRNA-Glu-TTC-11-1	6	-0.1128	-1.4194	0.191	0.88412	0.15579	0.63644
29877092-tRNA-Thr-CGT-4-1	8	-0.064847	-1.4125	0.35126	0.93605	0.1578	0.6389
55345853-tRNA-Gly-GGA	5	-0.10511	-1.4021	0.27333	0.93116	0.16088	0.64084
125406300-tRNA-Ala-TGC-3-2	7	0.12458	1.3991	0.14929	0.84242	0.16179	0.64084
62819118-AluSc8	5	0.11976	1.3931	0.26345	0.9305	0.16358	0.64232
149292304-tRNA-Cys-GCA-23-1	3	-0.19159	-1.3572	0.11636	0.75177	0.17473	0.64706
27551235-tRNA-Asp-GTC-3-1	5	-0.16859	-1.3594	0.083425	0.67257	0.17403	0.64706
17180899-tRNA-Gln-CAG	6	-0.16227	-1.3795	0.063666	0.63043	0.16776	0.64706
161493636-tRNA-Gly-GCC-2-1	4	-0.1077	-1.3688	0.30516	0.93605	0.17106	0.64706
109548212-MIRb	8	-0.10688	-1.3788	0.15148	0.84242	0.16797	0.64706
27487307-tRNA-Gln-CTG-1-2	2	-0.087685	-1.3754	0.56751	0.97242	0.16902	0.64706
28574932-tRNA-Ala-AGC-3-1	8	-0.080103	-1.3581	0.26235	0.9305	0.17444	0.64706
47269889-tRNA-Gln-TTG-1-1	8	-0.069978	-1.3658	0.32053	0.93605	0.172	0.64706
99153461-tRNA-Und-NNN-2-1	8	-0.066617	-1.3681	0.34029	0.93605	0.17127	0.64706
3225691-tRNA-Lys-CTT-2-5	8	0.10877	1.3864	0.18002	0.87368	0.16562	0.64706
131947943-tRNA-Cys-GCA-6-1	8	-0.062792	-1.34	0.37102	0.94167	0.18023	0.65851
27763639-tRNA-Gln-TTG-3-3	6	0.12195	1.3386	0.20527	0.88412	0.18071	0.65851
125412388-tRNA-Phe-GAA-1-4	2	-0.15075	-1.3135	0.30735	0.93605	0.18902	0.65972
27470817-tRNA-Ser-AGA-2-4	2	-0.148	-1.2521	0.32711	0.93605	0.21052	0.65972
22028178-nmt-tRNA-Ser-TGA-3-1	2	-0.1438	-1.261	0.34358	0.93605	0.2073	0.65972
3756417-tRNA-Ile-GAT-1-1	4	-0.12936	-1.3066	0.22064	0.88412	0.19135	0.65972
27065084-tRNA-Ser-GCT-1-1	5	-0.11526	-1.2702	0.23161	0.8903	0.20402	0.65972
44463252-AluSz	3	-0.10985	-1.2785	0.35456	0.93623	0.20106	0.65972
50329267-7SL2	8	-0.0999	-1.2666	0.17673	0.87368	0.20528	0.65972
28641612-tRNA-Ala-CGC-2-1	6	-0.094284	-1.2838	0.25686	0.92913	0.19922	0.65972
97490690-TRNA_Pseudo	8	-0.077218	-1.2925	0.27662	0.93116	0.19618	0.65972
149388271-tRNA-Cys-GCA-17-1	8	0.060622	1.3095	0.46432	0.95964	0.19035	0.65972
31248100-tRNA-Asn-GTT-2-4	8	0.067916	1.2778	0.40834	0.95864	0.20133	0.65972
27446590-tRNA-Ser-AGA-2-2	8	0.076515	1.2958	0.35236	0.93605	0.19504	0.65972
50595422-AluSz	6	0.079021	1.2989	0.39627	0.95756	0.19397	0.65972
57333862-tRNA-Leu-CAG-2-1	6	0.08061	1.2731	0.38968	0.9543	0.20297	0.65972
26273743-AluSq2	8	0.083342	1.2551	0.30406	0.93605	0.20944	0.65972
35436898-AluJo	4	0.085455	1.2624	0.46213	0.95964	0.20679	0.65972
27573416-tRNA-Leu-CAA-2-1	6	0.090009	1.3079	0.34248	0.93605	0.19092	0.65972
180633867-tRNA-Ala-TGC-3-1	6	0.090017	1.3062	0.34248	0.93605	0.19149	0.65972
99067306-tRNA-Trp-CCA-5-1	8	0.095	1.32	0.24698	0.92213	0.18682	0.65972
8042769-tRNA-Thr-AGT-5-1	6	0.098811	1.3054	0.29857	0.93605	0.19175	0.65972
28912351-tRNA-Met-CAT-3-1	4	0.10243	1.3166	0.36773	0.94101	0.18797	0.65972
180634754-tRNA-Lys-CTT-2-2	4	0.11158	1.3131	0.3348	0.93605	0.18916	0.65972
75946556-tRNA-Pro-AGG-2-4	8	0.14506	1.3251	0.080132	0.65179	0.18514	0.65972
150017381-tRNA-Ala-AGC-20-1	6	0.15065	1.2656	0.11416	0.7482	0.20564	0.65972
58196622-tRNA-Ala-AGC-16-1	3	0.21337	1.2823	0.11416	0.7482	0.19975	0.65972
161591464-tRNA-Asn-GTT-17-1	8	-0.081076	-1.2471	0.25796	0.92913	0.21234	0.66248
28791092-tRNA-Phe-GAA-4-1	3	-0.14115	-1.2235	0.24479	0.9177	0.22115	0.66311
89010148-AluSq2	5	-0.094431	-1.2433	0.31833	0.93605	0.21375	0.66311
129716197-tRNA-Ile-AAT-11-1	8	-0.091212	-1.2249	0.20417	0.88412	0.22063	0.66311
180618686-tRNA-Thr-TGT-6-1	8	-0.085373	-1.2261	0.23052	0.88983	0.22016	0.66311
28565116-tRNA-Ser-GCT-4-1	8	0.099033	1.225	0.22613	0.88412	0.22058	0.66311
34591415-tRNA-Leu-CAA-7-1	3	0.12127	1.2272	0.3798	0.94536	0.21975	0.66311
76674764-tRNA-Lys-CTT-16-1	5	-0.096355	-1.2065	0.30406	0.93605	0.22763	0.66734
3220960-tRNA-Pro-CCA	8	-0.076258	-1.2007	0.28211	0.93116	0.22988	0.66734
148221227-tRNA-Leu-CTY	8	0.080525	1.2065	0.32382	0.93605	0.22762	0.66734
27130049-tRNA-Thr-AGT-6-1	7	0.093417	1.2044	0.2876	0.93605	0.22845	0.66734
14379749-tRNA-Thr-CGT-2-1	7	0.094182	1.213	0.28211	0.93116	0.22513	0.66734
18836401-tRNA-Gln-CTG-1-1	8	0.10991	1.211	0.17673	0.87368	0.22589	0.66734
51218337-TRNA_Pseudo	2	0.15449	1.2041	0.33589	0.93605	0.22856	0.66734
149305466-tRNA-Ser-AGA-5-1	8	-0.079674	-1.1908	0.26345	0.9305	0.23373	0.67081
POLR3G	5	0.10152	1.1936	0.34687	0.93605	0.23263	0.67081
96429798-tRNA-Asp-GTC-2-8	4	0.11814	1.1911	0.30735	0.93605	0.23362	0.67081
144301610-tRNA-Asn-GTT-11-1	2	0.15507	1.1878	0.33589	0.93605	0.23489	0.67081
3230554-tRNA-Lys-CTT-5-1	5	-0.12266	-1.1825	0.20417	0.88412	0.23702	0.67213
28505366-tRNA-Ile-TAT-3-1	6	-0.10552	-1.1811	0.21295	0.88412	0.23757	0.67213
124169469-tRNA-Met-CAT-1-1	8	-0.06107	-1.184	0.3798	0.94536	0.23643	0.67213
156869045-nmt-tRNA-Val-TAC-1-1	8	-0.057289	-1.1686	0.40944	0.95864	0.24258	0.68308
149664354-tRNA-Glu-TTC-8-1	4	0.080835	1.1677	0.49396	0.96391	0.24294	0.68308
27198333-tRNA-Leu-TAA-4-1	6	-0.087757	-1.164	0.28211	0.93116	0.24444	0.68368
28779848-tRNA-Ala-AGC-6-1	8	0.10486	1.1589	0.19759	0.88412	0.24651	0.68468
27261670-tRNA-Ser-ACT-1-1	8	-0.072516	-1.1507	0.30187	0.93605	0.24984	0.68913
22518437-tRNA-Asn-GTT-2-3	6	0.10535	1.1494	0.27552	0.93116	0.25038	0.68913
58706612-tRNA-Lys-CTT-1-1	2	0.21905	1.1476	0.17234	0.87368	0.25114	0.68913
161411322-tRNA-Leu-CAG-1-1	5	-0.1088	-1.1389	0.25247	0.92742	0.25473	0.69688
27560599-tRNA-iMet-CAT-1-6	6	0.05964	1.1362	0.53458	0.97242	0.25586	0.69779
125413173-tRNA-Glu-GAG	5	-0.086521	-1.1242	0.36004	0.93768	0.26095	0.69918
89878303-tRNA-Arg-TCG-1-1	8	-0.06377	-1.125	0.36334	0.93768	0.26058	0.69918
147719028-tRNA-Asn-ATT-1-1	7	-0.079312	-1.0999	0.30296	0.93605	0.27137	0.70714
6727507-MIR	4	-0.078901	-1.0939	0.45664	0.95964	0.27401	0.70714
27652473-tRNA-Thr-AGT-2-2	8	-0.071783	-1.091	0.30735	0.93605	0.27526	0.70714
149404759-tRNA-Cys-GCA-9-4	6	-0.069837	-1.1112	0.3798	0.94536	0.26648	0.70714
26305720-tRNA-Ser-GCT-6-1	8	-0.064868	-1.0903	0.35126	0.93605	0.27556	0.70714
26555497-tRNA-Pro-AGG-2-2	8	-0.058238	-1.0985	0.39956	0.95864	0.27199	0.70714
26311423-tRNA-Gln-TTG-3-1	8	-0.056657	-1.1049	0.41383	0.95864	0.2692	0.70714
140090860-VTRNA1-1	8	-0.055486	-1.0953	0.42261	0.95864	0.27337	0.70714
149343077-tRNA-Gly-GGG	6	0.072809	1.0942	0.43578	0.95964	0.27386	0.70714
170060874-AluSc	7	0.080248	1.1022	0.37212	0.94167	0.27038	0.70714
59318459-tRNA-Val-TAC-2-1	7	-0.099893	-1.0882	0.19539	0.88412	0.2765	0.70756
149052765-tRNA-Cys-GCA-13-1	8	-0.086305	-1.0841	0.22832	0.88511	0.27832	0.70837
28663708-tRNA-Ala-CGC-5-1	8	0.056206	1.0737	0.49726	0.96391	0.28297	0.70913
73031207-tRNA-Arg-TCG-3-1	8	0.074509	1.0766	0.36334	0.93768	0.28166	0.70913
26728255-tRNA-Ala-AGC-18-1	8	0.080853	1.0764	0.32053	0.93605	0.28175	0.70913
21078290-tRNA-Leu-AAG-2-3	8	0.083503	1.0728	0.30296	0.93605	0.28334	0.70913
28956778-tRNA-Leu-AAG-3-1	3	-0.083925	-1.0681	0.48847	0.96391	0.28548	0.70963
50640452-AluYa5	7	0.097233	1.0655	0.26454	0.9305	0.28665	0.70963
13970469-tRNA-Glu-GAG_	5	0.099604	1.0668	0.35785	0.93768	0.28608	0.70963
21152174-tRNA-Pro-TGG-3-2	6	-0.094635	-1.055	0.25576	0.92913	0.29142	0.7165
86824374-AluSx1	5	0.072546	1.0571	0.51482	0.97242	0.29047	0.7165
21145177-tRNA-Leu-TAG-4-1	8	0.047073	1.0479	0.57958	0.97242	0.29469	0.72168
8129927-tRNA-Ser-AGA-2-6	8	0.065203	1.0418	0.42591	0.95864	0.2975	0.72466
186033540-AluSz6	4	0.067195	1.04	0.57519	0.97242	0.29836	0.72481
28731373-tRNA-Phe-GAA-6-1	2	-0.1147	-1.0355	0.45005	0.95964	0.30045	0.72512
GTF3C2	6	-0.074649	-1.0333	0.35236	0.93605	0.30147	0.72512
27263211-tRNA-Gln-CTG-5-1	8	-0.064369	-1.0329	0.35895	0.93768	0.30167	0.72512
43669270-tRNA-Lys-CTT-6-1	8	0.062166	1.0346	0.45664	0.95964	0.30087	0.72512
26521435-tRNA-Leu-CAG-1-7	5	-0.11932	-0.99246	0.21405	0.88412	0.32097	0.72903
147520766-tRNA-Asn-GTT-9-2(9-1)	2	-0.10056	-1.0109	0.50494	0.97046	0.31208	0.72903
3202900-tRNA-Arg-CCT-3-1	5	-0.099956	-0.9958	0.29199	0.93605	0.31935	0.72903
MYC	6	-0.084458	-0.99839	0.30077	0.93605	0.31809	0.72903
159111400-tRNA-Arg-TCT-4-1	6	-0.081046	-1.0171	0.31833	0.93605	0.30911	0.72903
39902807-tRNA-Ile-TAT-1-1	6	-0.079523	-0.98933	0.3315	0.93605	0.3225	0.72903
TBP	6	-0.076402	-1.0237	0.34797	0.93605	0.30597	0.72903
70476122-tRNA-Gly-CCC-2-1	5	-0.072361	-0.98936	0.44786	0.95964	0.32249	0.72903
4724081-tRNA-Gly-TCC-1-1	8	-0.0507	-1.0269	0.46542	0.95964	0.30449	0.72903
148684228-HY1	8	0.062234	1.0123	0.45664	0.95964	0.3114	0.72903
80452596-tRNA-iMet-CAT-1-8	8	0.062444	0.9936	0.45554	0.95964	0.32042	0.72903
21131350-tRNA-Tyr-GTA-5-4	8	0.064745	1.0086	0.43139	0.95864	0.31317	0.72903
27688897-tRNA-Leu-TAA-2-1	8	0.064866	0.99129	0.4292	0.95864	0.32154	0.72903
45490803-tRNA-His-GTG-1-7	8	0.065107	1.0061	0.4281	0.95864	0.31437	0.72903
140098510-VTRNA1-2	7	0.07242	0.99038	0.43139	0.95864	0.32199	0.72903
58863592-tRNA-Sup-TTA-1-1	5	0.10359	1.0087	0.3348	0.93605	0.31311	0.72903
58149253-tRNA-Ile-AAT-1-1	3	0.11287	1.011	0.41054	0.95864	0.31202	0.72903
16290919-AluSq2	3	0.11524	1.0118	0.40505	0.95864	0.31162	0.72903
26796005-tRNA-Ala-AGC-12-2(14-1)	2	0.1184	1.0205	0.46103	0.95964	0.30749	0.72903
66016012-tRNA-Arg-CCG-2-1	7	0.059461	0.97602	0.52141	0.97242	0.32905	0.73961
161410614-tRNA-Asp-GTC-2-1	2	0.16232	0.97488	0.31175	0.93605	0.32962	0.73961
104519013-5SP370	3	-0.095113	-0.96173	0.4303	0.95864	0.33619	0.74901
3222048-tRNA-Pro-CGG-1-2	8	0.067968	0.95934	0.40834	0.95864	0.33739	0.74901
149680214-tRNA-Gly-CCC-6-1	6	0.073741	0.96041	0.4281	0.95864	0.33685	0.74901
74851181-tRNA-Gln-CTG-12-1	6	0.074632	0.95828	0.42371	0.95864	0.33792	0.74901
145397863-tRNA-Gly-TCC-2-1	2	-0.14523	-0.9452	0.33699	0.93605	0.34456	0.74917
144308613-tRNA-Asn-GTT-16-2	2	-0.12817	-0.94248	0.39627	0.95756	0.34595	0.74917
145963303-tRNA-Gln-CTG-3-1	2	-0.083349	-0.93555	0.59605	0.97242	0.3495	0.74917
27529962-tRNA-Arg-TCT-5-1	6	-0.080276	-0.94387	0.32492	0.93605	0.34524	0.74917
19411493-tRNA-Trp-CCA-2-1	6	-0.061062	-0.9438	0.43249	0.95864	0.34527	0.74917
207178153-TRNA_Pseudo	8	-0.059663	-0.94145	0.38858	0.95418	0.34647	0.74917
146550177-tRNA-Glu-GAA	8	-0.057567	-0.94265	0.40615	0.95864	0.34586	0.74917
73030525-tRNA-Arg-CCT-2-1	8	0.054257	0.93787	0.52031	0.97242	0.34831	0.74917
149074600-tRNA-Cys-GCA-10-1	7	0.058043	0.95419	0.53019	0.97242	0.33999	0.74917
3833270-tRNA-Ile-GAT-1-X	3	0.059714	0.9524	0.63008	0.97242	0.3409	0.74917
27638343-tRNA-Arg-ACG-2-4	8	0.08893	0.93672	0.26674	0.93103	0.3489	0.74917
35657747-RMRP	6	-0.074593	-0.92997	0.35346	0.93605	0.35239	0.75054
147737381-tRNA-Gln-CTG-4-1	8	-0.055718	-0.92976	0.42042	0.95864	0.3525	0.75054
28746543-tRNA-Ala-AGC-23-1	7	-0.049182	-0.92236	0.5236	0.97242	0.35634	0.75319
28806220-tRNA-Ala-AGC-2-1	6	-0.077002	-0.91947	0.34468	0.93605	0.35785	0.75464
67026423-tRNA-Ala-AGC-8-2	4	-0.10522	-0.91523	0.32272	0.93605	0.36007	0.75756
35548054-MIR	4	0.11248	0.90914	0.32931	0.93605	0.36327	0.75785
3214938-tRNA-Lys-CTT-8-1	5	-0.085735	-0.87958	0.36334	0.93768	0.37909	0.77295
28908829-tRNA-Leu-CAA-1-2	5	-0.078645	-0.88987	0.40505	0.95864	0.37354	0.77295
175899473-AluSp	2	-0.07544	-0.88934	0.62788	0.97242	0.37382	0.77295
131102354-tRNA-Arg-TCT-3-1	8	0.048915	0.8867	0.56531	0.97242	0.37524	0.77295
6151234-AluY	6	0.066723	0.88067	0.48628	0.96391	0.3785	0.77295
8130308-tRNA-Ile-AAT-4-1	7	0.068813	0.88507	0.44457	0.95964	0.37612	0.77295
161420466-tRNA-Gly-GCC-1-X	8	0.071251	0.87884	0.38858	0.95418	0.37949	0.77295
9296789-tRNA-Leu-CAA-5-1	2	0.13646	0.87769	0.39956	0.95864	0.38011	0.77295
172222725-MIRb	8	-0.051383	-0.87313	0.45993	0.95964	0.38259	0.77496
58168491-tRNA-Met-CAT-7-1	4	-0.082445	-0.86051	0.4303	0.95864	0.38951	0.77646
21099318-tRNA-Thr-TGT-4-1	5	-0.071743	-0.86481	0.45005	0.95964	0.38714	0.77646
43037675-tRNA-Ile-TAT-2-1	8	-0.046082	-0.86213	0.49835	0.96391	0.38862	0.77646
8089675-tRNA-Trp-CCA-3-3	8	0.061702	0.86426	0.45664	0.95964	0.38745	0.77646
161418032-tRNA-Asp-GTC-2-X	5	0.076042	0.86898	0.49067	0.96391	0.38486	0.77646
26538281-tRNA-Val-CAC-1-6	3	-0.083052	-0.83844	0.48957	0.96391	0.40178	0.7786
26328367-tRNA-Arg-ACG-1-1	5	-0.072483	-0.83831	0.44676	0.95964	0.40186	0.7786
47662113-tRNA-Gly-GGG	4	-0.056869	-0.84251	0.58397	0.97242	0.3995	0.7786
45981848-tRNA-SeC-TCA-1-1	8	-0.054325	-0.84674	0.43469	0.95964	0.39714	0.7786
149230569-tRNA-Asn-GTT-6-1	8	-0.049675	-0.83504	0.46981	0.95964	0.40369	0.7786
28726140-tRNA-Ala-TGC-6-1	6	0.05341	0.85454	0.57409	0.97242	0.39281	0.7786
686735-tRNA-Gly-CCC-2-2	5	0.055542	0.84094	0.6191	0.97242	0.40038	0.7786
3201120-AluSp	8	0.060605	0.85133	0.46432	0.95964	0.39458	0.7786
27759134-tRNA-Gln-CTG-6-1	7	0.07359	0.83876	0.42261	0.95864	0.40161	0.7786
27721178-tRNA-Val-AAC-1-5	2	-0.10178	-0.83147	0.50274	0.96829	0.40571	0.77974
161501916-tRNA-Asp-GAY	3	-0.12062	-0.81602	0.30955	0.93605	0.41449	0.78267
68132276-U6-1	2	-0.094703	-0.81481	0.53458	0.97242	0.41518	0.78267
1021520-U6-2	4	-0.081359	-0.82196	0.43908	0.95964	0.4111	0.78267
238105861-nmt-tRNA-Pro-TGG-1-1	6	-0.067572	-0.8164	0.39188	0.9571	0.41427	0.78267
5895673-tRNA-Val-TAC-3-1	8	0.045034	0.81799	0.60263	0.97242	0.41336	0.78267
21149848-tRNA-Thr-TGT-5-1	7	0.050143	0.81249	0.59934	0.97242	0.41651	0.78267
77318775-TRNA_Pseudo	7	0.05313	0.81641	0.5719	0.97242	0.41427	0.78267
55933424-tRNA-Leu-TTA(m)	2	-0.086624	-0.79467	0.573	0.97242	0.42681	0.78524
MTOR	6	-0.056354	-0.8028	0.47311	0.95991	0.42209	0.78524
151219279-tRNA-Glu-GAG_	8	-0.047433	-0.79342	0.48738	0.96391	0.42753	0.78524
28697091-tRNA-Ala-CGC-4-1	8	0.056385	0.79479	0.49506	0.96391	0.42674	0.78524
27648884-tRNA-Val-AAC-4-1	8	0.059639	0.79843	0.46872	0.95964	0.42462	0.78524
55207754-nmt-tRNA-Leu-TAA-4-1	5	0.063796	0.79662	0.5719	0.97242	0.42567	0.78524
249168446-tRNA-Glu-CTC-2-1	4	0.07679	0.80091	0.51592	0.97242	0.42319	0.78524
59319227-tRNA-Leu-TAA-3-1	2	0.090776	0.80001	0.56092	0.97242	0.4237	0.78524
28693794-tRNA-Thr-AGT-3-1	3	-0.073727	-0.78928	0.54446	0.97242	0.42995	0.78809
25613812-MIR	5	0.061269	0.78774	0.57958	0.97242	0.43085	0.78815
149112228-tRNA-Cys-GCA-11-1	6	-0.057388	-0.77702	0.46872	0.95964	0.43715	0.79331
21081559-tRNA-Pro-AGG-2-6	8	-0.048444	-0.77168	0.47969	0.96391	0.4403	0.79745
36908033-tRNA-Asn-GTT-2-5	5	-0.068497	-0.76841	0.47201	0.95982	0.44224	0.79937
8126150-tRNA-Pro-CGG-1-3	8	0.049603	0.76196	0.55873	0.97242	0.44609	0.80155
27640228-tRNA-Ser-CGA-3-1	6	0.058879	0.76217	0.54336	0.97242	0.44596	0.80155
36066749-tRNA-Lys-CTT-10-1	6	0.07226	0.76272	0.44018	0.95964	0.44563	0.80155
144839435-tRNA-Gln-CTG-8-1	7	0.052938	0.75508	0.57519	0.97242	0.4502	0.80609
125424192-tRNA-Asp-GTC-2-10	5	0.067802	0.75345	0.54007	0.97242	0.45118	0.80609
17201957-tRNA-Asn-GTT-13-1	2	0.1108	0.7533	0.48738	0.96391	0.45127	0.80609
145399232-tRNA-Glu-CTC-1-1	7	-0.054853	-0.74958	0.4753	0.96009	0.45351	0.8085
26766443-tRNA-Met-CAT-4-3(4-1)	2	-0.10421	-0.73777	0.49616	0.96391	0.46065	0.81804
75003697-MIRc	3	0.10246	0.73306	0.45774	0.95964	0.46352	0.82153
21077494-tRNA-Pro-AGG-2-5	7	-0.044134	-0.7291	0.56751	0.97242	0.46594	0.82262
59318766-tRNA-Arg-TCT-3-2	8	0.049141	0.72975	0.56202	0.97242	0.46554	0.82262
149053754-tRNA-Tyr-GTA-11-1	2	0.14263	0.72704	0.36773	0.94101	0.4672	0.82326
27655966-tRNA-Ile-AAT-2-1	7	0.047609	0.72316	0.62459	0.97242	0.46958	0.82509
27118021-tRNA-Val-CAC-9-1	4	0.070171	0.72239	0.55543	0.97242	0.47006	0.82509
26556773-tRNA-Lys-CTT-2-4	2	0.080155	0.71619	0.60812	0.97242	0.47387	0.827
167683961-tRNA-Pro-CGG-1-1	8	-0.044797	-0.70808	0.51043	0.97242	0.4789	0.82911
17216171-tRNA-Asn-GTT-4-1	8	0.036361	0.69673	0.67838	0.97242	0.48597	0.8352
149211947-tRNA-Asn-GTT-22-1	7	0.051231	0.69783	0.58946	0.97242	0.48528	0.8352
GTF3C4	6	0.053812	0.69538	0.5719	0.97242	0.48682	0.8352
17004765-tRNA-Gly-CCC-4-1	3	0.058596	0.69686	0.63776	0.97242	0.48589	0.8352
POLR3C	6	-0.063241	-0.68631	0.41932	0.95864	0.49252	0.84181
26299904-tRNA-Arg-TCG-4-1	5	-0.046218	-0.68124	0.61361	0.97242	0.49572	0.84411
26682714-tRNA-Ala-AGC-12-1	5	-0.044435	-0.6813	0.62788	0.97242	0.49568	0.84411
20811229-RPPH1	3	0.042766	0.67529	0.73106	0.97242	0.49949	0.84895
112960802-tRNA-Arg-TCG-6-1	5	-0.07526	-0.6524	0.42151	0.95864	0.51414	0.8552
27570347-tRNA-Leu-CAA-3-1	8	-0.060553	-0.65946	0.3831	0.95095	0.5096	0.8552
149028219-tRNA-Cys-GCA-9-2	8	-0.045171	-0.64505	0.50604	0.97053	0.5189	0.8552
3241988-tRNA-Pro-AGG-1-1	8	-0.043431	-0.65569	0.5225	0.97242	0.51202	0.8552
57334391-tRNA-Leu-CAG-2-2	6	-0.042552	-0.64041	0.59824	0.97242	0.52191	0.8552
167684724-tRNA-Pro-AGG-2-1	8	0.032229	0.65144	0.7146	0.97242	0.51476	0.8552
145396880-tRNA-His-GTG-1-1	5	0.037074	0.6557	0.7629	0.97622	0.51202	0.8552
36111459-tRNA-Und-NNN-10-1	8	0.038896	0.64265	0.65203	0.97242	0.52045	0.8552
26988124-tRNA-Ile-TAT-2-2	8	0.039826	0.6421	0.64325	0.97242	0.52081	0.8552
149332777-tRNA-Cys-GCA-9-3	8	0.040809	0.64221	0.63227	0.97242	0.52074	0.8552
37025544-tRNA-Cys-GCA-4-1	7	0.049759	0.65403	0.60373	0.97242	0.5131	0.8552
19852207-tRNA-Glu-GAA	8	0.052219	0.64334	0.53677	0.97242	0.52001	0.8552
222638346-tRNA-Thr-TGT-2-1	7	0.053438	0.64035	0.5697	0.97242	0.52195	0.8552
125411890-tRNA-Asp-GTC-2-9	3	0.053874	0.64914	0.66959	0.97242	0.51625	0.8552
148638579-HY5	4	0.054066	0.64209	0.65971	0.97242	0.52082	0.8552
180184275-tRNA-Val-GTY	2	0.098912	0.66367	0.52909	0.97242	0.5069	0.8552
124270726-tRNA-Phe-TTY	2	0.10152	0.63583	0.51701	0.97242	0.52489	0.85694
21125622-tRNA-Tyr-GTA-4-1	6	-0.050114	-0.63337	0.51811	0.97242	0.52649	0.85802
27636361-tRNA-Ile-AAT-8-1	6	-0.056525	-0.62085	0.47201	0.95982	0.5347	0.86674
36989974-tRNA-Cys-GCA-24-1	8	0.047478	0.62209	0.57629	0.97242	0.53388	0.86674
1383561-tRNA-Asn-GTT-2-6	6	-0.03891	-0.61092	0.63227	0.97242	0.54125	0.8682
23286209-5SP304	7	-0.03274	-0.60939	0.64325	0.97242	0.54227	0.8682
149161627-tRNA-Glu-TTC-7-1	8	-0.031086	-0.60795	0.63996	0.97242	0.54322	0.8682
180600649-tRNA-Val-CAC-1-4	7	0.035509	0.61332	0.72667	0.97242	0.53967	0.8682
98898029-tRNA-Trp-CCA-4-1	8	0.035727	0.61628	0.68496	0.97242	0.53771	0.8682
115616988-TRNA_Trp	8	0.039659	0.61074	0.64435	0.97242	0.54137	0.8682
27745663-tRNA-iMet-CAT-2-1	5	0.044974	0.61547	0.69704	0.97242	0.53825	0.8682
114386544-TRNA_Pseudo	8	-0.033874	-0.6013	0.60593	0.97242	0.54764	0.87068
POLR3H	5	0.048495	0.59968	0.67179	0.97242	0.54872	0.87087
180648978-tRNA-Lys-CTT-2-3	5	-0.048557	-0.58539	0.59715	0.97242	0.55828	0.87238
28763740-tRNA-Ala-AGC-1-1	8	-0.042881	-0.5897	0.53019	0.97242	0.55539	0.87238
26758549-tRNA-Met-CAT-4-2	5	0.045181	0.58927	0.69374	0.97242	0.55568	0.87238
42030060-tRNA-Glu-CTC-3-1	3	0.09337	0.58988	0.49506	0.96391	0.55527	0.87238
28758498-tRNA-Phe-GAA-1-1	2	-0.10914	-0.57783	0.46762	0.95964	0.56338	0.87286
147800936-tRNA-Gln-CTG-7-1	6	-0.05095	-0.58261	0.51482	0.97242	0.56016	0.87286
146544772-tRNA-His-GTG-1-2	8	-0.025258	-0.57852	0.69045	0.97242	0.56291	0.87286
3241500-tRNA-Lys-CTT-4-1	8	0.046431	0.57984	0.58617	0.97242	0.56202	0.87286
8029063-tRNA-Gly-GCC-2-6	6	0.046454	0.57562	0.6202	0.97242	0.56487	0.87368
28911398-tRNA-Leu-AAG-2-2	8	-0.033732	-0.56879	0.61032	0.97242	0.5695	0.87457
8024242-tRNA-Arg-TCT-2-1	8	-0.031473	-0.56622	0.63227	0.97242	0.57124	0.87457
27463592-tRNA-Ser-AGA-2-3	8	0.027202	0.5733	0.7629	0.97622	0.56644	0.87457
26537725-tRNA-Arg-ACG-1-2	8	0.032783	0.56204	0.7124	0.97242	0.57409	0.87457
190142438-AluSx1	4	0.037716	0.57023	0.76619	0.97622	0.56852	0.87457
26313351-tRNA-iMet-CAT-1-3	5	0.048287	0.56283	0.67289	0.97242	0.57355	0.87457
54345242-AluJr	3	0.052998	0.56292	0.67728	0.97242	0.57349	0.87457
147753470-tRNA-His-GTG-1-3	5	0.056322	0.56843	0.61471	0.97242	0.56974	0.87457
21101164-tRNA-Pro-TGG-1-1	6	-0.049499	-0.55894	0.52909	0.97242	0.5762	0.875
56584147-tRNA-Ser-CGA-4-1	7	-0.044639	-0.55381	0.55982	0.97242	0.57971	0.875
149079363-tRNA-Gln-CTG-11-1	7	0.036537	0.55319	0.72009	0.97242	0.58013	0.875
27248048-tRNA-Val-CAC-2-1	2	0.082183	0.55877	0.59605	0.97242	0.57632	0.875
3232634-tRNA-Pro-AGG-2-7	7	0.040815	0.5458	0.69155	0.97242	0.5852	0.87974
195871627-AluJr	8	-0.042693	-0.54301	0.53128	0.97242	0.58712	0.88116
51359901-tRNA-Lys-CTT-15-1	4	-0.047554	-0.51986	0.64435	0.97242	0.60316	0.88217
172157534-tRNA-Glu-GAG_	7	-0.042952	-0.52566	0.5719	0.97242	0.59912	0.88217
180615415-tRNA-Val-AAC-2-1	7	-0.038241	-0.51959	0.60483	0.97242	0.60335	0.88217
26311974-tRNA-Gln-TTG-3-2	6	-0.035855	-0.52106	0.65532	0.97242	0.60233	0.88217
16847079-tRNA-Asn-GTT-5-1	8	-0.03317	-0.53414	0.61142	0.97242	0.59325	0.88217
27241738-tRNA-Ile-AAT-9-1	8	-0.020045	-0.52386	0.73546	0.97242	0.60038	0.88217
100059605-AluSq2	8	0.035605	0.51599	0.68606	0.97242	0.60586	0.88217
26331671-tRNA-Trp-CCA-3-2	8	0.036753	0.52436	0.67398	0.97242	0.60003	0.88217
124430004-tRNA-Cys-GCA-2-1	7	0.038888	0.52117	0.70252	0.97242	0.60225	0.88217
149310155-tRNA-Cys-GCA-19-1	8	0.040637	0.53115	0.63337	0.97242	0.59531	0.88217
22308460-tRNA-Leu-AAG-2-4	8	0.043064	0.53049	0.61142	0.97242	0.59577	0.88217
8090477-tRNA-Thr-AGT-1-1	8	0.044847	0.52231	0.60483	0.97242	0.60145	0.88217
149326271-tRNA-Asn-GTT-12-1	5	0.053897	0.51552	0.62898	0.97242	0.60619	0.88217
45493348-tRNA-His-GTG-1-9	5	-0.043252	-0.51318	0.63447	0.97242	0.60783	0.88314
79152903-tRNA-Lys-CTT-1-2	6	-0.032048	-0.50865	0.67728	0.97242	0.611	0.88353
161390660-tRNA-Und-NNN-3-1	6	0.032359	0.50869	0.72338	0.97242	0.61097	0.88353
27618706-tRNA-Val-AAC-3-1	8	0.033177	0.50867	0.70911	0.97242	0.61098	0.88353
27870685-tRNA-Gly-GCC-2-3	5	-0.053211	-0.50651	0.57519	0.97242	0.6125	0.88429
149361914-tRNA-Cys-GCA-21-1(23-1)	3	-0.047105	-0.49324	0.69813	0.97242	0.62185	0.88972
28831461-tRNA-Ala-AGC-2-2	6	-0.047005	-0.49129	0.55104	0.97242	0.62322	0.88972
161391882-tRNA-Glu-TTC-4-2	8	-0.02701	-0.49278	0.67508	0.97242	0.62217	0.88972
145385728-tRNA-Asn-GTT-20-1	6	0.035802	0.49504	0.69923	0.97242	0.62057	0.88972
180529252-tRNA-Val-CAC-1-3(1-2)	2	0.038832	0.49428	0.80022	0.97858	0.62111	0.88972
180615853-tRNA-Pro-TGG-3-1	5	0.043643	0.49533	0.7135	0.97242	0.62037	0.88972
151248073-tRNA-Gln-CTG-13-1	6	-0.034308	-0.47621	0.66191	0.97242	0.63393	0.88999
28949975-tRNA-Glu-CTC-1-6	6	-0.032976	-0.48245	0.67179	0.97242	0.62948	0.88999
OLIG2	5	0.034418	0.47806	0.77827	0.97858	0.63261	0.88999
26286753-tRNA-iMet-CAT-1-2	8	0.035498	0.47609	0.68606	0.97242	0.63401	0.88999
8124186-tRNA-Trp-CCA-1-1	8	0.038691	0.47606	0.65423	0.97242	0.63403	0.88999
148000804-tRNA-Asn-GTT-7-1	5	0.043891	0.48837	0.71131	0.97242	0.62529	0.88999
28909377-tRNA-Gln-CTG-1-3	6	0.056516	0.47965	0.55543	0.97242	0.63147	0.88999
17199077-tRNA-Glu-TTC-3-1	3	0.067652	0.47968	0.59495	0.97242	0.63146	0.88999
27059520-tRNA-Pro-CGG-2-1	8	-0.030784	-0.46388	0.64105	0.97242	0.64273	0.89122
70812113-tRNA-Gly-GCC-3-1	6	-0.030324	-0.46402	0.69374	0.97242	0.64263	0.89122
4724646-tRNA-Val-CAC-3-1	7	0.024618	0.47002	0.8101	0.98143	0.63834	0.89122
161426121-tRNA-Leu-CAG-1-X	8	0.030109	0.46436	0.73436	0.97242	0.64239	0.89122
117781416-tRNA-Leu-TTA(m)	2	0.066738	0.46777	0.66411	0.97242	0.63995	0.89122
28770576-tRNA-Ala-TGC-7-1	5	0.034791	0.46201	0.77387	0.97858	0.64407	0.89172
146476759-tRNA-Gln-CTG-10-1	2	-0.11638	-0.46017	0.44786	0.95964	0.64539	0.89196
17186692-tRNA-Val-CAC-11-2	2	-0.065141	-0.45359	0.65862	0.97242	0.65013	0.89196
20036617-nmt-tRNA-Gln-CTG-1-1	8	-0.0252	-0.45396	0.69155	0.97242	0.64985	0.89196
150849456-AluSq	5	0.037963	0.45897	0.75741	0.97622	0.64625	0.89196
POLR3E	6	0.044878	0.45664	0.63227	0.97242	0.64793	0.89196
27586134-tRNA-Thr-CGT-5-1	5	0.063417	0.45399	0.5719	0.97242	0.64984	0.89196
40876747-AluSc	6	-0.044962	-0.45067	0.5708	0.97242	0.65223	0.89351
219110548-tRNA-Tyr-ATA-1-1	4	-0.048735	-0.44369	0.63776	0.97242	0.65727	0.89707
27265774-tRNA-Ser-GCT-2-1	7	-0.030934	-0.43623	0.66411	0.97242	0.66267	0.89707
357075-AluSx3	8	-0.025821	-0.43083	0.68496	0.97242	0.66659	0.89707
94313128-tRNA-Arg-TCT-1-1	8	-0.022784	-0.43162	0.7157	0.97242	0.66602	0.89707
87551831-AluSp	7	0.032949	0.42682	0.74973	0.97622	0.66951	0.89707
140105743-VTRNA1-3	6	0.033786	0.42952	0.71899	0.97242	0.66755	0.89707
43951000-tRNA-Val-GTG	8	0.03457	0.43009	0.69374	0.97242	0.66713	0.89707
22309780-MIR	8	0.037459	0.42945	0.6652	0.97242	0.66759	0.89707
POLR3GL	5	0.037503	0.43267	0.7618	0.97622	0.66525	0.89707
27273649-tRNA-Tyr-GTA-2-1	6	-0.028889	-0.41652	0.70692	0.97242	0.67703	0.90436
893483-U6-9	8	-0.031308	-0.4136	0.63557	0.97242	0.67916	0.90588
8042198-tRNA-Ser-CGA-1-1	8	-0.019679	-0.41131	0.73985	0.9754	0.68084	0.90608
103806446-MIR	4	-0.042141	-0.40651	0.67398	0.97242	0.68437	0.90618
26735573-tRNA-Met-CAT-4-1	3	-0.0385	-0.38944	0.74973	0.97622	0.69695	0.90618
159738167-tRNA-Glu-GAG_	4	-0.036096	-0.38979	0.7157	0.97242	0.69669	0.90618
27177627-tRNA-Ser-CGA-2-1	5	-0.035336	-0.38934	0.68606	0.97242	0.69702	0.90618
19764174-tRNA-Gly-CCC-3-1	6	-0.030601	-0.39651	0.69045	0.97242	0.69173	0.90618
27499986-tRNA-Ser-AGA-3-1	8	-0.021688	-0.39004	0.72558	0.97242	0.69651	0.90618
27694472-tRNA-Thr-AGT-4-1	8	-0.021337	-0.40517	0.72558	0.97242	0.68535	0.90618
26751917-tRNA-Ala-AGC-21-1	4	0.026295	0.40078	0.84193	0.98956	0.68858	0.90618
44546537-tRNA-SeC-TCA-2-1	8	0.027009	0.38898	0.7629	0.97622	0.69729	0.90618
147774844-tRNA-His-GTG-1-4(1-3)	6	0.035739	0.40905	0.70033	0.97242	0.6825	0.90618
28694854-tRNA-Phe-GAA-11-1	2	0.038712	0.40415	0.80241	0.97858	0.6861	0.90618
98897280-tRNA-Asp-GTC-1-1	3	0.042047	0.39323	0.73436	0.97242	0.69415	0.90618
POU2F1	5	-0.031963	-0.38672	0.71899	0.97242	0.69897	0.90706
238106955-tRNA-Leu-TTA(m)	8	-0.026904	-0.38118	0.67508	0.97242	0.70307	0.9098
43101936-MIRc	6	0.028349	0.38174	0.76619	0.97622	0.70265	0.9098
58187443-tRNA-Ala-AGC-17-1	4	-0.030836	-0.37621	0.74204	0.97547	0.70676	0.91164
7524456-tRNA-Ile-ATT	6	0.02549	0.37522	0.79254	0.97858	0.7075	0.91164
48421685-SNAR-A-C	2	0.060776	0.3771	0.69374	0.97242	0.7061	0.91164
161424397-tRNA-Glu-CTC-1-X	5	0.025957	0.3709	0.84962	0.98956	0.71071	0.91449
28611221-tRNA-Ala-TGC-2-1	4	0.029279	0.36837	0.82108	0.98163	0.7126	0.91563
141503356-nmt-tRNA-Gln-TTG-2-1	6	-0.021407	-0.36024	0.78266	0.97858	0.71867	0.92019
27271567-tRNA-Thr-CGT-6-1	5	0.030686	0.3581	0.81559	0.98158	0.72027	0.92029
27251863-tRNA-Ile-AAT-10-1	4	-0.042985	-0.35349	0.6685	0.97242	0.72372	0.92192
28456769-tRNA-Thr-CGT-1-1	7	-0.021203	-0.35099	0.75521	0.97622	0.72559	0.92192
21081948-tRNA-Thr-TGT-3-1	8	-0.019263	-0.35442	0.74424	0.97622	0.72302	0.92192
95201903-tRNA-Phe-GAA-1-5	5	-0.02421	-0.34516	0.78156	0.97858	0.72997	0.92506
149072849-tRNA-Cys-GCA-18-1	7	-0.023422	-0.34094	0.73546	0.97242	0.73315	0.92506
139025445-tRNA-Arg-CCT-4-1	5	0.02429	0.34271	0.8562	0.98956	0.73181	0.92506
149711797-tRNA-Asn-GTT-8-1	5	0.035978	0.34169	0.76729	0.97626	0.73258	0.92506
48427035-SNAR-A3	2	0.083271	0.3412	0.59056	0.97242	0.73295	0.92506
71724889-TRNA_Gln	7	-0.025606	-0.33504	0.7146	0.97242	0.73759	0.92811
47562453-BC200	8	-0.020991	-0.33565	0.72667	0.97242	0.73714	0.92811
27599199-tRNA-Ile-TAT-2-3	7	-0.024166	-0.33345	0.72777	0.97242	0.73879	0.92833
26572091-tRNA-Ala-AGC-11-1	8	-0.021695	-0.33049	0.72558	0.97242	0.74103	0.92986
27242989-tRNA-Ile-AAT-3-1	8	-0.020422	-0.32846	0.72997	0.97242	0.74256	0.9305
178678037-TRNA_Pseudo	5	-0.027141	-0.32439	0.7596	0.97622	0.74564	0.93179
27521191-tRNA-Ser-AGA-4-1	4	-0.030019	-0.31241	0.74643	0.97622	0.75473	0.93233
28510890-tRNA-Arg-TCG-5-1	3	-0.023506	-0.305	0.84413	0.98956	0.76037	0.93233
RB1	6	-0.02126	-0.31296	0.78705	0.97858	0.75431	0.93233
28180814-tRNA-Ser-GCT-5-1	7	-0.020448	-0.32247	0.76509	0.97622	0.7471	0.93233
71273482-tRNA-Glu-GAG_	5	-0.019859	-0.30988	0.81888	0.98158	0.75665	0.93233
19403995-tRNA-iMet-CAT-3-1	7	-0.017722	-0.31091	0.79254	0.97858	0.75587	0.93233
28446399-tRNA-Leu-AAG-4-1	8	-0.017451	-0.30397	0.7618	0.97622	0.76115	0.93233
71460395-tRNA-Met-CAT-2-1	4	0.018813	0.31471	0.90011	0.98956	0.75298	0.93233
80036996-tRNA-Cys-GCA-5-1	8	0.021502	0.31584	0.83095	0.98568	0.75212	0.93233
66609531-tRNA-Tyr-GTA-9-1	8	0.022223	0.30594	0.81998	0.9816	0.75965	0.93233
59318101-tRNA-Val-TAC-1-1	4	0.032333	0.30884	0.80461	0.97864	0.75744	0.93233
8023069-tRNA-Gln-CTG-1-5	6	0.024288	0.30089	0.80132	0.97858	0.7635	0.93237
27870270-tRNA-iMet-CAT-1-7	3	0.032093	0.29749	0.80241	0.97858	0.76609	0.93428
POLR2A	5	-0.03227	-0.29522	0.71899	0.97242	0.76782	0.93514
27173866-tRNA-Val-CAC-6-1	8	-0.020037	-0.29295	0.73546	0.97242	0.76956	0.93601
SNAPC4	6	-0.021801	-0.27426	0.77936	0.97858	0.78388	0.93603
161450355-tRNA-Gly-GCC-4-1	6	-0.019788	-0.2867	0.80571	0.97867	0.77434	0.93603
149155827-tRNA-His-GTG-2-1	7	-0.019353	-0.2779	0.77607	0.97858	0.78109	0.93603
37309986-tRNA-Cys-GCA-2-3	8	-0.016183	-0.27902	0.78485	0.97858	0.78023	0.93603
45290199-TRNA_Trp	8	0.014139	0.2734	0.88804	0.98956	0.78454	0.93603
141773987-tRNA-Asp-GTC-5-1	6	0.01911	0.28617	0.8562	0.98956	0.77475	0.93603
161369489-tRNA-Val-CAC-1-1	8	0.019164	0.27878	0.84303	0.98956	0.78041	0.93603
17188415-tRNA-Gly-CCC-1-2	5	0.022645	0.27282	0.86169	0.98956	0.78499	0.93603
21151431-tRNA-Tyr-GTA-5-5	2	0.030637	0.27972	0.84852	0.98956	0.77969	0.93603
70823409-tRNA-Gly-GCC-2-5	8	-0.020499	-0.26111	0.72887	0.97242	0.79401	0.94431
96281884-tRNA-Ser-AGA-2-5	3	-0.024937	-0.25864	0.82876	0.98564	0.79591	0.9453
108496274-TRNA_Pseudo	6	0.025615	0.25734	0.79144	0.97858	0.79692	0.9453
92254301-tRNA-Tyr-GTA-12-1	3	-0.027602	-0.2543	0.81668	0.98158	0.79926	0.94685
26673589-tRNA-Ala-AGC-14-1	7	0.020256	0.25225	0.85071	0.98956	0.80085	0.9475
MAF1	4	-0.023148	-0.2483	0.79254	0.97858	0.8039	0.94875
33667962-tRNA-Thr-AGT-1-3	8	0.013645	0.24818	0.89572	0.98956	0.80399	0.94875
28557155-tRNA-Gln-TTG-2-1	8	0.012821	0.24586	0.90121	0.98956	0.80579	0.94965
27513467-tRNA-Ser-TGA-2-1	8	-0.016323	-0.24121	0.78375	0.97858	0.80939	0.95118
180601043-tRNA-Leu-AAG-1-3	8	-0.013499	-0.23862	0.82217	0.98165	0.8114	0.95118
26687484-tRNA-Ala-AGC-10-1	8	0.013237	0.23745	0.89901	0.98956	0.81231	0.95118
125424511-tRNA-Ala-TGC-4-1	8	0.014921	0.23829	0.88364	0.98956	0.81166	0.95118
40908742-tRNA-Gln-TTG-6-1	5	-0.018257	-0.23454	0.83535	0.98705	0.81456	0.95231
149278784-tRNA-Glu-TTC-10-1	6	-0.017838	-0.23216	0.83205	0.9857	0.81642	0.95231
180591571-tRNA-Leu-AAG-7-1	6	0.01193	0.23225	0.91877	0.98956	0.81635	0.95231
147781029-tRNA-Glu-TTC-6-1	8	-0.015353	-0.22573	0.79693	0.97858	0.82141	0.95569
147825688-tRNA-Gln-CTG-9-1	8	-0.015147	-0.22704	0.80022	0.97858	0.82039	0.95569
98784717-AluSx	2	-0.015474	-0.22085	0.90779	0.98956	0.82521	0.95888
8090910-tRNA-Ile-AAT-5-5	2	-0.041326	-0.21334	0.7629	0.97622	0.83106	0.96253
17052060-tRNA-Val-GTG	3	-0.028437	-0.2029	0.81229	0.98143	0.83921	0.96253
17863550-MIRb	4	-0.020991	-0.19488	0.80241	0.97858	0.84549	0.96253
165566149-tRNA-Lys-CTT-13-1	6	-0.015497	-0.20981	0.85071	0.98956	0.83382	0.96253
149294665-tRNA-Val-CAC-8-1	8	-0.014129	-0.20093	0.81449	0.98158	0.84075	0.96253
35952637-FRAM	4	-0.013212	-0.19076	0.87816	0.98956	0.84871	0.96253
180614700-tRNA-Leu-AAG-2-1	8	-0.012893	-0.1908	0.82986	0.98566	0.84868	0.96253
131950641-tRNA-Cys-GCA-9-1	4	-0.012331	-0.19652	0.89133	0.98956	0.8442	0.96253
78700837-TRNA_Pseudo	8	-0.010218	-0.21047	0.8595	0.98956	0.8333	0.96253
180649394-tRNA-Val-CAC-1-5	8	0.011581	0.19458	0.90889	0.98956	0.84572	0.96253
149007280-tRNA-Cys-GCA-1-1	8	0.012365	0.18918	0.9034	0.98956	0.84995	0.96253
161500902-tRNA-Gly-TCC-2-6	6	0.01263	0.20135	0.91548	0.98956	0.84042	0.96253
27515530-tRNA-Gln-CTG-2-1	7	0.012944	0.21162	0.92975	0.98956	0.8324	0.96253
51306113-tRNA-Glu-GAG_	7	0.013779	0.19739	0.92097	0.98956	0.84353	0.96253
70663956-TRNA_Pseudo	6	0.014265	0.2081	0.89791	0.98956	0.83515	0.96253
50233878-tRNA-Ala-TGC-8-1	3	0.01742	0.19383	0.88694	0.98956	0.84631	0.96253
16858892-tRNA-Asn-GTT-18-1	5	0.019039	0.19339	0.88584	0.98956	0.84665	0.96253
149295045-tRNA-Cys-GCA-20-1(22-1)	3	0.035825	0.1877	0.77168	0.97775	0.85111	0.96253
58164627-tRNA-Ala-AGC-13-2	6	-0.013889	-0.18533	0.86389	0.98956	0.85297	0.96289
112467974-MIR	5	-0.010389	-0.17448	0.89133	0.98956	0.86149	0.96709
26780831-tRNA-Ile-AAT-7-2(7-1)	5	0.0088544	0.17588	0.9528	0.992	0.86039	0.96709
8129552-tRNA-Thr-AGT-1-2	8	0.011797	0.17564	0.90779	0.98956	0.86058	0.96709
149298554-tRNA-Val-CAC-4-1	3	-0.018545	-0.16838	0.87157	0.98956	0.86628	0.96791
27300763-tRNA-iMet-CAT-1-5	6	-0.013226	-0.16828	0.86828	0.98956	0.86636	0.96791
3239633-tRNA-Pro-AGG-2-8	8	0.009577	0.16646	0.92426	0.98956	0.8678	0.96791
26730736-tRNA-Ala-AGC-9-1	7	0.014089	0.16615	0.91877	0.98956	0.86804	0.96791
39162319-AluY	2	-0.038573	-0.16225	0.77827	0.97858	0.87111	0.96886
66115590-tRNA-Ser-GCT-3-1	8	-0.0099257	-0.16181	0.86279	0.98956	0.87145	0.96886
128423503-tRNA-Pro-AGG-2-3	8	0.0099632	0.15518	0.91987	0.98956	0.87668	0.96886
26554349-tRNA-Ile-AAT-5-1	8	0.010606	0.15884	0.91548	0.98956	0.87379	0.96886
143690027-tRNA-Asn-GTT-16-1	4	0.011213	0.15427	0.94072	0.99191	0.8774	0.96886
8125555-tRNA-Asp-GTC-2-11	4	0.014148	0.15508	0.92755	0.98956	0.87676	0.96886
28442328-tRNA-Thr-TGT-1-1	6	0.017383	0.15592	0.86608	0.98956	0.87609	0.96886
17741395-tRNA-Cys-GCA-25-1	5	0.013438	0.14924	0.93414	0.98956	0.88136	0.97089
58458545-tRNA-Glu-GAG_	5	0.013972	0.14231	0.92865	0.98956	0.88683	0.97573
47121512-AluSp	2	-0.015712	-0.13873	0.90779	0.98956	0.88966	0.9774
153643725-tRNA-iMet-CAT-1-1	4	0.013618	0.13632	0.93304	0.98956	0.89157	0.9774
37310743-tRNA-Cys-GCA-2-4	8	-0.0088886	-0.13193	0.87486	0.98956	0.89504	0.98002
148680846-HY3	4	-0.013869	-0.11077	0.87047	0.98956	0.91179	0.98039
161409960-tRNA-Gly-TCC-4-1	6	-0.010628	-0.11924	0.89901	0.98956	0.90509	0.98039
149253801-tRNA-Cys-GCA-22-1	3	-0.01023	-0.10052	0.92975	0.98956	0.91993	0.98039
161397866-tRNA-Asn-GTT-2-2	6	-0.0097445	-0.11527	0.90779	0.98956	0.90823	0.98039
3200674-tRNA-Arg-CCG-1-3	8	-0.0085528	-0.12965	0.87706	0.98956	0.89685	0.98039
26553730-tRNA-Ala-CGC-1-1	8	-0.0081734	-0.087028	0.88474	0.98956	0.93065	0.98039
145395521-tRNA-Lys-CTT-2-1	7	-0.0079204	-0.11985	0.88694	0.98956	0.9046	0.98039
7179578-AluSc	3	-0.0079158	-0.09403	0.94621	0.992	0.92509	0.98039
29351322-AluSg	3	-0.0071766	-0.079958	0.94731	0.992	0.93627	0.98039
42443389-AluSx1	5	-0.0070128	-0.10121	0.91767	0.98956	0.91938	0.98039
145941578-tRNA-Gly-GGG	8	-0.00384	-0.08115	0.93524	0.98956	0.93532	0.98039
73030000-tRNA-Arg-CCT-1-1	6	0.0048776	0.085205	0.96817	0.99448	0.9321	0.98039
69914377-tRNA-Leu-TAA-5-1	7	0.0058043	0.08988	0.99451	0.9956	0.92838	0.98039
8090183-tRNA-Ser-GCT-4-3	6	0.0062756	0.098755	0.95499	0.99315	0.92133	0.98039
75946868-tRNA-Pro-TGG-2-1	8	0.0066038	0.10583	0.94951	0.992	0.91572	0.98039
3208922-tRNA-Pro-TGG-3-3	7	0.0069974	0.11982	0.98683	0.99448	0.90463	0.98039
66390956-tRNA-Und-NNN-5-1	7	0.0070117	0.092413	0.98683	0.99448	0.92637	0.98039
59333852-tRNA-Phe-GAA-2-1	4	0.0070403	0.081377	0.96926	0.99448	0.93514	0.98039
26319329-tRNA-Trp-CCA-3-1	8	0.0073689	0.11701	0.94402	0.99193	0.90685	0.98039
109036040-tRNA-Ser-AGA-6-1	4	0.0083049	0.084075	0.96158	0.99432	0.933	0.98039
28710728-tRNA-Arg-CCG-1-1	4	0.0093888	0.10023	0.9506	0.992	0.92016	0.98039
156384977-nmt-tRNA-Leu-TAA-1-1	7	0.0094919	0.12126	0.95719	0.9943	0.90349	0.98039
183174950-AluSc8	3	0.010139	0.092263	0.93524	0.98956	0.92649	0.98039
70812941-tRNA-Gly-GCC-2-4	3	0.010634	0.10529	0.93085	0.98956	0.91615	0.98039
149728267-tRNA-Gly-GGG	4	0.011126	0.095023	0.94182	0.99191	0.9243	0.98039
26327816-tRNA-Ser-AGA-2-1	2	0.015685	0.11476	0.92536	0.98956	0.90864	0.98039
219491144-tRNA-Gln-CTG-16-1	8	-0.0047655	-0.075245	0.92536	0.98956	0.94002	0.98206
3833270-tRNA-Ile-GAT-1-3(1-2)	5	0.0049216	0.072249	0.98244	0.99448	0.9424	0.98343
161581735-tRNA-Leu-CAA-6-1	4	-0.0082651	-0.066149	0.91548	0.98956	0.94726	0.98457
59324969-tRNA-Phe-GAA-1-3	8	-0.0036957	-0.058241	0.93633	0.98956	0.95356	0.98457
59504797-tRNA-Glu-CTC-5-1	7	-0.0033668	-0.053231	0.92865	0.98956	0.95755	0.98457
50053297-7SL1	8	0.0033825	0.054142	0.97366	0.99448	0.95682	0.98457
9150355-TRNA_Pseudo	7	0.003618	0.054455	0.98244	0.99448	0.95657	0.98457
11691832-tRNA-Gly-CCC-7-1	8	0.0041815	0.057814	0.97036	0.99448	0.9539	0.98457
50320332-7SL3	8	0.0061543	0.06574	0.9528	0.992	0.94758	0.98457
26721220-tRNA-Ile-AAT-7-1	3	0.011266	0.067629	0.92316	0.98956	0.94608	0.98457
149286163-tRNA-Cys-GCA-3-1	8	-0.0036361	-0.050465	0.93633	0.98956	0.95975	0.98572
37641843-AluY	2	-0.0032609	-0.043835	0.97914	0.99448	0.96504	0.98892
149287358-tRNA-Glu-GAA	5	-0.0025743	-0.037799	0.96158	0.99432	0.96985	0.9894
26577331-tRNA-Tyr-GTA-3-1	7	-0.0027453	-0.032457	0.93524	0.98956	0.97411	0.99092
26569085-tRNA-Tyr-GTA-1-1	4	-0.0025613	-0.032459	0.96817	0.99448	0.97411	0.99092
ZNF143	6	-0.0018435	-0.03183	0.97475	0.99448	0.97461	0.99092
21121257-tRNA-Tyr-GTA-5-3	8	0.001686	0.029336	0.98793	0.99448	0.9766	0.99136
26701711-tRNA-Met-CAT-5-1	4	0.0029714	0.028322	0.99232	0.99559	0.97741	0.99136
122860923-tRNA-Asp-GAY	6	-0.0015399	-0.023444	0.97805	0.99448	0.9813	0.99301
32672369-U6-8	6	0.0013831	0.017406	0.99561	0.99561	0.98611	0.99375
57000449-AluSx1	3	0.0027514	0.017752	0.98683	0.99448	0.98584	0.99375
28757546-tRNA-Ala-TGC-1-1	2	0.004356	0.017923	0.98353	0.99448	0.9857	0.99375
103879520-tRNA-Glu-GAG_	4	-0.0014677	-0.013691	0.97585	0.99448	0.98908	0.99454
77895592-tRNA-Pro-CCY	8	0.00054358	0.009203	0.99012	0.99449	0.99266	0.99703
148248114-tRNA-Asn-GTT-2-1	8	0.00018126	0.0028788	0.98793	0.99448	0.9977	0.9977
147851057-tRNA-Asn-AAC(23-1)	5	0.00035863	0.0050729	0.98793	0.99448	0.99595	0.9977
