## Supplementary material for "Targeted CRISPRi screening reveals unexpected resilience across the RNA polymerase III transcriptome": Table S7

Gene	sgRNA	beta	z	p-value	fdr	wald-p-value	wald-fdr
MCM2	4	-3.7397	-13.683	0	0	1.28E-42	1.17E-39
GEMIN5	5	-2.7852	-11.14	0	0	8.05E-29	3.67E-26
POLR1D	4	-2.4022	-8.6382	0	0	5.71E-18	1.73E-15
RPL11	5	-1.7684	-7.2034	0	0	5.87E-13	1.34E-10
POLR3K	6	-1.4617	-7.1163	0	0	1.11E-12	2.02E-10
RPL30	5	-1.4448	-6.4646	0	0	1.02E-10	1.54E-08
BDP1	6	-0.7879	-6.0097	0	0	1.86E-09	2.42E-07
GTF3C1	6	-1.2102	-5.9484	0	0	2.71E-09	3.08E-07
MTOR	6	-0.92494	-5.8645	0	0	4.50E-09	4.56E-07
COPZ1	5	-1.0919	-5.4108	0	0	6.27E-08	5.72E-06
POLR2A	5	-0.64249	-4.7522	0	0	2.01E-06	0.00016161
JUN	5	-0.38167	-4.7408	0	0	2.13E-06	0.00016161
GTF3C6	6	-0.9745	-4.7155	0	0	2.41E-06	0.000169
INTS9	5	-1.2427	-4.6214	0	0	3.81E-06	0.00024805
228748253-5S-1	4	-1.3328	-4.5584	0	0	5.15E-06	0.00031307
ZNF143	6	-0.25135	-4.3508	0	0	1.36E-05	0.00077217
BRF1	5	-0.62395	-4.0667	0	0	4.77E-05	0.0025555
SNAPC5	6	-0.30182	-3.9904	0	0	6.60E-05	0.0033382
MYC	6	-0.38642	-3.773	0	0	0.0001613	0.0077339
161391882-tRNA-Glu-TTC-4-2	8	-0.13875	-3.6218	0.010977	0.21739	0.0002926	0.013328
PSMD1	5	-0.64656	-3.5472	0	0	0.00038941	0.01622
TP53	6	0.69995	3.5456	0	0	0.00039169	0.01622
51359901-tRNA-Lys-CTT-15-1	4	-0.28542	-3.5181	0	0	0.00043464	0.017215
GTF3A	6	-0.47652	-3.3801	0	0	0.00072451	0.027501
SNAPC2	6	-0.31063	-3.2776	0	0	0.0010469	0.036683
219491144-tRNA-Gln-CTG-16-1	8	0.11403	3.2844	0.032931	0.42254	0.0010222	0.036683
96429798-tRNA-Asp-GTC-2-8	4	-0.21727	-3.2428	0.0043908	0.10256	0.0011837	0.03994
58706612-tRNA-Lys-CTT-1-1	2	-0.33986	-3.1135	0	0	0.0018486	0.05807
67025601-tRNA-Tyr-GTA-5-1	8	0.092573	3.1194	0.07135	0.61607	0.001812	0.05807
161500902-tRNA-Gly-TCC-2-6	6	-0.15103	-3.0211	0.010977	0.21739	0.0025188	0.069535
27632544-tRNA-Phe-GAA-7-1	8	-0.13389	-3.0369	0.012075	0.23404	0.0023899	0.069535
70812113-tRNA-Gly-GCC-3-1	6	0.12366	3.0296	0.019759	0.30508	0.002449	0.069535
18836401-tRNA-Gln-CTG-1-1	8	0.16657	3.0214	0.013172	0.2449	0.002516	0.069535
35657747-RMRP	6	-0.2631	-2.9068	0	0	0.0036513	0.097834
RPS8	5	-0.50499	-2.8918	0	0	0.0038303	0.099697
17188415-tRNA-Gly-CCC-1-2	5	-0.10422	-2.8666	0.072448	0.61607	0.0041495	0.10217
3246152-tRNA-Lys-CTT-14-1	8	0.15055	2.8735	0.013172	0.2449	0.0040591	0.10217
26330528-tRNA-iMet-CAT-1-4	5	-0.4075	-2.8534	0	0	0.0043255	0.1037
TBP	6	-0.29167	-2.8297	0	0	0.0046594	0.10884
GTF3C5	6	-0.17586	-2.8006	0.0010977	0.027778	0.0051013	0.11542
26988124-tRNA-Ile-TAT-2-2	8	0.12532	2.7947	0.023052	0.32308	0.0051944	0.11542
52425397-tRNA-Lys-CTT-11-1	7	-0.086581	-2.7346	0.074643	0.61607	0.0062456	0.13547
28456769-tRNA-Thr-CGT-1-1	7	-0.10068	-2.6825	0.04281	0.49367	0.0073067	0.1548
28791092-tRNA-Phe-GAA-4-1	3	-0.17638	-2.5777	0.021954	0.32258	0.0099468	0.20594
CENPA	5	-0.48424	-2.5643	0	0	0.010338	0.20929
37017936-tRNA-Cys-GCA-14-1	4	-0.15769	-2.5148	0.016465	0.27273	0.011911	0.23589
27652473-tRNA-Thr-AGT-2-2	8	-0.076556	-2.4874	0.11855	0.71053	0.012866	0.24419
28726140-tRNA-Ala-TGC-6-1	6	0.10154	2.4902	0.074643	0.61607	0.012768	0.24419
131947943-tRNA-Cys-GCA-6-1	8	0.0663	2.4434	0.1888	0.85047	0.014549	0.2705
26521435-tRNA-Leu-CAG-1-7	5	-0.10607	-2.4089	0.070252	0.61607	0.016	0.28684
32671250-U6-7	8	0.089345	2.4076	0.076839	0.61947	0.016058	0.28684
92254301-tRNA-Tyr-GTA-12-1	3	-0.12415	-2.3419	0.093304	0.65672	0.019185	0.32877
56584147-tRNA-Ser-CGA-4-1	7	-0.10567	-2.3361	0.035126	0.43243	0.019488	0.32877
47121512-AluSp	2	-0.2192	-2.3271	0.023052	0.32308	0.01996	0.33062
97490690-TRNA_Pseudo	8	0.10094	2.3201	0.051592	0.53409	0.020334	0.33079
3220960-tRNA-Pro-CCA	8	-0.092941	-2.3122	0.051592	0.53409	0.020767	0.33191
EZH2	6	-0.15508	-2.2708	0.0098793	0.2093	0.023158	0.36375
38273552-tRNA-SeC-TCA-3-1	8	-0.22098	-2.1617	0.0032931	0.078947	0.030641	0.39537
POU2F1	5	-0.13807	-2.172	0.017563	0.27586	0.029856	0.39537
28510890-tRNA-Arg-TCG-5-1	3	-0.096172	-2.1655	0.21295	0.86325	0.030347	0.39537
148316562-tRNA-His-CAY	8	0.073922	2.1654	0.1405	0.73864	0.03036	0.39537
57334391-tRNA-Leu-CAG-2-2	6	0.093276	2.189	0.095499	0.65672	0.028595	0.39537
148221227-tRNA-Leu-CTY	8	0.096777	2.1826	0.059276	0.57447	0.029064	0.39537
51306113-tRNA-Glu-GAG_	7	0.09989	2.1701	0.047201	0.53086	0.03	0.39537
159392040-TRNA_Leu	7	0.086638	2.1249	0.086718	0.632	0.033594	0.42505
28626013-tRNA-Ala-AGC-4-1	2	-0.15437	-2.0173	0.10538	0.69065	0.04366	0.43951
57000449-AluSx1	3	-0.14753	-2.0239	0.062569	0.58763	0.042982	0.43951
27065084-tRNA-Ser-GCT-1-1	5	-0.14132	-2.0309	0.015368	0.26415	0.042269	0.43951
27300763-tRNA-iMet-CAT-1-5	6	-0.11172	-2.083	0.050494	0.53409	0.037253	0.43951
59318766-tRNA-Arg-TCT-3-2	8	-0.089412	-2.015	0.062569	0.58763	0.043903	0.43951
147800936-tRNA-Gln-CTG-7-1	6	-0.08764	-2.0291	0.12075	0.71613	0.042451	0.43951
125424192-tRNA-Asp-GTC-2-10	5	-0.08667	-2.0373	0.12514	0.7205	0.041615	0.43951
58141876-tRNA-Ala-AGC-22-1	8	-0.082329	-2.0709	0.096597	0.65672	0.038367	0.43951
149294665-tRNA-Val-CAC-8-1	8	-0.081365	-2.0382	0.10099	0.67153	0.041532	0.43951
180524473-tRNA-Leu-AAG-1-1	5	0.057093	2.1005	0.35016	0.93705	0.035681	0.43951
118157931-AluY	5	0.074812	2.0889	0.23052	0.87866	0.036712	0.43951
149684087-tRNA-Val-CAC-5-1	4	0.087855	2.0626	0.21734	0.86325	0.03915	0.43951
144839435-tRNA-Gln-CTG-8-1	7	0.088992	2.0215	0.081229	0.62712	0.043232	0.43951
69914377-tRNA-Leu-TAA-5-1	7	0.090615	2.0224	0.073546	0.61607	0.043136	0.43951
13970469-tRNA-Glu-GAG_	5	0.10435	2.0741	0.084523	0.632	0.038071	0.43951
27745663-tRNA-iMet-CAT-2-1	5	0.10881	2.0281	0.070252	0.61607	0.042551	0.43951
28611221-tRNA-Ala-TGC-2-1	4	-0.13011	-1.992	0.052689	0.53933	0.046375	0.44436
151248073-tRNA-Gln-CTG-13-1	6	-0.088406	-1.977	0.11416	0.7027	0.048046	0.44436
23398909-tRNA-Arg-ACG-1-3	8	-0.079186	-2.0015	0.11087	0.70139	0.045342	0.44436
3225691-tRNA-Lys-CTT-2-5	8	-0.060835	-1.9806	0.21186	0.86325	0.047639	0.44436
80452596-tRNA-iMet-CAT-1-8	8	0.071938	1.9705	0.15038	0.76667	0.048777	0.44436
23286209-5SP304	7	0.082331	1.9959	0.10757	0.7	0.04594	0.44436
27144993-tRNA-Ile-AAT-5-2	7	0.095584	1.9834	0.054885	0.54348	0.047324	0.44436
146476759-tRNA-Gln-CTG-10-1	2	0.19666	1.9847	0.029638	0.39706	0.047177	0.44436
109548212-MIRb	8	-0.079681	-1.9614	0.10977	0.70139	0.049831	0.44717
16861773-tRNA-Glu-TTC-4-1	8	0.075283	1.9594	0.13611	0.73373	0.050067	0.44717
161582507-tRNA-Glu-TTC-5-1	7	-0.11765	-1.9538	0.015368	0.26415	0.05072	0.4486
50640452-AluYa5	7	0.088885	1.9478	0.081229	0.62712	0.051437	0.45057
125406300-tRNA-Ala-TGC-3-2	7	-0.18786	-1.9317	0	0	0.053402	0.46333
28601858-tRNA-Ala-TGC-9-1	6	0.12238	1.9233	0.021954	0.32258	0.054443	0.4679
66390956-tRNA-Und-NNN-5-1	7	-0.11662	-1.9096	0.017563	0.27586	0.056188	0.46961
8126150-tRNA-Pro-CGG-1-3	8	0.087636	1.9163	0.080132	0.62712	0.055327	0.46961
36066749-tRNA-Lys-CTT-10-1	6	0.097461	1.9116	0.08562	0.632	0.055929	0.46961
144537683-tRNA-Leu-TAA-1-1	3	-0.16384	-1.8999	0.041712	0.49351	0.057446	0.4702
21101164-tRNA-Pro-TGG-1-1	6	-0.11342	-1.8932	0.050494	0.53409	0.058334	0.4702
26313351-tRNA-iMet-CAT-1-3	5	-0.10214	-1.8894	0.075741	0.61607	0.05884	0.4702
55207754-nmt-tRNA-Leu-TAA-4-1	5	0.081478	1.8962	0.18771	0.85047	0.057927	0.4702
28758498-tRNA-Phe-GAA-1-1	2	0.28296	1.8932	0.0021954	0.054054	0.058336	0.4702
128423503-tRNA-Pro-AGG-2-3	8	-0.073006	-1.8805	0.13502	0.73214	0.060042	0.47564
115616988-TRNA_Trp	8	-0.078762	-1.8724	0.11196	0.7027	0.061146	0.47593
165566149-tRNA-Lys-CTT-13-1	6	0.067562	1.8651	0.22173	0.86325	0.062168	0.47593
131950641-tRNA-Cys-GCA-9-1	4	0.14692	1.8666	0.031833	0.41429	0.061951	0.47593
GTF3C3	6	-0.17368	-1.8482	0.0010977	0.027778	0.064569	0.48715
71460395-tRNA-Met-CAT-2-1	4	-0.14862	-1.8076	0.026345	0.35821	0.070661	0.48715
27573416-tRNA-Leu-CAA-2-1	6	-0.13555	-1.8138	0.017563	0.27586	0.069713	0.48715
28746543-tRNA-Ala-AGC-23-1	7	-0.089742	-1.8086	0.065862	0.6	0.07052	0.48715
30088702-TRNA_Pseudo	6	-0.052517	-1.8075	0.32931	0.93458	0.070681	0.48715
8042769-tRNA-Thr-AGT-5-1	6	0.047889	1.8146	0.39517	0.93705	0.069585	0.48715
3200674-tRNA-Arg-CCG-1-3	8	0.068388	1.8416	0.17673	0.83854	0.065538	0.48715
25613812-MIR	5	0.070069	1.8461	0.26454	0.91667	0.064876	0.48715
149334271-tRNA-Glu-GAG_	4	0.12247	1.8354	0.077936	0.62281	0.06645	0.48715
17855141-TRNA_Gln	7	0.062371	1.8008	0.22173	0.86325	0.071736	0.4877
43299751-tRNA-Glu-GAG_	8	-0.11609	-1.7884	0.020856	0.31667	0.073718	0.4902
POLR3C	6	0.10855	1.7949	0.053787	0.54348	0.072676	0.4902
89010148-AluSq2	5	-0.10787	-1.7415	0.064764	0.6	0.081598	0.50151
94313128-tRNA-Arg-TCT-1-1	8	-0.074854	-1.7514	0.12733	0.7205	0.079869	0.50151
21078290-tRNA-Leu-AAG-2-3	8	-0.065693	-1.755	0.17453	0.83854	0.079267	0.50151
26728255-tRNA-Ala-AGC-18-1	8	0.068019	1.7608	0.18002	0.84536	0.078272	0.50151
POLR3G	5	0.10367	1.7359	0.086718	0.632	0.082575	0.50151
28912351-tRNA-Met-CAT-3-1	4	0.10656	1.7516	0.12294	0.71795	0.079842	0.50151
149344045-tRNA-Cys-GCA-12-1	5	0.15431	1.7455	0.010977	0.21739	0.080906	0.50151
SNAPC3	6	-0.088437	-1.7257	0.11416	0.7027	0.084406	0.50874
28775609-tRNA-Phe-GAA-3-1	3	-0.075993	-1.723	0.30626	0.92691	0.084882	0.50874
47662113-tRNA-Gly-GGG	4	-0.1184	-1.6984	0.08562	0.632	0.089432	0.52046
70476122-tRNA-Gly-CCC-2-1	5	-0.085347	-1.694	0.12843	0.72222	0.090266	0.52046
59318459-tRNA-Val-TAC-2-1	7	-0.082063	-1.6954	0.095499	0.65672	0.090007	0.52046
26572091-tRNA-Ala-AGC-11-1	8	0.11065	1.6975	0.037322	0.44737	0.089603	0.52046
27763639-tRNA-Gln-TTG-3-3	6	0.073898	1.6816	0.17563	0.83854	0.092639	0.52746
SNAPC4	6	-0.12075	-1.6404	0.034029	0.42466	0.10092	0.53724
180645269-tRNA-Val-AAC-1-4	3	-0.10116	-1.6664	0.18002	0.84536	0.095641	0.53724
28911398-tRNA-Leu-AAG-2-2	8	-0.076275	-1.6379	0.12184	0.71613	0.10144	0.53724
70823409-tRNA-Gly-GCC-2-5	8	-0.07295	-1.6649	0.13502	0.73214	0.095938	0.53724
3239633-tRNA-Pro-AGG-2-8	8	0.064906	1.6375	0.19978	0.85047	0.10152	0.53724
59318101-tRNA-Val-TAC-1-1	4	0.072487	1.6592	0.28979	0.92123	0.097076	0.53724
143690027-tRNA-Asn-GTT-16-1	4	0.079985	1.6432	0.24698	0.89286	0.10034	0.53724
150017381-tRNA-Ala-AGC-20-1	6	0.13109	1.6533	0.015368	0.26415	0.098264	0.53724
POLR3GL	5	-0.17909	-1.6187	0.0010977	0.027778	0.10552	0.54463
17216171-tRNA-Asn-GTT-4-1	8	0.056308	1.6173	0.26235	0.91667	0.10582	0.54463
58149253-tRNA-Ile-AAT-1-1	3	0.13926	1.6202	0.075741	0.61607	0.1052	0.54463
8129552-tRNA-Thr-AGT-1-2	8	-0.063455	-1.5988	0.19539	0.85047	0.10986	0.556
17741395-tRNA-Cys-GCA-25-1	5	0.068977	1.6001	0.26894	0.91667	0.10957	0.556
126101392-tRNA-Glu-CTC-1-7	4	0.086802	1.5995	0.22173	0.86325	0.10971	0.556
39162319-AluY	2	-0.15626	-1.5623	0.10099	0.67153	0.11822	0.55782
144308613-tRNA-Asn-GTT-16-2	2	-0.13176	-1.565	0.16575	0.81622	0.11758	0.55782
33230732-AluSz6	3	-0.1074	-1.5221	0.15477	0.77901	0.12798	0.55782
98897280-tRNA-Asp-GTC-1-1	3	-0.090516	-1.5275	0.2404	0.88306	0.12663	0.55782
161420466-tRNA-Gly-GCC-1-X	8	-0.073699	-1.5224	0.13172	0.73171	0.12792	0.55782
3234132-tRNA-Pro-TGG-3-4	7	-0.063429	-1.561	0.1899	0.85047	0.11852	0.55782
27263211-tRNA-Gln-CTG-5-1	8	-0.061591	-1.5311	0.20527	0.86175	0.12575	0.55782
149286163-tRNA-Cys-GCA-3-1	8	-0.060756	-1.529	0.21625	0.86325	0.12627	0.55782
SNAPC1	6	-0.06033	-1.5158	0.26564	0.91667	0.12956	0.55782
8090477-tRNA-Thr-AGT-1-1	8	-0.06032	-1.5875	0.22064	0.86325	0.11241	0.55782
161510030-tRNA-Asn-GTT-1-1	4	-0.059076	-1.5166	0.36553	0.93705	0.12938	0.55782
8129927-tRNA-Ser-AGA-2-6	8	-0.043744	-1.5461	0.34797	0.93705	0.12207	0.55782
28908829-tRNA-Leu-CAA-1-2	5	0.055842	1.5305	0.36004	0.93705	0.12589	0.55782
27694472-tRNA-Thr-AGT-4-1	8	0.058619	1.5439	0.2371	0.88163	0.12261	0.55782
145395521-tRNA-Lys-CTT-2-1	7	0.079835	1.5209	0.11526	0.7047	0.1283	0.55782
170060874-AluSc	7	0.086738	1.5289	0.086718	0.632	0.12628	0.55782
27521191-tRNA-Ser-AGA-4-1	4	0.094121	1.5148	0.18222	0.84694	0.12981	0.55782
26735573-tRNA-Met-CAT-4-1	3	0.10176	1.5215	0.19868	0.85047	0.12814	0.55782
16290919-AluSq2	3	0.13866	1.5783	0.075741	0.61607	0.11451	0.55782
POLR3E	6	0.059714	1.5075	0.28979	0.92123	0.13168	0.56022
114667936-MIR	3	0.066337	1.5054	0.39956	0.93705	0.13221	0.56022
28763740-tRNA-Ala-AGC-1-1	8	0.083719	1.5084	0.096597	0.65672	0.13144	0.56022
26752629-tRNA-Ala-GCY	8	0.041448	1.5003	0.41822	0.93705	0.13353	0.56307
43951000-tRNA-Val-GTG	8	0.057879	1.498	0.24588	0.89243	0.13412	0.56307
28710728-tRNA-Arg-CCG-1-1	4	-0.084283	-1.4693	0.22064	0.86325	0.14176	0.56332
8089675-tRNA-Trp-CCA-3-3	8	-0.052048	-1.4638	0.27552	0.91667	0.14324	0.56332
27274081-tRNA-Ala-AGC-8-1	8	-0.047513	-1.4829	0.31614	0.93204	0.1381	0.56332
161500131-tRNA-Leu-CAG-1-6	8	0.058911	1.4685	0.236	0.88163	0.14198	0.56332
26673589-tRNA-Ala-AGC-14-1	7	0.065115	1.4778	0.19539	0.85047	0.13947	0.56332
GTF3C4	6	0.070204	1.4903	0.19978	0.85047	0.13616	0.56332
21149848-tRNA-Thr-TGT-5-1	7	0.084613	1.4952	0.092206	0.65625	0.13485	0.56332
27570347-tRNA-Leu-CAA-3-1	8	-0.09412	-1.4579	0.049396	0.53409	0.14487	0.5639
21081948-tRNA-Thr-TGT-3-1	8	-0.051491	-1.4487	0.27881	0.91697	0.14741	0.5639
249168446-tRNA-Glu-CTC-2-1	4	-0.048727	-1.4543	0.45445	0.93891	0.14587	0.5639
149074600-tRNA-Cys-GCA-10-1	7	0.053054	1.4412	0.30406	0.92642	0.14953	0.5639
58168491-tRNA-Met-CAT-7-1	4	0.077317	1.449	0.26454	0.91667	0.14734	0.5639
180591571-tRNA-Leu-AAG-7-1	6	0.079232	1.4574	0.1416	0.73864	0.145	0.5639
96281884-tRNA-Ser-AGA-2-5	3	0.12017	1.4416	0.1405	0.73864	0.14941	0.5639
26687484-tRNA-Ala-AGC-10-1	8	-0.048427	-1.4317	0.31065	0.93092	0.15223	0.56837
21125622-tRNA-Tyr-GTA-4-1	6	-0.053188	-1.4276	0.32382	0.93354	0.1534	0.57038
103806446-MIR	4	-0.10258	-1.3878	0.13721	0.73529	0.1652	0.5813
153643725-tRNA-iMet-CAT-1-1	4	-0.080663	-1.4001	0.22832	0.87866	0.16148	0.5813
27271567-tRNA-Thr-CGT-6-1	5	-0.069571	-1.3897	0.21734	0.86325	0.16461	0.5813
27242989-tRNA-Ile-AAT-3-1	8	0.041906	1.3879	0.41383	0.93705	0.16515	0.5813
99067306-tRNA-Trp-CCA-5-1	8	0.05321	1.4126	0.2865	0.92123	0.15778	0.5813
66609531-tRNA-Tyr-GTA-9-1	8	0.064514	1.3876	0.20088	0.85116	0.16527	0.5813
26555497-tRNA-Pro-AGG-2-2	8	0.076343	1.4111	0.13172	0.73171	0.15821	0.5813
161410614-tRNA-Asp-GTC-2-1	2	0.089936	1.3947	0.34468	0.93705	0.16309	0.5813
48427035-SNAR-A3	2	-0.18897	-1.378	0.051592	0.53409	0.16821	0.58651
59324969-tRNA-Phe-GAA-1-3	8	-0.047841	-1.3765	0.31504	0.93204	0.16868	0.58651
21121257-tRNA-Tyr-GTA-5-3	8	-0.038186	-1.3619	0.41493	0.93705	0.17324	0.59458
893483-U6-9	8	0.051744	1.3586	0.30077	0.92568	0.17426	0.59458
149728267-tRNA-Gly-GGG	4	0.081641	1.3498	0.2404	0.88306	0.17707	0.60191
21151431-tRNA-Tyr-GTA-5-5	2	-0.071409	-1.3467	0.42261	0.93705	0.17807	0.60304
27059520-tRNA-Pro-CGG-2-1	8	0.054335	1.3426	0.27772	0.91667	0.1794	0.6053
89445441-tRNA-Ala-AGC-15-1	8	0.058666	1.3385	0.2371	0.88163	0.18073	0.60532
125411890-tRNA-Asp-GTC-2-9	3	-0.079424	-1.3323	0.29528	0.92123	0.18275	0.60886
6727507-MIR	4	-0.075695	-1.3312	0.26345	0.91667	0.18312	0.60886
149295045-tRNA-Cys-GCA-20-1(22-1)	3	0.068709	1.327	0.3809	0.93705	0.1845	0.61119
66115590-tRNA-Ser-GCT-3-1	8	-0.077346	-1.323	0.11416	0.7027	0.18584	0.61339
70822596-tRNA-Gly-GCC-5-1	8	0.051965	1.3128	0.29857	0.92203	0.18926	0.62021
180528839-tRNA-Leu-AAG-1-2(1-1)	5	0.094132	1.3011	0.12184	0.71613	0.19323	0.62328
28956778-tRNA-Leu-AAG-3-1	3	-0.072833	-1.2904	0.32931	0.93458	0.1969	0.63131
67026222-tRNA-Tyr-GTA-5-2	8	0.030828	1.2789	0.56312	0.97164	0.20094	0.6356
BRF2	6	-0.15909	-1.2418	0.0054885	0.125	0.21432	0.63774
26766443-tRNA-Met-CAT-4-3(4-1)	2	-0.079806	-1.2383	0.3798	0.93705	0.21561	0.63774
148680846-HY3	4	-0.075922	-1.2687	0.26125	0.91667	0.20456	0.63774
161501916-tRNA-Asp-GAY	3	-0.063928	-1.2544	0.382	0.93705	0.20969	0.63774
99153461-tRNA-Und-NNN-2-1	8	-0.046858	-1.2434	0.32382	0.93354	0.21371	0.63774
37309986-tRNA-Cys-GCA-2-3	8	0.036638	1.242	0.48628	0.95714	0.21422	0.63774
149404759-tRNA-Cys-GCA-9-4	6	0.037582	1.2473	0.50933	0.95714	0.2123	0.63774
11793380-tRNA-Glu-GAG_	8	0.039886	1.2479	0.44237	0.93891	0.21207	0.63774
POLR3D	6	0.04365	1.2429	0.43798	0.93891	0.2139	0.63774
19403995-tRNA-iMet-CAT-3-1	7	0.049175	1.2401	0.35016	0.93705	0.21493	0.63774
27696326-tRNA-Val-CAC-7-1	5	0.052324	1.2549	0.38968	0.93705	0.20953	0.63774
22309780-MIR	8	0.05959	1.2545	0.23052	0.87866	0.20968	0.63774
26577331-tRNA-Tyr-GTA-3-1	7	0.060262	1.254	0.2404	0.88306	0.20983	0.63774
140105743-VTRNA1-3	6	0.070984	1.2431	0.19429	0.85047	0.21382	0.63774
3230554-tRNA-Lys-CTT-5-1	5	0.089196	1.2451	0.15148	0.76667	0.21311	0.63774
21077494-tRNA-Pro-AGG-2-5	7	0.04016	1.2299	0.44347	0.93891	0.21873	0.64057
147753470-tRNA-His-GTG-1-3	5	-0.056094	-1.2215	0.32272	0.93354	0.2219	0.64585
95201903-tRNA-Phe-GAA-1-5	5	-0.043989	-1.2035	0.42371	0.93705	0.2288	0.65527
161424755-tRNA-Gly-TCC-2-X	7	0.04414	1.205	0.40505	0.93705	0.22821	0.65527
139025445-tRNA-Arg-CCT-4-1	5	-0.076568	-1.1821	0.18112	0.84615	0.23715	0.65667
28779848-tRNA-Ala-AGC-6-1	8	-0.061377	-1.1894	0.20746	0.86301	0.23429	0.65667
148248114-tRNA-Asn-GTT-2-1	8	-0.060624	-1.1912	0.21734	0.86325	0.23359	0.65667
149155827-tRNA-His-GTG-2-1	7	0.052526	1.1868	0.31065	0.93092	0.23531	0.65667
21128116-tRNA-Tyr-GTA-7-1	5	0.056334	1.1851	0.35456	0.93705	0.23596	0.65667
149326271-tRNA-Asn-GTT-12-1	5	0.086047	1.1876	0.16246	0.80435	0.23499	0.65667
28678365-tRNA-Ala-AGC-5-1	2	0.14108	1.183	0.12733	0.7205	0.2368	0.65667
27551235-tRNA-Asp-GTC-3-1	5	-0.054418	-1.1764	0.3348	0.93598	0.23942	0.65894
145396880-tRNA-His-GTG-1-1	5	0.066418	1.1696	0.28101	0.91756	0.24217	0.66251
180649394-tRNA-Val-CAC-1-5	8	-0.04494	-1.1643	0.33919	0.93636	0.24431	0.66635
96217190-tRNA-Glu-GAG_	2	0.065827	1.1581	0.50384	0.95714	0.24684	0.66927
16858892-tRNA-Asn-GTT-18-1	5	-0.075791	-1.1534	0.18332	0.84772	0.24873	0.67238
27261670-tRNA-Ser-ACT-1-1	8	0.039477	1.1485	0.44896	0.93891	0.25077	0.6759
26319329-tRNA-Trp-CCA-3-1	8	-0.052837	-1.1299	0.26894	0.91667	0.25853	0.67948
156869045-nmt-tRNA-Val-TAC-1-1	8	0.040864	1.1333	0.4292	0.93765	0.25709	0.67948
31248100-tRNA-Asn-GTT-2-4	8	0.042188	1.137	0.41054	0.93705	0.25553	0.67948
122860923-tRNA-Asp-GAY	6	0.071023	1.135	0.19429	0.85047	0.25639	0.67948
26745254-tRNA-Ile-AAT-6-1	3	0.08792	1.1362	0.27442	0.91667	0.25589	0.67948
26701711-tRNA-Met-CAT-5-1	4	0.067924	1.1254	0.32821	0.93458	0.26041	0.67974
77517989-tRNA-Asp-GTC-4-1	7	-0.052745	-1.1127	0.27552	0.91667	0.26582	0.68777
27205349-tRNA-Ile-AAT-5-3	6	-0.042145	-1.1126	0.42481	0.93705	0.26587	0.68777
8024242-tRNA-Arg-TCT-2-1	8	-0.033598	-1.1112	0.47201	0.94923	0.2665	0.68777
175899473-AluSp	2	-0.059408	-1.0917	0.50384	0.95714	0.27498	0.69073
109036040-tRNA-Ser-AGA-6-1	4	-0.055589	-1.0993	0.39297	0.93705	0.27162	0.69073
70663956-TRNA_Pseudo	6	-0.042299	-1.0989	0.42481	0.93705	0.27179	0.69073
26323045-tRNA-Arg-TCG-2-1	8	-0.041962	-1.096	0.36773	0.93705	0.27306	0.69073
60763507-TRNA_Pseudo	8	-0.033604	-1.0916	0.47201	0.94923	0.275	0.69073
27513467-tRNA-Ser-TGA-2-1	8	-0.032591	-1.0974	0.48628	0.95714	0.27246	0.69073
27515530-tRNA-Gln-CTG-2-1	7	0.041185	1.0894	0.43578	0.93891	0.27599	0.69073
204229130-tRNA-Glu-TTC-9-1	8	0.044178	1.1012	0.38858	0.93705	0.27083	0.69073
43101936-MIRc	6	0.055388	1.0901	0.32821	0.93458	0.27566	0.69073
8125555-tRNA-Asp-GTC-2-11	4	-0.061908	-1.084	0.34029	0.93656	0.27834	0.69164
36989974-tRNA-Cys-GCA-24-1	8	0.04693	1.083	0.36224	0.93705	0.27882	0.69164
149615616-tRNA-Asn-GTT-11-2(11-1)	6	-0.057916	-1.0734	0.28321	0.91815	0.28308	0.69763
37310743-tRNA-Cys-GCA-2-4	8	-0.050897	-1.07	0.2865	0.92123	0.28464	0.69763
151988595-tRNA-Cys-ACA-1-1	5	-0.056032	-1.0642	0.32272	0.93354	0.28722	0.69928
26198538-tRNA-Lys-CTT-9-1	8	0.052667	1.0654	0.29418	0.92123	0.28669	0.69928
45492610-tRNA-His-GTG-1-8	4	-0.052533	-1.0606	0.42261	0.93705	0.28886	0.69988
112467974-MIR	5	-0.035313	-1.0545	0.54226	0.96686	0.29166	0.70024
27182951-tRNA-Arg-ACG-2-3	3	-0.029048	-1.0567	0.69484	0.97623	0.29063	0.70024
28703205-tRNA-Val-AAC-6-1	5	0.058906	1.0578	0.33699	0.93598	0.29016	0.70024
141503356-nmt-tRNA-Gln-TTG-2-1	6	-0.034889	-1.0471	0.51372	0.95714	0.29505	0.7003
26553730-tRNA-Ala-CGC-1-1	8	0.045864	1.0468	0.37102	0.93705	0.29519	0.7003
161426121-tRNA-Leu-CAG-1-X	8	-0.040662	-1.0436	0.38529	0.93705	0.29666	0.70196
161418032-tRNA-Asp-GTC-2-X	5	-0.063041	-1.039	0.27003	0.91667	0.29878	0.70516
131102354-tRNA-Arg-TCT-3-1	8	0.052299	1.0369	0.29528	0.92123	0.2998	0.70573
27870270-tRNA-iMet-CAT-1-7	3	-0.083452	-1.022	0.27662	0.91667	0.3068	0.70719
37641843-AluY	2	-0.079786	-1.0235	0.3798	0.93705	0.30609	0.70719
57333862-tRNA-Leu-CAG-2-1	6	-0.046057	-1.0199	0.3831	0.93705	0.30776	0.70719
27446590-tRNA-Ser-AGA-2-2	8	-0.03785	-1.0211	0.41822	0.93705	0.30723	0.70719
149052765-tRNA-Cys-GCA-13-1	8	0.034803	1.0094	0.50823	0.95714	0.31278	0.70719
43669270-tRNA-Lys-CTT-6-1	8	0.038716	1.014	0.45554	0.93891	0.31056	0.70719
26311423-tRNA-Gln-TTG-3-1	8	0.041434	1.0137	0.41822	0.93705	0.31073	0.70719
34591415-tRNA-Leu-CAA-7-1	3	0.048871	1.0111	0.52909	0.96686	0.31196	0.70719
159738167-tRNA-Glu-GAG_	4	0.056673	1.0128	0.40944	0.93705	0.31117	0.70719
80036996-tRNA-Cys-GCA-5-1	8	0.065004	1.0242	0.19978	0.85047	0.30575	0.70719
60896386-AluSz6	4	0.066835	1.0275	0.3348	0.93598	0.30418	0.70719
180184275-tRNA-Val-GTY	2	0.1017	1.018	0.29199	0.92123	0.30866	0.70719
28770576-tRNA-Ala-TGC-7-1	5	-0.054049	-0.98924	0.33699	0.93598	0.32255	0.70898
180615415-tRNA-Val-AAC-2-1	7	-0.048755	-0.99565	0.31614	0.93204	0.31942	0.70898
28785011-tRNA-Ala-TGC-5-1	5	-0.042018	-1.0025	0.45115	0.93891	0.31611	0.70898
33667962-tRNA-Thr-AGT-1-3	8	-0.034615	-0.98936	0.46103	0.94382	0.32249	0.70898
114386544-TRNA_Pseudo	8	-0.031613	-0.9938	0.49726	0.95714	0.32032	0.70898
180634754-tRNA-Lys-CTT-2-2	4	0.039372	0.98751	0.54446	0.96686	0.32339	0.70898
22852578-tRNA-Pro-GGG-1-1	4	0.041526	0.99864	0.52909	0.96686	0.31797	0.70898
26595101-tRNA-Tyr-GTA-6-1	6	0.060794	0.99349	0.27772	0.91667	0.32047	0.70898
149186124-tRNA-Gln-CTG-4-2	4	0.067145	0.98843	0.3337	0.93598	0.32294	0.70898
27130049-tRNA-Thr-AGT-6-1	7	-0.036985	-0.97968	0.42261	0.93705	0.32724	0.71035
156384977-nmt-tRNA-Leu-TAA-1-1	7	0.036895	0.97918	0.48189	0.95643	0.32749	0.71035
27618706-tRNA-Val-AAC-3-1	8	0.050819	0.97737	0.31175	0.93115	0.32838	0.71059
137029561-RNU6ATAC	6	-0.082878	-0.97536	0.1405	0.73864	0.32938	0.71106
161417017-tRNA-Glu-CTC-1-2	5	-0.043244	-0.96714	0.43688	0.93891	0.33348	0.71196
146550177-tRNA-Glu-GAA	8	-0.041387	-0.96668	0.3787	0.93705	0.33371	0.71196
45937440-tRNA-Gln-TTG-5-1	8	-0.040229	-0.97085	0.38639	0.93705	0.33162	0.71196
22518437-tRNA-Asn-GTT-2-3	6	0.049726	0.96434	0.382	0.93705	0.33488	0.71278
27463592-tRNA-Ser-AGA-2-3	8	0.04092	0.95839	0.427	0.9375	0.33786	0.7158
27638343-tRNA-Arg-ACG-2-4	8	-0.042863	-0.95482	0.35895	0.93705	0.33967	0.71796
27241738-tRNA-Ile-AAT-9-1	8	0.038076	0.94938	0.46762	0.94667	0.34243	0.71878
147737381-tRNA-Gln-CTG-4-1	8	0.044144	0.95222	0.38968	0.93705	0.34099	0.71878
43037675-tRNA-Ile-TAT-2-1	8	0.032772	0.94446	0.54226	0.96686	0.34493	0.71907
77318775-TRNA_Pseudo	7	-0.03068	-0.94075	0.51262	0.95714	0.34684	0.71974
32672369-U6-8	6	-0.043829	-0.93259	0.40944	0.93705	0.35103	0.72026
59319227-tRNA-Leu-TAA-3-1	2	0.072506	0.93653	0.44896	0.93891	0.349	0.72026
66458141-5SP283	6	-0.041329	-0.93008	0.43249	0.93891	0.35233	0.72129
149112228-tRNA-Cys-GCA-11-1	6	0.039246	0.9262	0.49067	0.95714	0.35434	0.72378
145963303-tRNA-Gln-CTG-3-1	2	-0.085188	-0.91956	0.35895	0.93705	0.3578	0.72572
148684228-HY1	8	0.046246	0.91551	0.36773	0.93705	0.35993	0.72703
54345242-AluJr	3	-0.059306	-0.90741	0.42151	0.93705	0.36419	0.73068
OLIG2	5	-0.038799	-0.90473	0.49506	0.95714	0.36561	0.73068
28615983-tRNA-Thr-CGT-3-1	8	0.043591	0.90858	0.39627	0.93705	0.36357	0.73068
71273482-tRNA-Glu-GAG_	5	0.048688	0.90146	0.42371	0.93705	0.36734	0.73068
86824374-AluSx1	5	-0.047943	-0.89374	0.3831	0.93705	0.37146	0.73271
26751917-tRNA-Ala-AGC-21-1	4	0.016947	0.89228	0.81339	0.98537	0.37224	0.73271
28949975-tRNA-Glu-CTC-1-6	6	0.036287	0.89051	0.53568	0.96686	0.37319	0.73271
145503858-tRNA-Gln-TTG-4-1	5	0.044987	0.89117	0.46213	0.94395	0.37284	0.73271
26796005-tRNA-Ala-AGC-12-2(14-1)	2	0.075165	0.89071	0.43908	0.93891	0.37309	0.73271
36111459-tRNA-Und-NNN-10-1	8	-0.041535	-0.88746	0.37651	0.93705	0.37483	0.73435
190142438-AluSx1	4	-0.056646	-0.88015	0.3787	0.93705	0.37878	0.73688
39902807-tRNA-Ile-TAT-1-1	6	-0.047359	-0.88068	0.37541	0.93705	0.37849	0.73688
16872433-tRNA-Gly-CCC-1-1	7	-0.04331	-0.87908	0.35895	0.93705	0.37936	0.73688
36908033-tRNA-Asn-GTT-2-5	5	-0.049229	-0.87398	0.36883	0.93705	0.38213	0.74068
167683961-tRNA-Pro-CGG-1-1	8	-0.025026	-0.86768	0.59276	0.97623	0.38557	0.7443
19411493-tRNA-Trp-CCA-2-1	6	0.029349	0.86756	0.61361	0.97623	0.38563	0.7443
68227614-tRNA-Ala-GCY	8	-0.036375	-0.86477	0.44566	0.93891	0.38717	0.74529
67026423-tRNA-Ala-AGC-8-2	4	-0.035254	-0.86366	0.57409	0.97575	0.38778	0.74529
1383561-tRNA-Asn-GTT-2-6	6	0.028888	0.86028	0.62239	0.97623	0.38964	0.74571
150849456-AluSq	5	0.064332	0.86107	0.29857	0.92203	0.3892	0.74571
POLR3F	6	-0.059922	-0.85333	0.27003	0.91667	0.39348	0.74795
58863592-tRNA-Sup-TTA-1-1	5	0.051325	0.84927	0.40066	0.93705	0.39573	0.74795
35548054-MIR	4	0.057402	0.85019	0.40505	0.93705	0.39522	0.74795
5895673-tRNA-Val-TAC-3-1	8	-0.031199	-0.84691	0.50165	0.95714	0.39705	0.74888
140090860-VTRNA1-1	8	-0.03239	-0.83865	0.48738	0.95714	0.40167	0.7536
26758549-tRNA-Met-CAT-4-2	5	0.046501	0.83568	0.45005	0.93891	0.40333	0.7536
50233878-tRNA-Ala-TGC-8-1	3	0.062978	0.83726	0.42371	0.93705	0.40245	0.7536
15926515-TRNA_Sup	5	-0.036011	-0.82653	0.53568	0.96686	0.4085	0.75363
8042198-tRNA-Ser-CGA-1-1	8	-0.02804	-0.82188	0.55214	0.97104	0.41115	0.75363
3208922-tRNA-Pro-TGG-3-3	7	0.043857	0.8272	0.40944	0.93705	0.40813	0.75363
27177627-tRNA-Ser-CGA-2-1	5	0.061091	0.82832	0.32272	0.93354	0.40749	0.75363
28949448-tRNA-Phe-GAA-1-2	3	-0.044924	-0.80352	0.55873	0.97164	0.42167	0.75955
161492934-tRNA-Asp-GAY	5	-0.031805	-0.81013	0.58836	0.97623	0.41787	0.75955
26575797-tRNA-Tyr-GTA-8-1	8	-0.030447	-0.80391	0.51262	0.95714	0.42145	0.75955
59051452-AluYb8	8	0.022861	0.81217	0.67947	0.97623	0.41669	0.75955
28557155-tRNA-Gln-TTG-2-1	8	0.030406	0.80236	0.56751	0.97547	0.42234	0.75955
45493348-tRNA-His-GTG-1-9	5	0.041969	0.8061	0.48079	0.95643	0.42019	0.75955
20811229-RPPH1	3	0.063198	0.80172	0.42261	0.93705	0.42271	0.75955
21098590-tRNA-Tyr-TAC	2	0.07237	0.80462	0.45554	0.93891	0.42104	0.75955
22028178-nmt-tRNA-Ser-TGA-3-1	2	0.11452	0.81056	0.236	0.88163	0.41762	0.75955
17201957-tRNA-Asn-GTT-13-1	2	-0.074358	-0.79611	0.40505	0.93705	0.42597	0.7609
27636361-tRNA-Ile-AAT-8-1	6	0.043755	0.7972	0.43688	0.93891	0.42533	0.7609
161581735-tRNA-Leu-CAA-6-1	4	0.055615	0.79026	0.41383	0.93705	0.42938	0.76399
161450355-tRNA-Gly-GCC-4-1	6	-0.033041	-0.7886	0.54446	0.96686	0.43035	0.76422
28180814-tRNA-Ser-GCT-5-1	7	-0.029164	-0.78589	0.53019	0.96686	0.43193	0.76457
3214938-tRNA-Lys-CTT-8-1	5	0.043263	0.78539	0.47311	0.94934	0.43222	0.76457
28505366-tRNA-Ile-TAT-3-1	6	0.043552	0.78251	0.43908	0.93891	0.43391	0.76512
3201120-AluSp	8	-0.026573	-0.77218	0.57629	0.97623	0.44001	0.77235
17180899-tRNA-Gln-CAG	6	-0.027949	-0.76701	0.59385	0.97623	0.44307	0.77326
39970195-tRNA-Lys-CTT-12-1	5	-0.038203	-0.76214	0.50165	0.95714	0.44598	0.77684
3833270-tRNA-Ile-GAT-1-3(1-2)	5	-0.028461	-0.76004	0.63117	0.97623	0.44723	0.77754
28863999-tRNA-Leu-CAA-1-1	4	-0.034036	-0.7538	0.58507	0.97623	0.45097	0.78093
3241500-tRNA-Lys-CTT-4-1	8	0.02788	0.75249	0.61142	0.97623	0.45176	0.78093
27648884-tRNA-Val-AAC-4-1	8	0.028898	0.74405	0.59385	0.97623	0.45685	0.78824
147774844-tRNA-His-GTG-1-4(1-3)	6	-0.042417	-0.73345	0.42261	0.93705	0.46328	0.78916
28442328-tRNA-Thr-TGT-1-1	6	-0.039203	-0.73809	0.45554	0.93891	0.46046	0.78916
42030060-tRNA-Glu-CTC-3-1	3	-0.031846	-0.7324	0.67618	0.97623	0.46392	0.78916
26537725-tRNA-Arg-ACG-1-2	8	-0.031	-0.73176	0.50494	0.95714	0.46431	0.78916
89878303-tRNA-Arg-TCG-1-1	8	-0.02776	-0.73595	0.55763	0.97164	0.46176	0.78916
207178153-TRNA_Pseudo	8	-0.024811	-0.73371	0.59934	0.97623	0.46313	0.78916
26299904-tRNA-Arg-TCG-4-1	5	0.040077	0.7345	0.50384	0.95714	0.46264	0.78916
104519013-5SP370	3	-0.055055	-0.72844	0.46432	0.94432	0.46634	0.79112
26312823-tRNA-Ser-TGA-3-1	6	0.057879	0.72703	0.30406	0.92642	0.46721	0.79112
POLR3B	6	-0.069973	-0.71986	0.191	0.85047	0.47161	0.79138
27759134-tRNA-Gln-CTG-6-1	7	-0.038901	-0.72374	0.40505	0.93705	0.46922	0.79138
44546537-tRNA-SeC-TCA-2-1	8	-0.019514	-0.71972	0.67398	0.97623	0.4717	0.79138
26305720-tRNA-Ser-GCT-6-1	8	0.021521	0.72083	0.70362	0.97623	0.47102	0.79138
75946868-tRNA-Pro-TGG-2-1	8	0.026883	0.72463	0.62678	0.97623	0.46868	0.79138
141773987-tRNA-Asp-GTC-5-1	6	0.029379	0.71473	0.61361	0.97623	0.47477	0.79507
180601043-tRNA-Leu-AAG-1-3	8	-0.021823	-0.70934	0.64764	0.97623	0.47811	0.79773
8023631-tRNA-Leu-TAG-1-1	3	0.044804	0.71062	0.55982	0.97164	0.47732	0.79773
48421685-SNAR-A	2	-0.039588	-0.70508	0.65093	0.97623	0.48076	0.79967
27586134-tRNA-Thr-CGT-5-1	5	-0.032416	-0.69449	0.57409	0.97575	0.48737	0.80385
149243630-tRNA-Cys-GCA-16-1	8	-0.028827	-0.69702	0.54336	0.96686	0.48579	0.80385
25183668-MIR	8	-0.025419	-0.69769	0.59166	0.97623	0.48537	0.80385
8029063-tRNA-Gly-GCC-2-6	6	-0.019209	-0.69356	0.69374	0.97623	0.48796	0.80385
44463252-AluSz	3	0.0514	0.69512	0.51482	0.95714	0.48698	0.80385
27198333-tRNA-Leu-TAA-4-1	6	-0.02652	-0.69184	0.61361	0.97623	0.48904	0.80418
19764174-tRNA-Gly-CCC-3-1	6	-0.036344	-0.68701	0.49616	0.95714	0.49208	0.80654
1383360-tRNA-Phe-GAA-1-6	6	0.03748	0.68244	0.51153	0.95714	0.49496	0.80808
45981848-tRNA-SeC-TCA-1-1	8	-0.024838	-0.67502	0.59934	0.97623	0.49966	0.80909
26705605-tRNA-Ala-AGC-13-1	8	0.022502	0.67526	0.68716	0.97623	0.49951	0.80909
4724081-tRNA-Gly-TCC-1-1	8	0.023864	0.67966	0.6674	0.97623	0.49672	0.80909
50329267-7SL2	8	0.026947	0.67814	0.62678	0.97623	0.49768	0.80909
148660406-HY4	2	0.056398	0.67446	0.5719	0.97566	0.50002	0.80909
28694854-tRNA-Phe-GAA-11-1	2	-0.061578	-0.65196	0.49067	0.95714	0.51443	0.81172
149053754-tRNA-Tyr-GTA-11-1	2	-0.05506	-0.65915	0.53458	0.96686	0.5098	0.81172
28731373-tRNA-Phe-GAA-6-1	2	-0.053781	-0.64366	0.54775	0.96705	0.5198	0.81172
1021520-U6-2	4	-0.041376	-0.6484	0.51921	0.95943	0.51673	0.81172
42443389-AluSx1	5	-0.031982	-0.65513	0.58288	0.97623	0.51238	0.81172
45730490-tRNA-Arg-ACG-2-1	8	-0.029837	-0.65759	0.5236	0.96364	0.5108	0.81172
26331671-tRNA-Trp-CCA-3-2	8	-0.022815	-0.62913	0.63117	0.97623	0.52927	0.81172
140098510-VTRNA1-2	7	-0.022723	-0.63031	0.62788	0.97623	0.52849	0.81172
59504797-tRNA-Glu-CTC-5-1	7	-0.022455	-0.6383	0.63227	0.97623	0.52328	0.81172
157257280-tRNA-Ala-CGC-3-1	8	-0.021598	-0.63664	0.65203	0.97623	0.52436	0.81172
238106955-tRNA-Leu-TTA(m)	8	-0.020712	-0.66635	0.65752	0.97623	0.50518	0.81172
71724889-TRNA_Gln	7	0.022007	0.66265	0.67947	0.97623	0.50755	0.81172
77895592-tRNA-Pro-CCY	8	0.0223	0.6293	0.69155	0.97623	0.52915	0.81172
149161627-tRNA-Glu-TTC-7-1	8	0.023046	0.63679	0.67838	0.97623	0.52426	0.81172
78700837-TRNA_Pseudo	8	0.0241	0.6328	0.6652	0.97623	0.52686	0.81172
50053297-7SL1	8	0.026513	0.64878	0.63337	0.97623	0.51648	0.81172
27181622-tRNA-Arg-ACG-2-2	8	0.027518	0.6485	0.618	0.97623	0.51666	0.81172
149388271-tRNA-Cys-GCA-17-1	8	0.02846	0.63854	0.59934	0.97623	0.52312	0.81172
17052060-tRNA-Val-GTG	3	0.037176	0.66667	0.63447	0.97623	0.50498	0.81172
8090910-tRNA-Ile-AAT-5-5	2	0.041207	0.6318	0.68277	0.97623	0.52752	0.81172
26682714-tRNA-Ala-AGC-12-1	5	0.041289	0.63939	0.48957	0.95714	0.52257	0.81172
17863550-MIRb	4	0.04637	0.66125	0.49177	0.95714	0.50845	0.81172
180529252-tRNA-Val-CAC-1-3(1-2)	2	0.033541	0.62668	0.74533	0.9786	0.53087	0.81281
42280272-AluSz	6	0.035377	0.62405	0.54555	0.96693	0.5326	0.81409
149298554-tRNA-Val-CAC-4-1	3	-0.039142	-0.60497	0.61032	0.97623	0.5452	0.82918
11691832-tRNA-Gly-CCC-7-1	8	-0.025954	-0.60482	0.58288	0.97623	0.5453	0.82918
28831461-tRNA-Ala-AGC-2-2	6	0.022225	0.5997	0.72119	0.97623	0.54871	0.83035
27560599-tRNA-iMet-CAT-1-6	6	0.022177	0.59637	0.72119	0.97623	0.55093	0.83233
144301610-tRNA-Asn-GTT-11-1	2	-0.031643	-0.5852	0.71899	0.97623	0.55841	0.83926
131033023-nmt-tRNA-Ser-TGA-1-1	5	-0.025772	-0.58474	0.67618	0.97623	0.55872	0.83926
161397866-tRNA-Asn-GTT-2-2	6	-0.027994	-0.58135	0.59385	0.97623	0.561	0.84048
52860417-7SK	8	-0.020012	-0.57735	0.6674	0.97623	0.56371	0.84048
87417627-tRNA-Met-CAT-6-1	5	-0.028491	-0.57568	0.63008	0.97623	0.56483	0.84079
3756417-tRNA-Ile-GAT-1-1	4	-0.022824	-0.56471	0.70362	0.97623	0.57227	0.84908
80572362-AluY	4	-0.048903	-0.55858	0.45445	0.93891	0.57645	0.85218
151219279-tRNA-Glu-GAG_	8	-0.02487	-0.55754	0.59824	0.97623	0.57716	0.85218
161390660-tRNA-Und-NNN-3-1	6	-0.023603	-0.55863	0.64984	0.97623	0.57641	0.85218
37287994-TRNA_Gln	7	0.017258	0.55419	0.74753	0.9786	0.57945	0.85414
POLR3H	5	0.021884	0.55149	0.72119	0.97623	0.5813	0.85414
124171922-AluY	3	-0.038438	-0.54259	0.61581	0.97623	0.58741	0.85438
76674764-tRNA-Lys-CTT-16-1	5	-0.035315	-0.54216	0.54226	0.96686	0.58771	0.85438
147505037-tRNA-Gln-CTG-3-2(3-1)	4	-0.024579	-0.53783	0.68496	0.97623	0.5907	0.85438
79152903-tRNA-Lys-CTT-1-2	6	-0.020051	-0.54164	0.68716	0.97623	0.58806	0.85438
8130308-tRNA-Ile-AAT-4-1	7	-0.019519	-0.53761	0.68716	0.97623	0.59084	0.85438
8124865-tRNA-Gly-TCC-3-1	8	0.025046	0.54497	0.65971	0.97623	0.58577	0.85438
58187443-tRNA-Ala-AGC-17-1	4	0.02532	0.53951	0.70801	0.97623	0.58954	0.85438
108496274-TRNA_Pseudo	6	0.027572	0.54899	0.64544	0.97623	0.58301	0.85438
249168053-tRNA-Leu-CAA-4-1	4	0.029983	0.54414	0.65532	0.97623	0.58635	0.85438
112960802-tRNA-Arg-TCG-6-1	5	0.033974	0.54226	0.5708	0.97566	0.58764	0.85438
148638579-HY5	4	-0.023595	-0.53022	0.69374	0.97623	0.59596	0.85634
149230569-tRNA-Asn-GTT-6-1	8	-0.02213	-0.53228	0.64435	0.97623	0.59453	0.85634
28921041-tRNA-Met-CAT-3-2	7	-0.021691	-0.53144	0.64984	0.97623	0.59512	0.85634
27473606-tRNA-Ser-TGA-4-1	7	0.030893	0.53129	0.56202	0.97164	0.59522	0.85634
50595422-AluSz	6	0.01639	0.52777	0.79473	0.98537	0.59766	0.85743
186033540-AluSz6	4	-0.029587	-0.52022	0.62898	0.97623	0.60291	0.85825
66161399-tRNA-Gln-CTG-1-4	5	-0.026789	-0.5225	0.66191	0.97623	0.60132	0.85825
146544772-tRNA-His-GTG-1-2	8	0.012961	0.52006	0.83864	0.98936	0.60302	0.85825
3222048-tRNA-Pro-CGG-1-2	8	0.020931	0.51882	0.7146	0.97623	0.60388	0.85825
93981833-tRNA-Cys-GCA-7-1	7	0.042403	0.52061	0.4281	0.9375	0.60264	0.85825
26311974-tRNA-Gln-TTG-3-2	6	-0.018865	-0.5157	0.69704	0.97623	0.60607	0.85847
59333852-tRNA-Phe-GAA-2-1	4	-0.038674	-0.50759	0.54226	0.96686	0.61174	0.8587
28697091-tRNA-Ala-CGC-4-1	8	-0.023738	-0.51168	0.61581	0.97623	0.60887	0.8587
145399232-tRNA-Glu-CTC-1-1	7	-0.022795	-0.50952	0.62678	0.97623	0.61039	0.8587
159111400-tRNA-Arg-TCT-4-1	6	-0.030514	-0.50267	0.56422	0.97164	0.61519	0.86097
35952637-FRAM	4	0.020223	0.49879	0.76509	0.98312	0.61793	0.86211
26273743-AluSq2	8	-0.014548	-0.49723	0.75631	0.97869	0.61902	0.86228
149253801-tRNA-Cys-GCA-22-1	3	-0.042207	-0.49428	0.58178	0.97623	0.62111	0.86254
100059605-AluSq2	8	-0.023132	-0.49472	0.62349	0.97623	0.6208	0.86254
145397863-tRNA-Gly-TCC-2-1	2	-0.058212	-0.49242	0.51482	0.95714	0.62242	0.86305
149072849-tRNA-Cys-GCA-18-1	7	0.01764	0.47524	0.74314	0.9786	0.63461	0.86321
21145177-tRNA-Leu-TAG-4-1	8	0.019037	0.47265	0.73436	0.9786	0.63646	0.86321
149281815-tRNA-Cys-GCA-15-1	7	0.020172	0.47971	0.70362	0.97623	0.63144	0.86321
172222725-MIRb	8	0.020478	0.49042	0.71899	0.97623	0.62384	0.86321
26286753-tRNA-iMet-CAT-1-2	8	0.021849	0.47982	0.69923	0.97623	0.63135	0.86321
37025544-tRNA-Cys-GCA-4-1	7	0.023438	0.47758	0.65971	0.97623	0.63295	0.86321
161493636-tRNA-Gly-GCC-2-1	4	0.025279	0.48624	0.71021	0.97623	0.6268	0.86321
28849164-tRNA-Arg-CCG-1-2	5	0.028977	0.47317	0.62678	0.97623	0.63609	0.86321
149711797-tRNA-Asn-GTT-8-1	5	0.032251	0.46842	0.59166	0.97623	0.63949	0.86435
17053779-tRNA-Gly-CCC-5-1	8	-0.020409	-0.46363	0.66301	0.97623	0.64291	0.86513
161413093-tRNA-Gly-GCC-1-1	2	0.023058	0.46487	0.82327	0.98564	0.64202	0.86513
18827106-tRNA-Gly-GCC-1-5	7	-0.019274	-0.46144	0.69374	0.97623	0.64449	0.86597
26538281-tRNA-Val-CAC-1-6	3	-0.024659	-0.45418	0.74533	0.9786	0.6497	0.86709
50320332-7SL3	8	-0.021767	-0.4556	0.64874	0.97623	0.64868	0.86709
37023897-tRNA-Cys-GCA-2-2	7	0.016849	0.45575	0.75302	0.9786	0.64857	0.86709
51218337-TRNA_Pseudo	2	0.039368	0.45716	0.70033	0.97623	0.64756	0.86709
167684724-tRNA-Pro-AGG-2-1	8	0.01507	0.45179	0.79254	0.98537	0.65142	0.86755
102783428-tRNA-Ile-AAT-5-4	8	0.018215	0.44921	0.74753	0.9786	0.65328	0.86755
55933424-tRNA-Leu-TTA(m)	2	0.057975	0.44952	0.55982	0.97164	0.65306	0.86755
26721220-tRNA-Ile-AAT-7-1	3	-0.035619	-0.42159	0.64325	0.97623	0.67332	0.86883
149287358-tRNA-Glu-GAA	5	-0.021089	-0.42931	0.72667	0.9786	0.6677	0.86883
66016012-tRNA-Arg-CCG-2-1	7	-0.0208	-0.43747	0.66411	0.97623	0.66177	0.86883
3241988-tRNA-Pro-AGG-1-1	8	-0.020293	-0.42822	0.6652	0.97623	0.66849	0.86883
18693028-tRNA-Val-TAC-1-2	6	-0.019505	-0.42232	0.69265	0.97623	0.67279	0.86883
27655966-tRNA-Ile-AAT-2-1	7	-0.017209	-0.43524	0.72009	0.97623	0.66339	0.86883
27688897-tRNA-Leu-TAA-2-1	8	0.014036	0.42366	0.8079	0.98537	0.67182	0.86883
135416186-VTRNA2-1	8	0.014896	0.42451	0.79473	0.98537	0.67119	0.86883
16847079-tRNA-Asn-GTT-5-1	8	0.017644	0.43332	0.75631	0.97869	0.66478	0.86883
73030000-tRNA-Arg-CCT-1-1	6	0.019201	0.4441	0.76619	0.98312	0.65697	0.86883
27125905-tRNA-His-GTG-1-5	8	0.019752	0.43575	0.72777	0.9786	0.66302	0.86883
29877092-tRNA-Thr-CGT-4-1	8	0.020626	0.43289	0.71899	0.97623	0.66509	0.86883
149343077-tRNA-Gly-GGG	6	0.020786	0.44267	0.73655	0.9786	0.65801	0.86883
3207405-tRNA-Lys-CTT-3-1	5	0.021062	0.42382	0.73436	0.9786	0.6717	0.86883
149007280-tRNA-Cys-GCA-1-1	8	0.021105	0.42501	0.7124	0.97623	0.67083	0.86883
117781416-tRNA-Leu-TTA(m)	2	0.025105	0.42993	0.80132	0.98537	0.66725	0.86883
27721178-tRNA-Val-AAC-1-5	2	0.040842	0.43983	0.68716	0.97623	0.66006	0.86883
3232634-tRNA-Pro-AGG-2-7	7	-0.024524	-0.41476	0.59934	0.97623	0.67832	0.87281
20036617-nmt-tRNA-Gln-CTG-1-1	8	0.020275	0.41497	0.72009	0.97623	0.67816	0.87281
9150355-TRNA_Pseudo	7	0.016319	0.413	0.7596	0.98017	0.67961	0.87323
148598313-tRNA-Asn-GTT-3-1	6	0.018952	0.39865	0.76839	0.98315	0.69015	0.88291
125412388-tRNA-Phe-GAA-1-4	2	0.037021	0.39748	0.71131	0.97623	0.69101	0.88291
129716197-tRNA-Ile-AAT-11-1	8	-0.017783	-0.38771	0.70033	0.97623	0.69823	0.88671
22308460-tRNA-Leu-AAG-2-4	8	0.013971	0.38627	0.8112	0.98537	0.6993	0.88671
103879520-tRNA-Glu-GAG_	4	0.018739	0.38555	0.78924	0.98537	0.69983	0.88671
149719801-tRNA-Glu-GAA	3	0.021341	0.38719	0.80241	0.98537	0.69861	0.88671
7179578-AluSc	3	-0.025429	-0.38402	0.73875	0.9786	0.70096	0.88691
15408684-TRNA_Sup	8	0.010065	0.37692	0.88145	0.98936	0.70623	0.88987
26554349-tRNA-Ile-AAT-5-1	8	0.01426	0.3778	0.80241	0.98537	0.70558	0.88987
58458545-tRNA-Glu-GAG_	5	-0.025918	-0.37391	0.67508	0.97623	0.70847	0.89146
62819118-AluSc8	5	-0.02188	-0.36454	0.71679	0.97623	0.71545	0.89812
45490803-tRNA-His-GTG-1-7	8	-0.013585	-0.36377	0.77607	0.98331	0.71603	0.89812
28565116-tRNA-Ser-GCT-4-1	8	0.014048	0.36284	0.80681	0.98537	0.71672	0.89812
73031207-tRNA-Arg-TCG-3-1	8	-0.015133	-0.35778	0.74533	0.9786	0.72051	0.90162
149680214-tRNA-Gly-CCC-6-1	6	-0.012727	-0.35565	0.77827	0.98336	0.7221	0.90216
28757546-tRNA-Ala-TGC-1-1	2	-0.027041	-0.34261	0.75192	0.9786	0.7319	0.9049
27118021-tRNA-Val-CAC-9-1	4	-0.023812	-0.34405	0.69265	0.97623	0.73081	0.9049
RB1	6	-0.016298	-0.34782	0.74204	0.9786	0.72798	0.9049
146808377-MIRb	8	-0.013525	-0.33938	0.77827	0.98336	0.73433	0.9049
147781029-tRNA-Glu-TTC-6-1	8	-0.0099638	-0.34592	0.82327	0.98564	0.7294	0.9049
28641612-tRNA-Ala-CGC-2-1	6	-0.0088601	-0.34079	0.82108	0.98564	0.73326	0.9049
55345853-tRNA-Gly-GGA	5	0.014914	0.34379	0.81559	0.98564	0.73101	0.9049
27640228-tRNA-Ser-CGA-3-1	6	0.018623	0.33842	0.77058	0.98326	0.73505	0.9049
68132276-U6-1	2	0.013038	0.3321	0.90889	0.98936	0.73981	0.90954
228779553-5S-2	2	-0.031589	-0.3254	0.71899	0.97623	0.74488	0.90955
MAF1	4	-0.018187	-0.32807	0.74973	0.9786	0.74286	0.90955
73030525-tRNA-Arg-CCT-2-1	8	0.010848	0.3265	0.87377	0.98936	0.74405	0.90955
145941578-tRNA-Gly-GGG	8	0.011221	0.32677	0.86059	0.98936	0.74384	0.90955
161411322-tRNA-Leu-CAG-1-1	5	0.020221	0.32417	0.74643	0.9786	0.74581	0.90955
87551831-AluSp	7	-0.014035	-0.32137	0.77278	0.98326	0.74793	0.91041
149079363-tRNA-Gln-CTG-11-1	7	0.013322	0.3206	0.80351	0.98537	0.74851	0.91041
26556773-tRNA-Lys-CTT-2-4	2	-0.028272	-0.3179	0.74314	0.9786	0.75056	0.91047
149211947-tRNA-Asn-GTT-22-1	7	-0.011504	-0.31821	0.80461	0.98537	0.75033	0.91047
27470817-tRNA-Ser-AGA-2-4	2	0.02071	0.31472	0.84742	0.98936	0.75297	0.91218
180648978-tRNA-Lys-CTT-2-3	5	0.012088	0.31007	0.84193	0.98936	0.75651	0.91403
28806220-tRNA-Ala-AGC-2-1	6	-0.015021	-0.30614	0.75521	0.97869	0.7595	0.91522
17004765-tRNA-Gly-CCC-4-1	3	0.02205	0.30613	0.78924	0.98537	0.75951	0.91522
75003697-MIRc	3	-0.016059	-0.30186	0.82876	0.98564	0.76276	0.91692
27529962-tRNA-Arg-TCT-5-1	6	0.01035	0.29931	0.89023	0.98936	0.7647	0.91692
27265774-tRNA-Ser-GCT-2-1	7	0.016858	0.30017	0.75302	0.9786	0.76405	0.91692
27650488-tRNA-Val-GTG	8	-0.012518	-0.29362	0.78485	0.98537	0.76905	0.91717
161591464-tRNA-Asn-GTT-17-1	8	-0.010892	-0.2929	0.8079	0.98537	0.7696	0.91717
147851057-tRNA-Asn-AAC(23-1)	5	-0.0087289	-0.28557	0.88694	0.98936	0.77521	0.91717
26533144-tRNA-Thr-AGT-2-1	8	0.0087571	0.28636	0.9034	0.98936	0.77461	0.91717
147825688-tRNA-Gln-CTG-9-1	8	0.010029	0.28977	0.88255	0.98936	0.77199	0.91717
40876747-AluSc	6	0.010726	0.28556	0.88364	0.98936	0.77522	0.91717
28446399-tRNA-Leu-AAG-4-1	8	0.011954	0.29193	0.85071	0.98936	0.77034	0.91717
14379749-tRNA-Thr-CGT-2-1	7	0.01252	0.28933	0.81888	0.98564	0.77233	0.91717
29351322-AluSg	3	0.021307	0.28416	0.80351	0.98537	0.77628	0.91724
27509553-tRNA-Ser-AGA-1-1	7	0.011604	0.27503	0.82876	0.98564	0.78329	0.92433
47269889-tRNA-Gln-TTG-1-1	8	0.010397	0.26653	0.87816	0.98936	0.78983	0.92963
47562453-BC200	8	0.013888	0.26463	0.81229	0.98537	0.79129	0.93015
27251863-tRNA-Ile-AAT-10-1	4	0.023097	0.26197	0.73765	0.9786	0.79335	0.93136
21099318-tRNA-Thr-TGT-4-1	5	0.0099761	0.26004	0.88035	0.98936	0.79483	0.93191
149361914-tRNA-Cys-GCA-21-1(23-1)	3	-0.022154	-0.25613	0.77497	0.98329	0.79785	0.93424
149278784-tRNA-Glu-TTC-10-1	6	-0.011084	-0.25248	0.79802	0.98537	0.80067	0.93635
4724646-tRNA-Val-CAC-3-1	7	0.012277	0.25091	0.82327	0.98564	0.80188	0.93656
98784717-AluSx	2	-0.018614	-0.24255	0.83315	0.98828	0.80835	0.93693
26796005-tRNA-Ala-AGC-12-2(12-1)	3	-0.01231	-0.24166	0.87377	0.98936	0.80904	0.93693
357075-AluSx3	8	-0.010577	-0.2377	0.809	0.98537	0.81212	0.93693
21152174-tRNA-Pro-TGG-3-2	6	-0.0096516	-0.23743	0.8101	0.98537	0.81232	0.93693
28663708-tRNA-Ala-CGC-5-1	8	-0.0084277	-0.24645	0.84193	0.98936	0.80533	0.93693
27273649-tRNA-Tyr-GTA-2-1	6	0.0094032	0.24728	0.90231	0.98936	0.80469	0.93693
58164627-tRNA-Ala-AGC-13-2	6	0.0097581	0.23789	0.89682	0.98936	0.81197	0.93693
21131350-tRNA-Tyr-GTA-5-4	8	0.009836	0.24276	0.88913	0.98936	0.80819	0.93693
27471522-tRNA-Asp-GTC-2-7	5	0.010676	0.23722	0.86828	0.98936	0.81248	0.93693
145385728-tRNA-Asn-GTT-20-1	6	-0.013308	-0.2229	0.77387	0.98326	0.82361	0.94048
48421685-SNAR-A-B-C	2	-0.013296	-0.22799	0.87267	0.98936	0.81966	0.94048
3202900-tRNA-Arg-CCT-3-1	5	-0.011932	-0.23	0.84852	0.98936	0.8181	0.94048
26328367-tRNA-Arg-ACG-1-1	5	-0.011099	-0.21841	0.8562	0.98936	0.82711	0.94048
GTF3C2	6	-0.010377	-0.218	0.80351	0.98537	0.82743	0.94048
149332777-tRNA-Cys-GCA-9-3	8	-0.0095734	-0.21168	0.82876	0.98564	0.83236	0.94048
73429678-tRNA-Cys-GCA-8-1	8	-0.0088501	-0.21779	0.83644	0.98936	0.82759	0.94048
8090183-tRNA-Ser-GCT-4-3	6	0.0064682	0.21436	0.93743	0.98964	0.83027	0.94048
27499986-tRNA-Ser-AGA-3-1	8	0.0069347	0.20986	0.93963	0.98964	0.83378	0.94048
161424397-tRNA-Glu-CTC-1-X	5	0.0074122	0.21023	0.91548	0.98936	0.83349	0.94048
70072338-tRNA-Glu-GAG_	6	0.0086712	0.2204	0.91109	0.98936	0.82556	0.94048
3243917-tRNA-Arg-CCT-5-1	3	0.009174	0.22341	0.92426	0.98945	0.82322	0.94048
3833270-tRNA-Ile-GAT-1-X	3	0.010451	0.22586	0.9067	0.98936	0.82131	0.94048
8023069-tRNA-Gln-CTG-1-5	6	0.010922	0.22822	0.87816	0.98936	0.81948	0.94048
40908742-tRNA-Gln-TTG-6-1	5	0.013165	0.22332	0.82876	0.98564	0.82329	0.94048
125424511-tRNA-Ala-TGC-4-1	8	0.0076796	0.20655	0.92316	0.98945	0.83636	0.94165
69524260-tRNA-Ser-TGA-1-1	5	-0.0092224	-0.20004	0.88035	0.98936	0.84145	0.94368
149664354-tRNA-Glu-TTC-8-1	4	0.0080763	0.19913	0.93633	0.98964	0.84216	0.94368
183174950-AluSc8	3	0.012981	0.19526	0.88364	0.98936	0.84519	0.9459
17186692-tRNA-Val-CAC-11-2	2	0.015049	0.184	0.89352	0.98936	0.85401	0.95284
27173866-tRNA-Val-CAC-6-1	8	0.0078402	0.17966	0.92097	0.98945	0.85742	0.95373
70812941-tRNA-Gly-GCC-2-4	3	0.009909	0.18094	0.91109	0.98936	0.85641	0.95373
149310155-tRNA-Cys-GCA-19-1	8	-0.0056878	-0.17457	0.86389	0.98936	0.86142	0.95508
219110548-tRNA-Tyr-ATA-1-1	4	0.0097532	0.17162	0.91328	0.98936	0.86374	0.95508
9296789-tRNA-Leu-CAA-5-1	2	0.014859	0.17539	0.89572	0.98936	0.86077	0.95508
27487307-tRNA-Gln-CTG-1-2	2	0.015935	0.17145	0.88804	0.98936	0.86387	0.95508
28693794-tRNA-Thr-AGT-3-1	3	-0.013051	-0.16867	0.86389	0.98936	0.86606	0.95634
26730736-tRNA-Ala-AGC-9-1	7	-0.0076232	-0.16643	0.8584	0.98936	0.86782	0.95712
169490017-tRNA-Val-AAC-1-1	7	-0.0062525	-0.16098	0.87486	0.98936	0.87211	0.96027
124270726-tRNA-Phe-TTY	2	-0.016315	-0.15698	0.84962	0.98936	0.87526	0.96068
58182678-tRNA-Ala-AGC-12-3	6	-0.0058641	-0.1485	0.86279	0.98936	0.88195	0.96352
58196622-tRNA-Ala-AGC-16-1	3	0.00945	0.14903	0.91877	0.98936	0.88153	0.96352
148000804-tRNA-Asn-GTT-7-1	5	-0.0068276	-0.14615	0.90779	0.98936	0.8838	0.96425
35436898-AluJo	4	-0.0069852	-0.14194	0.89572	0.98936	0.88713	0.96544
27248048-tRNA-Val-CAC-2-1	2	0.010563	0.14197	0.92645	0.98945	0.8871	0.96544
26327816-tRNA-Ser-AGA-2-1	2	-0.013406	-0.13462	0.87267	0.98936	0.89291	0.9674
125413173-tRNA-Glu-GAG	5	-0.0054855	-0.13263	0.91877	0.98936	0.89449	0.9674
22207031-tRNA-Leu-TAG-3-1	8	0.0044187	0.13281	0.97914	0.99666	0.89434	0.9674
180633867-tRNA-Ala-TGC-3-1	6	0.0060339	0.13173	0.94292	0.98964	0.89519	0.9674
75946556-tRNA-Pro-AGG-2-4	8	0.0077775	0.13538	0.92206	0.98945	0.89231	0.9674
180615853-tRNA-Pro-TGG-3-1	5	0.0046192	0.12971	0.94731	0.99082	0.8968	0.96799
14433937-tRNA-His-GTG-1-6	2	-0.0076729	-0.12498	0.91877	0.98936	0.90054	0.96882
172157534-tRNA-Glu-GAG_	7	0.0070031	0.12471	0.89901	0.98936	0.90076	0.96882
149292304-tRNA-Cys-GCA-23-1	3	0.0095603	0.12207	0.91658	0.98936	0.90285	0.96992
6151234-AluY	6	-0.0057825	-0.10748	0.86608	0.98936	0.91441	0.97368
28909377-tRNA-Gln-CTG-1-3	6	-0.0044353	-0.10855	0.89243	0.98936	0.91356	0.97368
26780831-tRNA-Ile-AAT-7-2(7-1)	5	-0.0042507	-0.10686	0.94402	0.98964	0.9149	0.97368
98898029-tRNA-Trp-CCA-4-1	8	0.0038595	0.10879	0.99232	0.9967	0.91337	0.97368
195871627-AluJr	8	0.0041454	0.11296	0.98353	0.9967	0.91006	0.97368
19852207-tRNA-Glu-GAA	8	0.004792	0.11033	0.97146	0.99662	0.91215	0.97368
7524456-tRNA-Ile-ATT	6	-0.0036282	-0.10144	0.91328	0.98936	0.9192	0.97598
686735-tRNA-Gly-CCC-2-2	5	0.0035141	0.099892	0.95609	0.99205	0.92043	0.97615
48421685-SNAR-A-C	2	-0.008989	-0.091406	0.91109	0.98936	0.92717	0.97638
79668012-tRNA-Phe-GAA-8-1	2	-0.0054221	-0.076299	0.94072	0.98964	0.93918	0.97638
17199077-tRNA-Glu-TTC-3-1	3	-0.0046788	-0.074926	0.9528	0.99087	0.94027	0.97638
178678037-TRNA_Pseudo	5	-0.0036258	-0.077805	0.9517	0.99087	0.93798	0.97638
161369489-tRNA-Val-CAC-1-1	8	-0.0035349	-0.095918	0.89791	0.98936	0.92359	0.97638
124430004-tRNA-Cys-GCA-2-1	7	-0.0032154	-0.073321	0.94292	0.98964	0.94155	0.97638
21081559-tRNA-Pro-AGG-2-6	8	-0.0031356	-0.073022	0.90231	0.98936	0.94179	0.97638
222638346-tRNA-Thr-TGT-2-1	7	-0.003069	-0.075565	0.94731	0.99082	0.93977	0.97638
8124186-tRNA-Trp-CCA-1-1	8	0.0027497	0.072646	0.99451	0.9967	0.94209	0.97638
124169469-tRNA-Met-CAT-1-1	8	0.0028044	0.091898	0.99451	0.9967	0.92678	0.97638
157257658-tRNA-Gly-GCC-2-2	7	0.0032105	0.097698	0.9506	0.99087	0.92217	0.97638
149305466-tRNA-Ser-AGA-5-1	8	0.0034758	0.092282	0.9978	0.9978	0.92647	0.97638
149028219-tRNA-Cys-GCA-9-2	8	0.0039576	0.083327	0.99012	0.9967	0.93359	0.97638
149284502-tRNA-Asn-GTT-15-1	7	0.0044189	0.088212	0.93194	0.98964	0.92971	0.97638
27599199-tRNA-Ile-TAT-2-3	7	0.0044498	0.083954	0.93194	0.98964	0.93309	0.97638
161409960-tRNA-Gly-TCC-4-1	6	-0.0019445	-0.063165	0.93414	0.98964	0.94963	0.97879
180600649-tRNA-Val-CAC-1-4	7	0.0027456	0.063029	0.96158	0.99207	0.94974	0.97879
238105861-nmt-tRNA-Pro-TGG-1-1	6	0.0033497	0.055293	0.99122	0.9967	0.95591	0.98288
147520766-tRNA-Asn-GTT-9-2(9-1)	2	0.0034361	0.055741	0.97475	0.99666	0.95555	0.98288
27870685-tRNA-Gly-GCC-2-3	5	0.0033782	0.05195	0.95719	0.99205	0.95857	0.98371
21093528-tRNA-Leu-TAG-2-1	6	0.0034303	0.047629	0.99012	0.9967	0.96201	0.98471
147719028-tRNA-Asn-ATT-1-1	7	-0.002084	-0.044626	0.95939	0.99205	0.96441	0.98525
180614700-tRNA-Leu-AAG-2-1	8	0.0017305	0.0391	0.98134	0.99666	0.96881	0.98723
45290199-TRNA_Trp	8	-0.0011032	-0.029791	0.92865	0.98947	0.97623	0.98964
40886022-tRNA-Ser-GCT-4-2	8	0.0012864	0.029324	0.97036	0.99662	0.97661	0.98964
180618686-tRNA-Thr-TGT-6-1	8	-0.0013558	-0.024346	0.92536	0.98945	0.98058	0.99092
28574932-tRNA-Ala-AGC-3-1	8	0.00071514	0.023647	0.95829	0.99205	0.98113	0.99092
POLR3A	6	0.0012058	0.024723	0.97585	0.99666	0.98028	0.99092
26569085-tRNA-Tyr-GTA-1-1	4	-0.00055632	-0.015881	0.98134	0.99666	0.98733	0.99278
27447452-tRNA-Asp-GTC-2-6	4	0.0011661	0.018143	0.99561	0.9967	0.98552	0.99278
32236816-tRNA-Glu-TTC-11-1	6	0.0012369	0.019802	0.97695	0.99666	0.9842	0.99278
54445475-AluYa5	2	0.0019982	0.016835	0.99012	0.9967	0.98657	0.99278
27258404-tRNA-Val-TAC-4-1	7	-0.00031054	-0.0075856	0.98463	0.9967	0.99395	0.9956
74851181-tRNA-Gln-CTG-12-1	6	0.00031158	0.0068858	0.96926	0.99661	0.99451	0.9956
