## Supplementary material for "Targeted CRISPRi screening reveals unexpected resilience across the RNA polymerase III transcriptome": Table S8

ID	gene	strategy	Genes targeted
228748253-5S-1	5S-1	Family	100169751 (RNA5S1), 100169753 (RNA5S2), 100169754 (RNA5S3), 100169755 (RNA5S4), 100169756 (RNA5S5), 100169757 (RNA5S6), 100169758 (RNA5S7), 100169759 (RNA5S8), 100169760 (RNA5S9), 100169761 (RNA5S10), 100169762 (RNA5S11), 100169763 (RNA5S12), 100169764 (RNA5S13), 100169765 (RNA5S14), 100169766 (RNA5S15), 100169767 (RNA5S16), 100169768 (RNA5S17)
228779553-5S-2	5S-2	Family	100169766 (RNA5S15), 100169767 (RNA5S16), 100873536 (RNA5SP283)
48421685-SNAR-A	SNAR-A	Family	100126798 (SNAR-A1), 100126799 (SNAR-A2), 100126800 (SNAR-A12), 100169951 (SNAR-A3), 100169952 (SNAR-A5), 100169953 (SNAR-A7), 100169954 (SNAR-A11), 100169955 (SNAR-A9), 100169956 (SNAR-A4), 100169957 (SNAR-A6), 100169958 (SNAR-A8), 100169959 (SNAR-A13), 100170216 (SNAR-A10), 100191063 (SNAR-A14)
48421685-SNAR-A-B-C	SNAR-A-B-C	Family	100126798 (SNAR-A1), 100126799 (SNAR-A2), 100126800 (SNAR-A12), 100169951 (SNAR-A3), 100169952 (SNAR-A5), 100169953 (SNAR-A7), 100169954 (SNAR-A11), 100169955 (SNAR-A9), 100169956 (SNAR-A4), 100169957 (SNAR-A6), 100169958 (SNAR-A8), 100169959 (SNAR-A13), 100170216 (SNAR-A10), 100170217 (SNAR-B2), 100170224 (SNAR-B1), 100170226 (SNAR-C3), 100191063 (SNAR-A14)
48421685-SNAR-A-C	SNAR-A-C	Family	100126798 (SNAR-A1), 100126799 (SNAR-A2), 100126800 (SNAR-A12), 100169952 (SNAR-A5), 100169953 (SNAR-A7), 100169954 (SNAR-A11), 100169955 (SNAR-A9), 100169956 (SNAR-A4), 100169957 (SNAR-A6), 100169958 (SNAR-A8), 100169959 (SNAR-A13), 100170216 (SNAR-A10), 100170218 (SNAR-C2), 100170223 (SNAR-C5), 100191063 (SNAR-A14)
26796005-tRNA-Ala-AGC-12-2(12-1)	tRNA-Ala-AGC-12-2(12-1)	Combined	100189327 (TRA-AGC12-2), 100189369 (TRA-AGC12-1)
26796005-tRNA-Ala-AGC-12-2(14-1)	tRNA-Ala-AGC-12-2(14-1)	Combined	100189327 (TRA-AGC12-2), 100189358 (TRA-AGC14-1)
147851057-tRNA-Asn-AAC(23-1)	tRNA-Asn-AAC(23-1)	Combined	TRN-AAC, 100189490 (TRN-GTT23-1)
149615616-tRNA-Asn-GTT-11-2(11-1)	tRNA-Asn-GTT-11-2(11-1)	Combined	100189257 (TRN-GTT11-2), 107985763 (TRN-GTT11-1)
147520766-tRNA-Asn-GTT-9-2(9-1)	tRNA-Asn-GTT-9-2(9-1)	Combined	100189193 (TRN-GTT9-2), 107985751 (TRN-GTT9-1)
161418032-tRNA-Asp-GTC-2-X	tRNA-Asp-GTC-2-X	Family	100189120 (TRD-GTC2-5), 100189134 (TRD-GTC2-4), 100189235 (TRD-GTC2-2), 100189290 (TRD-GTC2-3), 100189412 (TRD-GTC2-1)
149295045-tRNA-Cys-GCA-20-1(22-1)	tRNA-Cys-GCA-20-1(22-1)	Combined	100189029 (TRC-GCA22-1), 100189355 (TRC-GCA20-1)
149361914-tRNA-Cys-GCA-21-1(23-1)	tRNA-Cys-GCA-21-1(23-1)	Combined	100189194 (TRC-GCA23-1), 100189375 (TRC-GCA21-1)
147505037-tRNA-Gln-CTG-3-2(3-1)	tRNA-Gln-CTG-3-2(3-1)	Combined	100189140 (TRQ-CTG3-2), 107985755 (TRQ-CTG3-1)
161424397-tRNA-Glu-CTC-1-X	tRNA-Glu-CTC-1-X	Family	100189017 (TRE-CTC1-5), 100189091 (TRE-CTC1-2), 100189259 (TRE-CTC1-4), 100189385 (TRE-CTC1-3)
161420466-tRNA-Gly-GCC-1-X	tRNA-Gly-GCC-1-X	Family	100189160 (TRG-GCC1-4), 100189230 (TRG-GCC1-3), 100189252 (TRG-GCC1-2), 100189366 (TRG-GCC1-1)
161424755-tRNA-Gly-TCC-2-X	tRNA-Gly-TCC-2-X	Family	100189039 (TRG-TCC2-5), 100189141 (TRG-TCC2-3), 100189188 (TRG-TCC2-4), 100189260 (TRG-TCC2-2)
147774844-tRNA-His-GTG-1-4(1-3)	tRNA-His-GTG-1-4(1-3)	Combined	100189174 (TRH-GTG1-4), 100189307 (TRH-GTG1-3)
26780831-tRNA-Ile-AAT-7-2(7-1)	tRNA-Ile-AAT-7-2(7-1)	Combined	107986683 (TRI-AAT-7-2), 100189401 (TRI-AAT7-1)
3833270-tRNA-Ile-GAT-1-3(1-2)	tRNA-Ile-GAT-1-3(1-2)	Combined	100189050 (TRI-GAT1-2), 100189427 (TRI-GAT1-3)
3833270-tRNA-Ile-GAT-1-X	tRNA-Ile-GAT-1-X	Family	100189050 (TRI-GAT1-2), 100189132 (TRI-GAT1-1), 100189427 (TRI-GAT1-3)
180528839-tRNA-Leu-AAG-1-2(1-1)	tRNA-Leu-AAG-1-2(1-1)	Combined	100189273 (TRL-AAG1-2), 100189362 (TRL-AAG1-1)
161426121-tRNA-Leu-CAG-1-X	tRNA-Leu-CAG-1-X	Family	100189009 (TRL-CAG1-2), 100189139 (TRL-CAG1-5), 100189316 (TRL-CAG1-3), 100189364 (TRL-CAG1-4), 100189394 (TRL-CAG1-1)
26766443-tRNA-Met-CAT-4-3(4-1)	tRNA-Met-CAT-4-3(4-1)	Combined	107986682 (TRM-CAT4-3), 100189391 (TRM-CAT4-1)
180529252-tRNA-Val-CAC-1-3(1-2)	tRNA-Val-CAC-1-3(1-2)	Combined	7240 (TRV-CAC1-2), 791232 (TRV-CAC1-3)
